# High-resolution single-cell RNA sequencing using canFam4 reveals novel immune subsets and checkpoint programs in healthy dogs

**DOI:** 10.1101/2025.09.06.674668

**Authors:** Myung-Chul Kim, Taeeun Gu, Hyeewon Seo, Yewon Moon, Nicholas Borcherding, Ryan Kolb, Youngmin Yun, Woo-Jin Song, Chung-Young Lee, Hyun Je Kim, Weizhou Zhang

**Affiliations:** Veterinary Laboratory Medicine, Clinical Pathology, College of Veterinary Medicine, Jeju National University, Jeju 63243, Republic of Korea; Research Institute of Veterinary Medicine, College of Veterinary Medicine, Jeju National University, Jeju 63243, Republic of Korea; Department of Biomedical Sciences, Seoul National University Graduate School, Seoul 03080, Republic of Korea; Department of Pathology & Immunology, Washington University School of Medicine in St. Louis, St Louis, MO 63110, USA; Department of Pathology, Immunology and Laboratory Medicine, University of Florida College of Medicine, Gainesville, FL 32610, USA; Laboratory of Veterinary Internal Medicine, College of Veterinary Medicine, Jeju National University, Jeju 63243, Republic of Korea; Smart Animal Hospital, Seoul 06026, Republic of Korea; Department of Microbiology, School of Medicine, Kyungpook National University, Jung-gu, Daegu, Republic of Korea; Untreatable Infectious Disease Institute, Kyungpook National University, Daegu 41944, Republic of Korea; Genomic Medicine Institute, Seoul National University Medical Research Center, Seoul 03080, Republic of Korea; Department of Microbiology and Immunology, Seoul National University College of Medicine, Seoul 03080, Republic of Korea; UF Health Cancer Center, University of Florida, Gainesville, FL 32610, USA

**Keywords:** canFam4, circulating leukocytes, reference transcriptome, scRNA-seq, translational model

## Abstract

Single-cell RNA sequencing (scRNA-seq) enables high-resolution profiling of immune heterogeneity. Although previous studies have mapped the single-cell transcriptomic atlases of peripheral leukocytes in healthy dogs, the identification and functional characterization of distinct immune subsets remain incomplete. We constructed a single-cell atlas of peripheral leukocytes from six healthy small-breed dogs using the 10x Genomics platform and the updated canFam4 genome. Analysis of 30,040 high-quality transcriptomes revealed 51 distinct immune subsets, including *CD14*□*CD33*□ monocytes, *XCR1*□*CD1D*□ dendritic cells, *CEACAM1*□*CD24*□ neutrophils, and *IL32*□*BATF*□ regulatory T cells, which were underrepresented in canFam3.1-based studies. Interferon-enriched *CD14*□ monocytes and *CD4*□ T subsets associated with myxomatous mitral valve disease were also identified. Functional analysis revealed that *PDCD1* attenuates TCR signaling, *LAG3* modulates malate metabolism in *CD4*□ T cells, and suppresses *TBX21* in *CD8*□ T cells associated with viral response. *CD274* encoding PD-L1 was linked to IL-10 production in neutrophils, and *CTLA4* represented an initial activation of double-negative T subsets. T cell exhaustion scores and proliferative fractions varied across cohorts, reflecting differences in environmental antigenic exposures. Our study represents the first comprehensive, gene-resolved single-cell analysis that reveals immunoregulatory checkpoint mechanisms underlying immune homeostasis in healthy dogs. Our dataset will serve as a valuable resource for future comparative and translational immunology research in dogs.
