## Supplementary Datasets for "High-resolution single-cell RNA sequencing using canFam4 reveals novel immune subsets and checkpoint programs in healthy dogs": Suppl_Data_1.xlsx

### Sheet: Sheet1
Supplementary Data 1. Demographic characteristics of enrolled dogs
ID	Breed	Age	Sex
Healthy 1	Mixed	11-year-old	Intact male
Healthy 2	Maltese	8-year-old	Castrated male
Healthy 3	Mixed	7-year-old	Spayed female
Healthy 4	Mixed	10-year-old	Castrated male
Healthy 5	Poodle	12-year-old	Castrated male
Healthy 6	Maltese	8-year-old	Castrated male
