## Supplementary Datasets for "High-resolution single-cell RNA sequencing using canFam4 reveals novel immune subsets and checkpoint programs in healthy dogs": Suppl_Data_2.xlsx

### Sheet: Sheet1
Supplementary Data 2. Complete blood count and serum biochemical test results
Parameter	Healthy 1	Healthy 2	Healthy 3	Healthy 4	Healthy 5	Healthy 6	Reference interval
RBC	8.63	6.62	8.13	8.94	7.93	8.64	5.65-8.87 (x 1012/L)
HCT	52	48.5	54.7	58	53.7	54.9	37.3-61.7 (%)
HGB	17.6	17.3	19.1	21	19	19.3	13.1-20.5 (g/dL)
MCV	60.3	73.3	67.3	64.9	67.7	63.5	61.6-73.5 (fL)
MCHC	33.8	35.7	34.9	23.5	35.4	35.2	32-37.9 (g/dL)
RDW-CV	20.8	16.9	19.4	20.5	20.2	20	13.6-21.7 (%)
RETIC	44.9	113.9	103.3	128.7	73	159.8	10-110 (x 103/µL)
WBC	6.85	8.59	8.43	7.61	8.19	11.89	5.05-16.76 (x 109/L)
Platelet	180	458	301	57	390	339	148-484 (x 109/L)
Glucose	77	103	108	105	82	117	70-143 (mg/dL)
Creatinine	1.1	0.7	1	0.9	0.8	0.9	0.5-1.8 (mg/dL)
Blood urea nitrogen	22	18	16	15	23	12	7-27 (mg/dL)
Phosphate	3	3.5	3.5	2.8	4.4	3.1	2.5-6.8 (mg/dL)
Calcium	9.1	9.5	9.4	10	9.9	10.1	7.9-12 (mg/dL)
Toal protein	6.6	6.5	7.2	7.9	8	75	5.2-8.2 (mg/dL)
Albumin	2.9	3.3	3.6	4.1	3.9	3.2	2.2-3.9 (mg/dL)
Globulin	3.8	3.2	3.6	3.8	4	4.3	2.5-4.5 (mg/dL)
ALT	46	69	61	88	120	42	10-125 (U/L)
ALKP	48	60	26	181	27	201	23-212 (U/L)
GGT	0	2	0	3	0	1	0-11 (U/L)
Total bilirubin	0.2	< 0.1	0.7	1	1.4	0.2	0-0.9 (mg/dL)
Cholesterol	129	143	146	186	210	234	110-320 (mg/dL)
Sodium	156	153	147	152	152	151	144-160 (mmol/L)
Potassium	3.9	4.4	4	4	4.5	4	3.5-5.8 (mmol/L)
Chloride	115	114	114	117	117	114	109-122 (mmol/L)
Abbreviation: Red blood cells (RBC), hematocrit (HCT), hemoglobin (HGB), mean cell volume (MCV), mean cell hemoglobin concentration (MCHC), red blood cell distribution width (RDW-CV), reticulocyte count (RETIC), white blood cells (WBC), alanine aminotransferase (ALT), aspartate transaminase (AST), alkaline phosphatase (ALKP), gamma glutamyl peptidase (GGT)
