## Supplementary Datasets for "High-resolution single-cell RNA sequencing using canFam4 reveals novel immune subsets and checkpoint programs in healthy dogs": Suppl_Data_3.xlsx

### Sheet: Sheet1
Supplementary Data 3. Summary of scRNA-seq library construction and multiplexing statistics
Library	Number of reads	Valid barcodes	Valid UMIs	Sequencing saturation	Estimated number of cells	Mean reads per cell	Median genes per cell	Reads mapped to genome	Fraction reads in cells	Median UMI counts per cell	Total genes detected
Healthy 1	303078487	0.863	0.999	0.901	5670	53453	1102	0.773	0.965	2295	21737
Healthy 2	546100895	0.872	0.998	0.965	2717	200994	1188	0.808	0.98	2501	21175
Healthy 3	486720144	0.863	0.999	0.936	4858	100189	1269	0.797	0.945	2766	21709
Healthy 4	418516089	0.859	0.999	0.899	7697	54374	1052	0.809	0.914	2121	22650
Healthy 5	499920139	0.857	0.999	0.936	6393	78198	1033	0.773	0.907	2077	21665
Healthy 6	426886438	0.865	0.999	0.956	2877	148379	1244	0.984	0.984	2758	21050
Abbreviation; unique molecular identifier (UMI)
