## Supplementary Datasets for "High-resolution single-cell RNA sequencing using canFam4 reveals novel immune subsets and checkpoint programs in healthy dogs": Suppl_Data_4.xlsx

### Sheet: Supplementary Data 4_CanFam4_Hi
Supplementary Data 4. Highly variable gene features identified for canFam3.1 and canFam4 genomes
CanFam4-specific genes	LOC symbol	CanFam3.1-specific genes	ENSCAFG symbol
H1-1	LOC102154760	IGKC	ENSCAFG00000030258
AQP3	LOC106557516	TRBV18	ENSCAFG00000028509
PCLAF	LOC119869150	TRBV24-1	ENSCAFG00000032358
LACRT	LOC119869021	TUBA1B	ENSCAFG00000031415
H2AC4	LOC119869019	H2AC18	ENSCAFG00000031806
CH25H	LOC119869016	TRBV25-1	ENSCAFG00000014139
H1-2	LOC119869014	ARHGAP45	ENSCAFG00000043645
S100A9	LOC475113	CRISP2	ENSCAFG00000047159
PYY	LOC491494	C30H15orf48	ENSCAFG00000000697
IFITM5	LOC119876518	CYP4F22	ENSCAFG00000001854
HCAR2	LOC608379	NUSAP1	ENSCAFG00000028765
KLK12	LOC119876514	MT3	ENSCAFG00000030087
CCL23	LOC119876517	PLA1A	ENSCAFG00000046771
MT-III	LOC119866110	TRAV24	ENSCAFG00000029470
CFD	LOC119869103	TRBV30	ENSCAFG00000050001
CD24	LOC119866215	SCART1	ENSCAFG00000030793
CCL2	LOC102155737	CD1C	ENSCAFG00000045360
FXYD7	LOC102151893	TRAV29DV5	ENSCAFG00000043966
H2BU1	LOC119876576	DHDDS	ENSCAFG00000046600
PTTG1	LOC608379-2	TRBV28	ENSCAFG00000024720
CD1E	LOC119875780	CD300H	ENSCAFG00000031273
HES1	LOC119869050	ALDH1A2	ENSCAFG00000031403
TUBA1C	LOC119877599	HLA-DQB2	ENSCAFG00000042504
CNMD	LOC607582	S100A5	ENSCAFG00000048160
FABP5	LOC119879337	GPR25	ENSCAFG00000041353
IGFBPL1	LOC119869125	IGHM	ENSCAFG00000049976
H2AC20	LOC119869037	PADI3	ENSCAFG00000032078
BIRC5	LOC608248	PLAUR	ENSCAFG00000047763
ZCCHC12	LOC119876567	KNTC1	ENSCAFG00000029624
CCNB1	LOC119869117	CCL1	ENSCAFG00000032259
KPNA2	LOC119876536	ALOX5AP	ENSCAFG00000029651
APOC1	LOC612177	MYBPC2	ENSCAFG00000031869
NKG7	LOC119872942	DYNLL1.1	ENSCAFG00000029344
PPIB	LOC119877603	SERPINA11	ENSCAFG00000041010
HMGN2	LOC119869010	TREX2	ENSCAFG00000045080
CD1A6	LOC119876551	RCC1L	ENSCAFG00000003812
C10H12orf75	LOC612180	CSNK1G1	ENSCAFG00000029181
HSP70	LOC608379-3	H3C13	ENSCAFG00000029467
ASF1B	LOC119878923	MARCKSL1	ENSCAFG00000007830
TYROBP	LOC607055	LTB	ENSCAFG00000048036
HLA-DRB1	LOC119876553	SELPLG	ENSCAFG00000020220
CTSG	LOC119863953	HMCN2	ENSCAFG00000003811
CPA3	LOC119878461	ENPP3	ENSCAFG00000043621
S100A4	LOC119877601	CLEC4D	ENSCAFG00000044143
CD1D	LOC612173	REEP6	ENSCAFG00000011098
CD14	LOC119876563	PGK2	ENSCAFG00000029837
GP9	LOC119869101	DBX2	ENSCAFG00000005430
RN7SL1	LOC119869121	NSG1	ENSCAFG00000017264
LRRC53	LOC119869011	MITF	ENSCAFG00000045973
LY6G6F	LOC119869140	TRDV3	ENSCAFG00000047976
TUBB	LOC483397	BLOC1S6	ENSCAFG00000043925
CD8B	LOC119876541	FOS	ENSCAFG00000018277
SCT	LOC606893	CAPG	ENSCAFG00000046168
DENND5B	LOC119867686	IGLV2-33	ENSCAFG00000023735
ZFAND2A	LOC119876543	PTH1R	ENSCAFG00000046270
OTUD1	LOC119876548	DAB2IP	ENSCAFG00000028847
GAPT	LOC607874	H3C14	ENSCAFG00000025180
MX1	LOC119866113	FTH1.1	ENSCAFG00000030524
SLC6A20	LOC102156776	TENM3	ENSCAFG00000049081
GATA2	LOC119877559	DUSP1	ENSCAFG00000007705
ALDOA	LOC119866222	TMTC2	ENSCAFG00000048539
H1-3	LOC119869051	IFIT1	ENSCAFG00000008661
SHISA4	LOC111097181	VSIG8	ENSCAFG00000048749
LAMP3	LOC609004	ABCA5	ENSCAFG00000049362
EDN3	LOC111097183	TMED2	ENSCAFG00000029542
GCM1	LOC111090618	C6H7orf50	ENSCAFG00000044861
SPIB	LOC119869605	RBM47	ENSCAFG00000015176
LYPD1	LOC608395	MYBPC1	ENSCAFG00000005768
CEBPD	LOC119876578	GCA	ENSCAFG00000045428
CSPG4	LOC102157186	MAPKAPK5	ENSCAFG00000031706
CSF2	LOC111090225	PHOSPHO1	ENSCAFG00000024337
NRG3	LOC608379-1	CACNA1E	ENSCAFG00000043094
PLA2G5	LOC119877621	TLCD4	ENSCAFG00000031023
LY6G6C	LOC119874695	TRPC4	ENSCAFG00000045242
GP1BA	LOC119876570	PLAC8	ENSCAFG00000000443
ALDH2	LOC119876523	MSC	ENSCAFG00000047177
SECTM1	LOC119869042	SLC5A3	ENSCAFG00000043232
TUBB3	LOC119875768	MAML3	ENSCAFG00000003641
TFPI	LOC490356	STRIP2	ENSCAFG00000016482
PHGDH	LOC119869025	ELF3	ENSCAFG00000030900
CEACAM1	LOC102155886	C1orf54	ENSCAFG00000029939
NCF1	LOC607343	SDC3	ENSCAFG00000046711
SMIM6	LOC479668	CLEC10A	ENSCAFG00000028587
GUCY1A1	LOC119869015	H4C14	ENSCAFG00000011598
TWIST1	LOC481834	CYP7A1	ENSCAFG00000023369
RBM46	LOC119874697	ANKRD55	ENSCAFG00000045759
ADORA2B	LOC119877116	CDKN2D	ENSCAFG00000029724
DLA-DQB1	LOC119874700	AXDND1	ENSCAFG00000046723
MAD2L1	LOC119863955	MDM1	ENSCAFG00000010923
TEAD3	LOC119866377	KIF18B	ENSCAFG00000009113
CSF3	LOC607467	CACNA2D1	ENSCAFG00000029180
FSIP1	LOC486377	GBE1	ENSCAFG00000043016
PPIA	LOC119869569	GCAT	ENSCAFG00000028603
RFX8	LOC119876520	RECQL5	ENSCAFG00000030286
S100A6	LOC119876534	MT-CYB	ENSCAFG00000030875
DYNLL1	LOC119876515	NRXN2	ENSCAFG00000049690
IL1RAPL1	LOC111089962	TLR9	ENSCAFG00000015206
LTK	LOC119876562	SECISBP2	ENSCAFG00000034918
PADI4	LOC106559121	MYCL	ENSCAFG00000048161
TUBB2A	LOC119874694	TFPT	ENSCAFG00000024942
GDF1	LOC119877620	TMEM132B	ENSCAFG00000025031
LST1	LOC119876564	RANBP17	ENSCAFG00000046047
CYP1A1	LOC111090224	MT-ATP6	ENSCAFG00000023691
TMEM191C	LOC119876556	STEAP4	ENSCAFG00000048830
GTSF1	LOC119874702	SAR1B	ENSCAFG00000032392
CD79A	LOC106559120	NECAB3	ENSCAFG00000013713
CD1B	LOC119875832	PLVAP	ENSCAFG00000029236
H4C4	LOC111097255	NAV3	ENSCAFG00000030206
GK	LOC119869604	MT-CO3	ENSCAFG00000046583
TMEM158	LOC119869603	ANP32E	ENSCAFG00000043167
GP6	LOC119875826	TUBB2B	ENSCAFG00000016467
CDR2L	LOC111097254	TIPIN	ENSCAFG00000043049
CABP1	LOC119877563	SMG1	ENSCAFG00000047343
RAPH1	LOC119869017	SERP2	ENSCAFG00000025361
DLA-DMB	LOC119874696	CD274	ENSCAFG00000049586
CHRND	LOC119876565	H4C19	ENSCAFG00000031333
LGALS2	LOC119864166	ISG20	ENSCAFG00000046394
FGF23	LOC102156901	PSME2	ENSCAFG00000008221
GLDN	LOC119878465	MZF1	ENSCAFG00000024792
EPHB3	LOC119869008	FAM83D	ENSCAFG00000013453
IRF7	LOC119869515	AGAP1	ENSCAFG00000014011
CCDC172	LOC119876540	STAB1	ENSCAFG00000030894
KL	LOC491694	CAVIN1	ENSCAFG00000045975
VSTM5	LOC119869514	GPSM2	ENSCAFG00000041195
GXYLT2	LOC609288	RPS26	ENSCAFG00000046023
E2F1	LOC106559220	LSM7	ENSCAFG00000043606
AADACL3	LOC119876918	IMPDH2	ENSCAFG00000042701
UCN3	LOC100685445	TMEM38A	ENSCAFG00000045230
OSTN	LOC119869138	SYK	ENSCAFG00000044389
RTP5	LOC119869066	GNG12	ENSCAFG00000043285
TLR8	LOC111094591	KIF4A	ENSCAFG00000046009
SPRY1	LOC119869118	BCL6	ENSCAFG00000032005
ARL6IP1	LOC119869041	PCYT1A	ENSCAFG00000024295
SOX13	LOC111096958	H2AW	ENSCAFG00000020060
MYCN	LOC119876557	KLHL4	ENSCAFG00000032249
MDK	LOC119876558	SLC35F6	ENSCAFG00000024259
MYCT1	LOC100855552	SNX3	ENSCAFG00000046843
FAM110C	LOC119868992	LAYN	ENSCAFG00000030047
GATM	LOC119877606	KLHL14	ENSCAFG00000032048
EMP2	LOC611536	SKA3	ENSCAFG00000025524
H2BC3	LOC102152168	SKAP2	ENSCAFG00000008154
SPON2	LOC119866108	SEC14L1	ENSCAFG00000003642
EMILIN2	LOC100683063	GPR155	ENSCAFG00000044868
IDI1	LOC486373	DBI	ENSCAFG00000048334
ACP7	LOC100683976	DTHD1	ENSCAFG00000000641
PRODH2	LOC119875827	MT-ND1	ENSCAFG00000017257
LHX3	LOC119868444	CLMP	ENSCAFG00000031795
DLL1	LOC119876535	CMKLR1	ENSCAFG00000012860
PDGFRA	LOC476816	PLCB4	ENSCAFG00000006485
SULT1B1	LOC119876476	MAF	ENSCAFG00000041016
LMCD1	LOC119871863	TENT5B	ENSCAFG00000006595
TAFA4	LOC478702	CCDC112	ENSCAFG00000032162
HABP2	LOC607080	ACAD9	ENSCAFG00000001675
ABCA6	LOC119876641	PPFIBP2	ENSCAFG00000041788
UNC93B1	LOC119864622	TMEM97	ENSCAFG00000013158
CCDC200	LOC106559141	ZBTB8A	ENSCAFG00000023111
EPHB4	LOC119874472	HERPUD1	ENSCAFG00000025332
MYLK	LOC119866618	XBP1	ENSCAFG00000042390
MARCOL	LOC486692	ZNF608	ENSCAFG00000007461
S100A10	LOC119875698	PIGT	ENSCAFG00000009095
SERTAD4	LOC119878349	ALYREF	ENSCAFG00000031688
CHST1	LOC100856335	DENND5A	ENSCAFG00000010220
PLA2R1	LOC119875833	SRSF2	ENSCAFG00000043472
BATF	LOC119866077	SCLY	ENSCAFG00000010412
AMBN	LOC102155838	QKI	ENSCAFG00000024781
TLR9-1	LOC102156003	PA2G4	ENSCAFG00000023788
B4GALNT1	LOC119878488	PRKCD	ENSCAFG00000045775
ELMOD1	LOC100686047	C5H16orf74	ENSCAFG00000010718
C8H14orf132	LOC111092061	INPP5A	ENSCAFG00000000842
IL17A	LOC119876684	SH3YL1	ENSCAFG00000049475
TPC3	LOC119865125	EDA	ENSCAFG00000028930
FTCDNL1	LOC102152631	LBHD1	ENSCAFG00000013413
CDKN2A	LOC119864161	AGBL4	ENSCAFG00000015593
CBS	LOC119863926	CITED2	ENSCAFG00000041427
PPIF	LOC106559087	MYL2	ENSCAFG00000047376
CORO1B	LOC119869607	OTULINL	ENSCAFG00000048740
CHRNA7	LOC119864147	CLEC4E	ENSCAFG00000030466
EPS8L3	LOC119869028	C9orf153	ENSCAFG00000044967
C34H5orf49	LOC100686511	MAD2L2	ENSCAFG00000000610
GPR34	LOC482755	C10H12orf56	ENSCAFG00000032363
LRRC6	LOC119869049	SLC1A2	ENSCAFG00000044110
FAM131C	LOC119877180	MCF2L	ENSCAFG00000044673
IFNB1	LOC119867504	DHRS9	ENSCAFG00000043522
MAN2B1	LOC119876555	DNAJC9	ENSCAFG00000032096
GOT1L1	LOC119877171	SLC26A8	ENSCAFG00000023832
PDE10A	LOC119876533	CDC42BPB	ENSCAFG00000029072
CDCA7	LOC611632	ARHGAP6	ENSCAFG00000041509
CD300A	LOC111090880	DSCC1	ENSCAFG00000023887
TMEM273	LOC106559086	MYC	ENSCAFG00000013515
CNTN4	LOC119876573	TRIP13	ENSCAFG00000011630
GPR4	LOC119876577	FCRL1	ENSCAFG00000000072
RHCE	LOC119865738	TKT	ENSCAFG00000046360
HTRA3	LOC119870904	SLC1A4	ENSCAFG00000005091
NKX2-5	LOC100855449	ST3GAL6	ENSCAFG00000014478
PLD6	LOC119868153	SDK1	ENSCAFG00000031378
ENAM	LOC111099003	PSMB6	ENSCAFG00000049566
SCIN	LOC119866221	SERPINB1	ENSCAFG00000011085
IQCM	LOC102155321	TMEM176A	ENSCAFG00000010865
DEFB109B	LOC119876579	CDK2	ENSCAFG00000001606
IGF2	LOC491363	VWF	ENSCAFG00000029004
NEURL1	LOC111092073	DEK	ENSCAFG00000019588
C29H8orf88	LOC100686073	TSTD3	ENSCAFG00000016129
ZDBF2	LOC119878508	RET	ENSCAFG00000003331
FAM187B	LOC119877625	ZNRF1	ENSCAFG00000013015
TMEM98	LOC119871164	MT-CO1	ENSCAFG00000050027
NT5DC4	LOC119875830	ICAM4	ENSCAFG00000015156
GPR31	LOC611565	QPCTL	ENSCAFG00000000502
HEPH	LOC119869713	LNP1	ENSCAFG00000013188
KDELR1	LOC111090065	C9H17orf99	ENSCAFG00000014195
GPR153	LOC111092654	CBWD1	ENSCAFG00000037735
GRIP2	LOC608848	SMC3	ENSCAFG00000029830
TMEM258	LOC119870782	RUNX1	ENSCAFG00000025128
ICOSLG	LOC119877247	IDS	ENSCAFG00000048792
SHC4	LOC102153988	SORL1	ENSCAFG00000015313
LHFPL2	LOC111094843	H2AC10	ENSCAFG00000024425
EHD2	LOC403631	ADAM32	ENSCAFG00000028482
SLC39A12	LOC119873653	RCC1	ENSCAFG00000029421
TREH	LOC111090118	VCP	ENSCAFG00000043802
HES5	LOC119869020	NDUFS8	ENSCAFG00000048610
TRNAM-CAU-1	LOC102152421	RORA	ENSCAFG00000024944
TFPI2	LOC111090545	SEL1L2	ENSCAFG00000044872
PDZK1IP1	LOC119865319	PGAP1	ENSCAFG00000016500
ADCY1	LOC489893	TWF2	ENSCAFG00000014436
FAM180B	LOC480601	MASTL	ENSCAFG00000002078
PLPPR3	LOC102153632	RFC2	ENSCAFG00000019360
MS4A5	LOC111097184	ATP5F1D	ENSCAFG00000032036
PRAME	LOC102151626	PLXNC1	ENSCAFG00000014043
C2CD4B	LOC119869334	EMB	ENSCAFG00000028453
MLXIPL	LOC111091256	SEC13	ENSCAFG00000023205
DDT	LOC111095429	WDR76	ENSCAFG00000046356
PPARA	LOC111091215	SMC6	ENSCAFG00000032614
C27H12orf54	LOC475935	RDX	ENSCAFG00000046564
GUCA1ANB	LOC119876004	TMEM74B	ENSCAFG00000049156
CHPT1	LOC119865376	DOK3	ENSCAFG00000023724
MEGF9	LOC490151	SEMA4A	ENSCAFG00000043751
SIRPA	LOC403581	THEMIS2	ENSCAFG00000032019
PLAC8B	LOC111091083	FANCM	ENSCAFG00000023594
FER1L4	LOC119865678	LTB4R	ENSCAFG00000032571
FOLH1B	LOC102153908	BTBD11	ENSCAFG00000043319
MIF	LOC100683403	SLURP1	ENSCAFG00000014493
TTC23	LOC119877532	PICALM	ENSCAFG00000003970
RNF152	LOC102156009	DLGAP2	ENSCAFG00000004561
MSX1	LOC106557878	LRRC66	ENSCAFG00000004291
RPL32	LOC119867506	CTNND1	ENSCAFG00000013035
LRRN3	LOC119876650	B4GALT2	ENSCAFG00000006873
CITED4	LOC111095543	SLC7A5	ENSCAFG00000010224
TIMP2	LOC119878095	LGR4	ENSCAFG00000029155
CAMK2N1	LOC119863983	DUSP4	ENSCAFG00000028980
ZIC2	LOC100856702	ADK	ENSCAFG00000016252
PLCH1	LOC480641	PRIM2	ENSCAFG00000044469
RDH12	LOC119869145	PRKCE	ENSCAFG00000048887
SYTL4	LOC102153105	CEP152	ENSCAFG00000002834
AMOT	LOC119865386	ADGRL2	ENSCAFG00000031261
ALPL	LOC119876542	SSRP1	ENSCAFG00000012482
ABLIM3	LOC102153170	JUP	ENSCAFG00000024864
IGSF9B	LOC607396	ATP1A1	ENSCAFG00000044300
MMP27	LOC119873357	NEO1	ENSCAFG00000016301
CLDN9	LOC111091126	PLPP5	ENSCAFG00000014564
TRIM9	LOC100685971	RNASEH2B	ENSCAFG00000035134
PRIMA1	LOC119867958	TNS4	ENSCAFG00000045461
KRT23	LOC609800	APOA1	ENSCAFG00000008026
FNDC4	LOC102153572	STX7	ENSCAFG00000002855
SLC26A5	LOC486151	PSMA5	ENSCAFG00000003840
AIRE	LOC111098709	GLB1	ENSCAFG00000012071
SAMD7	LOC102152058	RMI2	ENSCAFG00000007622
ALAS2	LOC119869100	NDUFB6	ENSCAFG00000006913
IL32	LOC488947	RBPJ	ENSCAFG00000031934
MID1IP1	LOC611813	GINS2	ENSCAFG00000023277
HPX	LOC111098901	PSCA	ENSCAFG00000009800
C17H1orf54	LOC111094368	POLQ	ENSCAFG00000013366
TAMALIN	LOC119877202	RYR2	ENSCAFG00000019092
PEAK1	LOC119870066	ATP6V0D1	ENSCAFG00000017274
ARF3	LOC111091096	KLHDC9	ENSCAFG00000029395
BHLHE41	LOC102151479	H2AC7	ENSCAFG00000031543
MPO	LOC102155357	STARD13	ENSCAFG00000019472
PRSS23	LOC106558255	EPB41L2	ENSCAFG00000005575
PLXDC1	LOC102151859	FAM161A	ENSCAFG00000013905
TXN	LOC106559435	REXO5	ENSCAFG00000042019
SLC44A5	LOC111090957	PRDX1	ENSCAFG00000044253
EML1	LOC119868173	ARID5B	ENSCAFG00000017457
MACC1	LOC610614	SASS6	ENSCAFG00000010895
RENBP	LOC111092486	CDK2AP2	ENSCAFG00000014612
UPP1	LOC100688778	HNRNPA3	ENSCAFG00000029025
AMER2	LOC119875699	P2RY13	ENSCAFG00000042041
CFB	LOC119872978	CPEB2	ENSCAFG00000025063
UBE2T	LOC111091353	TXNDC17	ENSCAFG00000014968
SYNPR	LOC111097806	JADE3	ENSCAFG00000030475
ADAMTS3	LOC102153234	RRAS	ENSCAFG00000030509
ERMAP	LOC119864682	PTPRE	ENSCAFG00000024198
TNFRSF21	LOC119868016	ERH	ENSCAFG00000019031
WNT10B	LOC106559541	MOCS1	ENSCAFG00000032016
BRI3BP	LOC106557449	EXOSC4	ENSCAFG00000028940
KLRG2	LOC111090613	AIFM2	ENSCAFG00000019812
GBP5	LOC119871801	NEIL1	ENSCAFG00000009065
TNFRSF11B	LOC119876998	SMTNL2	ENSCAFG00000032226
CCKAR	LOC100855970	ENSA	ENSCAFG00000032173
MMRN2	LOC111095137	SPTBN1	ENSCAFG00000001593
ADAMTS18	LOC119871457	GAB2	ENSCAFG00000025454
IGFN1	LOC119871639	ULK4	ENSCAFG00000002897
HRH4	LOC111098341	KIAA0513	ENSCAFG00000009071
MTCL1	LOC102153092	CTTNBP2	ENSCAFG00000003969
GALNT16	LOC119868044	APOLD1	ENSCAFG00000012233
RAB34	LOC119863997	PLCXD2	ENSCAFG00000012657
ELAPOR2	LOC102154161	C1QBP	ENSCAFG00000013986
IL6	LOC102155342	ZNF706	ENSCAFG00000018717
LIN7A	LOC111091767	OSGIN1	ENSCAFG00000032576
NANOS3	LOC111092272	GPX1	ENSCAFG00000044944
MUC16	LOC119877602	JAML	ENSCAFG00000014444
TEX29	LOC119866710	SLC2A9	ENSCAFG00000048204
ARPP21	LOC119867444	KIF18A	ENSCAFG00000012274
ITPKA	LOC111094010	MIS18A	ENSCAFG00000005812
HHLA2	LOC111092938	SPARC	ENSCAFG00000042602
NUP62CL	LOC111092316	CHAF1B	ENSCAFG00000032762
FBLIM1	LOC119870087	PCNX2	ENSCAFG00000043121
CXCL13	LOC119864167	CIB2	ENSCAFG00000002541
CDH12	LOC119863969	ESPN	ENSCAFG00000031923
B3GALT1	LOC111097592	CEBPB	ENSCAFG00000041232
RHOC	LOC489080	AKIRIN2	ENSCAFG00000049482
ANKRD24	LOC119865669	GCNA	ENSCAFG00000017118
PROX1	LOC100687054	FBL	ENSCAFG00000007340
ID2	LOC119871925	PRKCI	ENSCAFG00000031848
SYNDIG1	LOC102154431	RCAN2	ENSCAFG00000047806
NLGN4X	LOC487476	GBP1	ENSCAFG00000009917
IGF2BP2	LOC119869340	DDIT3	ENSCAFG00000031637
SMOX	LOC102153667	DNER	ENSCAFG00000030973
HS3ST4	LOC106559562	ZNF516	ENSCAFG00000042425
COL4A4	LOC102152388	SYT11	ENSCAFG00000046672
AK3	LOC111094601	PAFAH1B3	ENSCAFG00000043546
CMPK2	LOC111090434	LRG1	ENSCAFG00000031355
CGN	LOC119876647	APMAP	ENSCAFG00000006465
RNASET2	LOC111096725	MMP14	ENSCAFG00000044748
DIRAS2	LOC119867171	FBXO11	ENSCAFG00000029263
GJA1	LOC111098273	ARRB1	ENSCAFG00000019376
SLC23A1	LOC102153053	CDC25C	ENSCAFG00000004800
IFNGR2	LOC607937	CCDC73	ENSCAFG00000031771
TMEM256	LOC111090654	PTPRN2	ENSCAFG00000049421
GPM6A	LOC119869032	CD63	ENSCAFG00000031912
GPR162	LOC111091340	MRPL27	ENSCAFG00000044628
SH3BP5	LOC100684002	NDRG1	ENSCAFG00000032731
C4H5orf34	LOC607096	MAGEH1	ENSCAFG00000010401
TMEM109	LOC100683547	ACAT1	ENSCAFG00000024261
MDH2	LOC119877280	TIAM1	ENSCAFG00000002332
DLA-64	LOC106558104	UNC13B	ENSCAFG00000031682
NCCRP1	LOC119864100	CEP43	ENSCAFG00000000118
CDH24	LOC119872021	ANKS1A	ENSCAFG00000049417
MPDZ	LOC119876522	COX20	ENSCAFG00000015773
HEMGN	LOC100687158	RBBP5	ENSCAFG00000023920
GRM4	LOC119863920	PREX1	ENSCAFG00000045674
RIMKLA	LOC119873644	RRP12	ENSCAFG00000005494
NDRG2	LOC111098723	MANEA	ENSCAFG00000032297
TH	LOC119869574	BRCA1
ELOVL2	LOC119864488	C6H1orf194
DYNLT2B	LOC491803	HDGF
GRB7	LOC102155995	ASCL2
FAM160A1	LOC119876005	UNC45B
SERP1	LOC111090221	TRDMT1
AMN	LOC102152290	ARHGAP31
GPX4	LOC119873670	DNAJC6
ORC1	LOC119867522	CHCHD5
LITAF	LOC751814	MAMLD1
PTGER3	LOC607117	ZFHX2
ATP8A2	LOC106557526	HUS1
ZNF503	LOC119876732	TPST1
AKR1A1	LOC102155836	ACSL1
DHFR	LOC111095918	B3GNT4
PLAC1	LOC106558842	TJP2
MAP1B	LOC102152925	CDK6
EFEMP2	LOC119872961	CD22
LAMB3	LOC119876566	MGARP
COL9A2	LOC106559397	CIP2A
HINT1	LOC102151808	ANKRD50
CD200	LOC111090081	MAP2K3
CAECAM1	LOC106559897	DUSP22
EML6	LOC106560154	CEP128
DUSP16	LOC111098807	CBLB
GSTK1	LOC119866571	TMEM92
SIX3	LOC119867337	AURKAIP1
ABCB5	LOC119878509	EBNA1BP2
TNFRSF9	LOC119865963	RREB1
KCNC2	LOC102155931	COX5A
CACNA1B	LOC119872627	SESN1
ITGAX	LOC119871073	LRP12
RAB27B	LOC106559474	MT-CO2
PODXL2	LOC119877395	TNFSF10
JUN	LOC111091217	UBASH3B
CHSY3	LOC119873229	ADCY9
ACSL6	LOC111098213	NDUFV1
SLC44A4	LOC119870271	KLF5
MYMX	LOC119872496	CHAF1A
PLA2G4E	LOC102154185	DCXR
LRP2	LOC111095654	SUCLG1
SPEGNB	LOC111095987	ADAM19
ARMCX2	LOC111096308	TNFAIP8L2
SPINK4	LOC119872408	CNPY3
C20H3orf18	LOC119872611	DCPS
PRTG	LOC119876559	GALNT17
GCNT1	LOC111098617	MET
DLA-DOB	LOC111090478	CHST11
PLAT	LOC119864816	TM6SF1
ABCA13	LOC102155967	SSPO
TMEM45A	LOC119877412	RFC3
EDEM1	LOC119866111	TSPAN5
SRPX	LOC102156645	NUAK1
IL10RA	LOC100682670	MSL3
CLDN23	LOC119872979	TMEM240
NDNF	LOC111092726	SLC46A1
DCLK3	LOC111094885	POLR2G
KAZALD1	LOC119869501	GKAP1
SH2D6	LOC119871961	GPR141
C2CD2	LOC119870694	HSPA13
LRRC32	LOC102155895	FSTL1
NME8	LOC119871478	P4HA1
CDH16	LOC119870862	GPR137C
CREB3L2	LOC119879511	TMEM51
ST18	LOC111092839	ANO6
EVI5	LOC480600	CLDND1
IFGGC1	LOC119864206	ACADM
H2BC14	LOC119866255	LRIG1
ENHO	LOC119877400	SLC39A1
C17H1orf162	LOC106558610	IFGGB2
HMGA2	LOC119870353	CPVL
PIM3	LOC111095348	FLT1
TIMD4	LOC119871158	INPP4A
OLFML2A	LOC119871992	MRNIP
SLC6A9	LOC111096966	FILIP1L
LPL	LOC106560074	GNAS
MPP4	LOC119877398	ELL2
ZNF532	LOC111095664	AAAS
ADAMTSL3	LOC111096852	NREP
MINAR1	LOC102151501	ZNF827
ARHGAP32	LOC119869319	APEX1
SLC38A8	LOC119864753	CASP12
C9H9orf50	LOC111091974	SULT1A1
LONRF2	LOC111092706	TRIM46
CNGA1	LOC102156904	TNFRSF11A
FAM71F2	LOC119867603	MTCH2
ITGB8	LOC111090626	CORO2A
THEG	LOC476006	IFNG
PCDH17	LOC111092577	ANAPC13
ZIC5	LOC100683252	ILDR1
GASK1A	LOC111096956	PACSIN2
RIMKLB	LOC476396	RNLS
SLC6A8	LOC478984	COX5B
SNRPA	LOC119869313	SSBP3
YY2	LOC606890	RAD21
MSMO1	LOC119877179	VDAC1
WIPF3	LOC111095896	TNFRSF1A
SPATA3	LOC102151540	SAP30
FUT8	LOC477699	ARMC9
RPA3	LOC609053	DSN1
GNLY	LOC119866948	PPEF1
LAMA2	LOC102155370	RNASEH2A
SDC1	LOC119871622	APOBR
CLEC4O	LOC609523	APCDD1
RPS2	LOC102152650	PSMD14
PAX6	LOC119879435	ADGRF5
ACOT12	LOC490269	PTK2
ATP8B1	LOC119863944	CACNB4
PTMS	LOC119874670	PDGFRL
CYP4V2	LOC119871926	CENPQ
RUNX1T1	LOC119876683	HSP90AB1
PILRA	LOC119866840	ABCB1
CECR2	LOC106558299	LPP
TMEM236	LOC102152935	HIVEP3
SHISA2	LOC119876055	ACSS3
ZNF875	LOC119867097	POLD3
RIC3	LOC119866082	NADK
OLIG1	LOC102157333	MED12L
TNFAIP8L3	LOC119876103	PHB
HTR6	LOC119871566	NRM
CTF1	LOC611363	BACH1
CHI3L1	LOC111096804	SCML4
MLIP	LOC111097422	IRAK1BP1
BEND6	LOC119874018	FHIT
VWDE	LOC119866403	EMR4
KANK2	LOC484933	SPATA6
NDST3	LOC119877474	TG
MUC20	LOC119865961	MSMO1.1
GATA1	LOC119877561	ARSG
PDZD4	LOC102154534	ACAT2
PXDN	LOC111093029	TNFRSF25
ERICH3	LOC111093151	PLA2G4A
LYL1	LOC111093361	ESYT3
CCDC168	LOC119867460	PPM1G
HEBP1	LOC111094303	IFT27
HTRA1	LOC100856432	TRIB3
PHF10	LOC100856040	PACRG
GABRQ	LOC483396	NOTCH2
ETV2	LOC119878906	TRAM1
FCRL2	LOC119864570	CUX1
SCG3	LOC106558856	GGCT
HSPH1	LOC119869811	SRGAP3
HADHB	LOC111092651	MAP4K1
PIGZ	LOC119873626	ATP1B3
BCAS4	LOC111097084	RPS6KA5
CALU	LOC111091361	CCDC34
CHST2	LOC119866911	PLCG2
CPOX	LOC119874318	ICAM3
CNTFR	LOC119864168	SNX7
PLEK2	LOC102152187	KIF2C
ANKRD42	LOC102156091	PRKCH
ABCA8	LOC111090270	HAUS1
GSTT2B	LOC100685620	POLD1
SLC15A3	LOC119877460	MAGIX
DNAJC5B	LOC119872521	ST6GAL1
C5H1orf141	LOC119877825	PLIN2
PLEKHD1	LOC119873452	CRTAM
HOXB6	LOC119870739	GOLIM4
HJV	LOC111098312	SFXN5
EGFR	LOC119877896	VSTM4
DBX1	LOC119864163	NR1H3
AADACL2	LOC111090485	H4C8
ANKRD60	LOC119869063	SPR
MMP17	LOC102151811	DUSP26
TSPEAR	LOC119876151	CALML4
FAM20A	LOC119872651	PAK1
SAPCD2	LOC119872243	YIF1B
BFSP2	LOC106558777	FKBP3
CHRM3	LOC102156183	ZYX
ADAD1	LOC119878087	TOMM40
FBLN5	LOC102155496	LSM3
ZDHHC23	LOC102152940	SNX22
DRC1	LOC102151990	ERN2
CENPX	LOC612471	GFI1
PTP4A3	LOC119878547	WDFY3
CKS2	LOC119866392	DIABLO
PHF19	LOC111097017	PEMT
NLRP12	LOC119870240	SUZ12
CDH4	LOC119876429	MCOLN2
PKP1	LOC119873338	FRMD4A
SEC16B	LOC119876791	SEPTIN10
CCDC170	LOC102151424	DNA2
CSRP2	LOC610105	MYCBP
MIR223	LOC111098507	SYTL2
FAM189A2	LOC119869284	ADAM9
IL10RB	LOC119869353	DUSP10
CHGA	LOC111090033	MFHAS1
MALSU1	LOC111091448	RFC5
SPN	LOC111092015	KATNAL2
FAM3C	LOC106558028	ZNF536
SCN2A	LOC119867208	ACLY
PODNL1	LOC111094541	GPR176
NOX5	LOC119868453	CNRIP1
FCGR2B	LOC111094538	NIBAN1
NR5A2	LOC102155413	RASL11B
VNN1	LOC607405	MT-ND5
NPB	LOC102153304	COL11A2
TOPAZ1	LOC111091481	SPINT1
DENND2C	LOC111094517	BCL2
OPRM1	LOC106559745	GPRC5C
TPD52L1	LOC111094393	PLEKHO2
A3GALT2	LOC111094805	ABCC3
FAM81B	LOC102154942	HCFC1R1
NEURL1B	LOC111092497	FAM71F1
SLC8A3	LOC102153493	C1H9orf40
TRARG1	LOC119869317	EPS8
CYP27B1	LOC119870775	GLYAT
GJB7	LOC119864752	ARHGAP17
FAXC	LOC111095670	LRRFIP2
ANGPT1	LOC102154670	DOCK9
HOXA5	LOC119876345	DOCK7
AMPD1	LOC102154540	PABIR2
TENM4	LOC102151579	CRADD
SOHLH2	LOC102152359	POLG2
FFAR4	LOC119873800	AUTS2
CXXC4	LOC119877863	MFSD13A
DNAH7	LOC100688793	OSBPL11
DGKK	LOC119867744	ARHGEF10L
ZSWIM6	LOC111093279	ERO1A
CDKN2B	LOC608641	SLC16A13
MIR23A	LOC119864776	IKZF3
UBE2Q2	LOC102157084	CMSS1
ZBTB3	LOC111090726	MSH6
P2RY6	LOC119866900	OAS3
KCNAB1	LOC490629	ME2
NRXN3	LOC111092148	HNRNPLL
BUB3	LOC119876545	TTPAL
SBSN	LOC111098350	ZNF318
SMIM41	LOC119867207	MCTP2
NIPAL4	LOC475936	REEP5
MATN4	LOC102156069	SLC25A39
SH3PXD2A	LOC119868073	SERPINB8
HPCAL4	LOC119865105	TSC22D2
NPAS1	LOC111091706	LPXN
TMEM106A	LOC484306	RANGAP1
HERC5	LOC102151251	SLC28A3
FST	LOC119870441	BAZ2B
RBM44	LOC119876746	L3MBTL4
SORBS2	LOC111096800	TM7SF2
MAG	LOC106559902	NPC1
NCAM1	LOC119872613	PTCH1
VASH1	LOC111095844	ANAPC15
FAM166B	LOC102154664	MTHFD1
ISM2	LOC119876970	SH3BP1
DNAJB5	LOC119869817	CYP27A1
STK32C	LOC102152335	CCDC47
LRP3	LOC119872167	CCDC6
NR2F2	LOC119872481	SLC2A13
MFGE8	LOC106559248	G6PC3
DAB2	LOC480552	EEPD1
TNR	LOC119869358	DPAGT1
BDKRB2	LOC111090968	DST
RBFOX3	LOC111092871	PARP2
MNX1	LOC111093094	ATP2B1
PRR30	LOC111098027	CD2AP
HTR2A	LOC102151686	C20H19orf38
TERB2	LOC119877031	MESD
CXADR	LOC119878165	NRIP1
LRRC31	LOC119873879	TTLL7
KLF8	LOC119863908	TMEM108
ZSCAN10	LOC102153522	BCL3
IGFBP5	LOC119864794	SLC41A2
CMTM8	LOC119876568	CD244
KCNK15	LOC111093857	PLCD1
NAA11	LOC119869820	BAIAP2
	LOC119876582	SYTL1
	LOC611538	ACTN1
	LOC119869809	ACADSB
	LOC119877334	RBPMS
	LOC119866608	TMEM71
	LOC102155887	FKBP15
	LOC119876078	REPS2
	LOC111097206	MOV10L1
	LOC119869281	SNRPD1
	LOC111092057	TIMM8B
	LOC119878064	EHBP1L1
	LOC119876409	PUSL1
	LOC102155586	IFFO2
	LOC111091917	LRIG3
	LOC111092749	SATB1
	LOC102152749	CHD7
	LOC106558258	ADAMTS7
	LOC106557704	PDE4D
	LOC119867047	RYBP
	LOC119865644	ITGA5
	LOC111096957	TNFSF13B
	LOC119871074	CD40LG
	LOC119871249	UNC119
	LOC111094655	SDCCAG8
	LOC609263	TGFA
	LOC102155200	PKIG
	LOC119870723	MACROH2A1
	LOC119871210	RAB8B
	LOC111098286	PRDX4
	LOC483842	YWHAG
	LOC119869731	CHTF18
	LOC119864472	NUP37
	LOC119871359	SPESP1
	LOC111095471	MT-ND2
	LOC119871909	NFAM1
	LOC119872505	IL1RL2
	LOC111097286	CASP8AP2
	LOC119873302	IL18R1
	LOC102151407	XRCC4
	LOC111097773	ACSS2
	LOC111098114	NFE2L3
	LOC106559557	FBXO6
	LOC102155623	IFI44L
	LOC119867042	TTC9C
	LOC111093651	LYAR
	LOC102152291	FDFT1
	LOC119873200	RP2
	LOC111093455	PRLR
	LOC111092824	ICA1
	LOC119877388	OSTC
	LOC102151830	NETO2
	LOC102156502	EPHX1
	LOC119870237	ZMIZ1
	LOC119872612	CA13
	LOC611716	DENND4A
	LOC111090178	KDM6B
	LOC111096702	ACE
	LOC119867926	PER1
	LOC119873589-1	BICDL1
	LOC119866741	PELI2
	LOC111095571	JAM2
	LOC119876100	MPP6
	LOC119876637	RAD18
	LOC111095479	RAB25
	LOC102155918	GSPT2
	LOC111091810	SNRNP48
	LOC100682872	C18H7orf57
	LOC119874047	NDUFS6
	LOC484309	SHF
	LOC100683694	CBLN3
	LOC119869361	CTRL
	LOC119872905	TMEM170B
	LOC102153393	GLRX3
	LOC119876125	ARHGAP18
	LOC119868049	ARHGEF12
	LOC100855995	SLC9A7
	LOC119864503	GAS2L3
	LOC102155368	FAM117B
	LOC119866237	ADRB2
	LOC119870035	STYK1
	LOC119863913	MPDU1
	LOC119873373	TMEM208
	LOC111095895	SEMA7A
	LOC111090284	TNFRSF19
	LOC119866906	LPGAT1
	LOC111093799	LYST
	LOC102155759	DENND1B
	LOC119878415	CPA6
	LOC119864164	HOMER1
	LOC111091332	NOP2
	LOC106558729	LTBR
	LOC111095861	SIPA1L2
	LOC119872530	CBR3
	LOC111097451	LIMD1
	LOC119876714	CHID1
	LOC119876702	FANCI
	LOC111097768	ETV6
	LOC111090436	PLA2G12A
	LOC111091119	ZBP1
	LOC119864754	DUSP3
	LOC119865175	CDCA7L
	LOC111093014	CIITA
	LOC111093313	DNAH8
	LOC111094433	TMEM144
	LOC119864450	SYCP2
	LOC119872024	THEMIS
	LOC111090483	ODC1
	LOC119877648	E2F2
	LOC119874153	TLR2
	LOC119867068	LPAR6
	LOC111096980	LARGE1
	LOC111094238	ASRGL1
	LOC119879118	PTAFR
	LOC119872871	EFHD2
	LOC119869808	ACSF2
	LOC111091257	EPRS1
	LOC119865642	MAP3K12
	LOC119865194	PPP3CA
	LOC119866593	SLC25A37
	LOC111098335	WEE1
	LOC106559017	ST7
	LOC102155344	STRBP
	LOC102152134	CRYL1
	LOC102152779	MTMR2
	LOC487020	PPARG
	LOC119865188	RGS17
	LOC111096994	RBM28
	LOC119873421	MT-ATP8
	LOC119872345	C20orf27
	LOC102155441	PIM2
	LOC111090025	PYCR3
	LOC111098790	SH2D2A
	LOC119867471	ACVR1B
	LOC477353	ING2
	LOC111089999	TMEM8B
	LOC111095434	CPNE2
	LOC111090345	TBC1D19
	LOC119871095	CYP46A1
	LOC119871512	SAMD9L
	LOC119876170	PGK1
	LOC119867309	PRNP
	LOC111092322	MELK
	LOC111093459	RGSL1
	LOC119871225	ST6GALNAC2
	LOC102156228	EBF1
	LOC119871924	ABTB2
	LOC106559534	RIN3
	LOC111098632	PSD2
	LOC119866555	SYNGR1
	LOC111093276	CIAO2A
	LOC100687510	PFKP
	LOC119868163	RFWD3
	LOC119879117	RIDA
	LOC102157370	CCNY
	LOC119874143	ZEB1
	LOC111090473	PRKCA
	LOC119868233	PARD3
	LOC607986	REV3L
	LOC111092000	ERRFI1
	LOC119866369	CD180
	LOC111092172	NECTIN1
	LOC102156336	ATP5F1A
	LOC119873663	REEP3
	LOC119871135	CDH23
	LOC119870469	RTKN2
	LOC111093253	EXO1
	LOC102151727	USP32
	LOC119868251	APOM
	LOC102151615	MED25
	LOC111092740	POU6F2
	LOC119863905	PTK2B
	LOC102154873	SGSM1
	LOC102156147	PROCA1
	LOC119872809	DNAJB9
	LOC119874317	ANGPTL1
	LOC119877428	CCDC167
	LOC119863903	MCC
	LOC111098957	GPR171
	LOC102152513	RBBP7
	LOC119864475	EFHC1
	LOC111090896	CLIC2
	LOC119868062	CLIP3
	LOC119873848	RGS12
	LOC119871266	PUS7
	LOC102155343	ND4L
	LOC111091864	MAP7D1
	LOC119864142	FANCC
	LOC106557741	CD6
	LOC111097865	HIVEP1
	LOC119877329	STOML2
	LOC111093774	TET2
	LOC106557570	RGS16
	LOC111093450	PPIC
	LOC119869609	HNRNPA2B1
	LOC119870504	TIAM2
	LOC119871958	MRPL10
	LOC102156099	PSMB5
	LOC111097880	GNMT
	LOC119874446	NDRG4
	LOC111090357	PPP4R1
	LOC119869728	ANKRD22
	LOC111091192	ANKRD37
	LOC111091676	MROH8
	LOC111092010	DYNC1LI1
	LOC119877507	NAXE
	LOC119877615	SEL1L3
	LOC611801	GALNT1
	LOC119866429	IRF3
	LOC106557926	PRXL2B
	LOC119867532	PPP2R3A
	LOC119868276	TRAIP
	LOC102156464	FRAS1
	LOC102153976	TFEB
	LOC106560115	ELL3
	LOC102154481	DRAM1
	LOC119870945	MIIP
	LOC111097334	LYG1
	LOC119869695	ACOT13
	LOC102152131	S1PR5
	LOC119866667	LYRM2
	LOC111095969	WWOX
	LOC119872704	PDSS1
	LOC119866232	MAN2A1
	LOC119877468	S100A13
	LOC106558941	E2F3
	LOC102154279	CCDC153
	LOC102154993	SPOCK2
	LOC119870331	H2AC15
	LOC111096322	MMP28
	LOC102155424	HNRNPAB
	LOC119871892	KIAA0825
	LOC100686271	PCK2
	LOC111097085	ARSB
	LOC119868013	TRABD2A
	LOC111091043	CYTH3
	LOC102153712	SERAC1
	LOC119865877	LRRC46
	LOC111097534	ST3GAL5
	LOC119871155	PBX3
	LOC102152902	NOTCH1
	LOC119869355	SPAG16
	LOC111091556	PLEKHG1
	LOC119866913	PGM1
	LOC119870963	MEF2A
	LOC119864590	F11
	LOC119866246	TCF3
	LOC111093800	HYKK
	LOC111094391	KLHL15
	LOC111093532	KIAA0930
	LOC102153322	TNIK
	LOC119873379	TEK
	LOC119877303	EPCAM
	LOC119864587	FBLN2
	LOC111091565	PUS1
	LOC119867447	CEMIP2
	LOC119873665	NAA38
	LOC474938	LRRC75B
	LOC102152285	PLOD3
	LOC111093788	TP53I3
	LOC111093477	CCT8
		LDLR
		CLASP2
		TSPAN12
		DYNC2I2
		UQCRC1
		RANBP9
		NEDD9
		MYO9A
		MICAL2
		MRPS12
		TFDP2
		RAB24
		NBAS
		TTC19
		TNFAIP3
		MAGT1
		AGTRAP
		RASGRP1
		VMO1
		NDUFA8
		CALML6
		OSBPL1A
		DLX2
		TTC28
		RIPK2
		STK38L
		KDM5B
		APOBEC3Z3
		ATIC
		ERG28
		ENG
		MPP7
		CMIP
		SLC9A3R1
		TPM1
		SNX10
		GRB10
		ACSL4
		TJP3
		PTPN22
		PFKFB2
		TEC
		SYN2
		RNF213
		JAZF1
		PYCR1
		GTF2F2
		GRAMD1B
		PREB
		ADARB1
		PMM1
		UBE2J1
		RTN4
		TXNL4A
		SPATA1
		TMEM243
		CD5
		EEF1AKMT1
		PRKX
		SLC35F2
		S100A11
		BAZ1A
		MCF2L2
		ODF2
		SRP72
		SUMF1
		PPP4R3A
		MOSPD2
		M6PR
		HPF1
		KIF9
		NAGA
		NIBAN2
		PON2
		PSMD1
		HSD17B1
		SGK3
		FAM241A
		P2RX4
		SYT7
		TNS3
		INPP4B
		ODF2L
		PTGER4
		TFRC
		RSL1D1
		SHFL
		TMEM160
		ALDH9A1
		SIDT1
		PLXNB2
		NR3C2
		CD81
		RFLNB
		FAM133B.1
		SLC49A4
		ITGA1
		C1RL
		H4C3
		KLF11
		SKIL
		MED13L
		OXER1
		PRICKLE1
		SUSD6
		RELL1
		TET3
		NCOA1
		EVI2B
		STAU2
		KCNN4
		SFMBT2
		CPPED1
		IL21R
		USO1
		WSCD2
		CABYR
		ATXN1
		DNAJA4
		TNFSF8
		SPATA5
		TESC
		HK1
		ZFR2
		ZSWIM7
		GSDME
		DOP1B
		PTPRU
		STN1
		CFAP20DC
		NSRP1
		RPAP3
		SLC44A1
		CEP89
		ANKRD29
		DHX32
		PTRHD1
		MAPKAPK3
		PRUNE2
		NPAS2
		CCT6A
		ERC1
		CCS
		MAPK15
		PAG1
		KIF13A
		SMPD1
		CLCN6
		PRPS2
		ACE2
		EIF2S2
		TBC1D1
		STK17A
		HYPK
		SMPDL3B
		RTP2
		SH3BP4
		FDXR
		TBX20
		GP1BB
		TRBV19
		PPP1R14A
		KCNN2
		ESR1
		SEPTIN3
		PLEKHB1
		NMBR
		BEGAIN
		UCMA
		GLB1L
		AFDN
		RAPGEF3
		FAM222A
		SHANK2
		SMIM5
		HM13
		TDRD1
		FZD9
		PRKG1
		MAMSTR
		TMCC3
		FERMT2
		NRIP3
		SYT1
		CPNE3
		CCDC83
		SHROOM3
		COLEC12
		HSPB8
		VENTX
		DYNC2LI1
		TMEM231
		STEAP3
		HSPA12A
		MAP2
		PI4KA
		LIPG
		BMP2
		AR
		MOBP
		VAV2
		KCNB2
		SLC7A8
		SELL
		ADGRL3
		JHY
		ABCC8
		CTTN
		ATP6V1G3
		AGRN
		KMT5A
		HEBP2
		VWA5B2
		SEMA3C
		ADAMTS6
		FAM167A
		IMP4
		COL17A1
		NPR3
		LRP5
		FRMPD1
		GPC6
		ARHGEF33
		RASSF8
		SMIM2
		PCDH15
		KLF12
		CNIH4
		GAS1
		COPE
		RHBDF2
		CLDN7
		STAG3
		HCRT
		DZIP1
		RGL1
		BCL6B
		PAM
		MEST
		HMGCR
		NYX
		MRPS34
		HSPA1L
		SYCE1
		PSMC3IP
		ARHGAP33
		CYCS
		TUBG1
		MNS1
		EEF1AKMT4
		EGFL8
		IDO2
		KIF21A
		TMEM25
		CD164
		MN1
		TTC23L
		SH2D3A
		KCNK13
		RCBTB1
		TGFB2
		PLEKHS1
		STRA6
		VTCN1
		NPTX2
