## Supplementary Datasets for "High-resolution single-cell RNA sequencing using canFam4 reveals novel immune subsets and checkpoint programs in healthy dogs": Suppl_Data_5.xlsx

### Sheet: Top20
Supplementary Data 5. Top 20 cluster-defining genes for each myeloid cell subset
Clusters	Genes	avg_log2FC	pct.1	pct.2	p_val	p_val_adj
0	ADGRE3	2.51201	0.718	0.163	0	0
0	SERPINA1	2.50689	0.984	0.537	0	0
0	ITM2B	2.08163	0.971	0.658	0	0
0	LOC403631	2.01418	0.996	0.887	0	0
0	SELL	2.0716	0.873	0.418	1.01869e-295	3.86613e-291
0	CEACAM1	2.39933	0.798	0.334	9.8997e-293	3.75714e-288
0	RAC2	2.04719	0.842	0.435	9.08818e-275	3.44915e-270
0	CEACAM28	1.97144	0.784	0.344	2.84546e-228	1.07991e-223
0	CLEC5A	2.12541	0.617	0.197	1.48789e-214	5.64682e-210
0	GLIPR1	2.04224	0.729	0.376	3.54807e-201	1.34656e-196
0	EIF4EBP1	2.06824	0.684	0.347	3.00064e-181	1.1388e-176
0	CXCR2	2.1196	0.392	0.085	1.04098e-173	3.95072e-169
0	LOC483397	1.99409	0.369	0.082	5.05492e-159	1.91844e-154
0	NCF4	2.03916	0.557	0.248	2.25958e-136	8.57554e-132
0	IL18BP	2.02919	0.473	0.163	1.47718e-128	5.6062e-124
0	DUSP2	1.97636	0.564	0.239	4.43558e-128	1.68339e-123
0	LOC612471	2.04884	0.47	0.188	2.88564e-118	1.09516e-113
0	CAT	1.96449	0.564	0.301	1.64054e-115	6.22618e-111
0	LOC119863891	2.81978	0.496	0.234	1.27139e-110	4.82516e-106
0	SELPLG	2.26477	0.391	0.148	1.1468e-101	4.35235e-97
1	LOC119877247	1.70113	0.989	0.773	3.12971e-267	1.18779e-262
1	NAMPT	1.74931	0.953	0.716	1.76545e-236	6.70024e-232
1	AQP9	1.81822	0.887	0.503	1.06938e-225	4.05851e-221
1	FNDC3B	1.6425	0.788	0.453	6.70006e-162	2.54281e-157
1	SLC7A11	2.14594	0.679	0.311	1.01787e-159	3.86302e-155
1	LOC106558673	1.73357	0.674	0.378	3.36169e-125	1.27583e-120
1	KCNJ15	1.82051	0.573	0.249	5.26158e-120	1.99688e-115
1	MCTP1	1.67535	0.649	0.348	6.66323e-116	2.52883e-111
1	GPAT3	1.8006	0.557	0.249	1.42907e-115	5.4236e-111
1	MUC4	1.77787	0.537	0.242	5.40653e-103	2.05188e-98
1	RUBCNL	1.89559	0.556	0.282	7.46522e-103	2.8332e-98
1	GK	1.66453	0.656	0.44	2.31731e-88	8.79464e-84
1	LOC111097806	1.83756	0.551	0.311	1.17667e-87	4.46571e-83
1	CHST11	1.82706	0.46	0.215	4.52246e-82	1.71636e-77
1	LOC102155995	1.78942	0.405	0.17	1.38779e-77	5.26696e-73
1	IL18RAP	1.66696	0.459	0.241	6.27014e-66	2.37964e-61
1	LAMB3	1.83259	0.376	0.169	2.40328e-64	9.12092e-60
1	TNFAIP3	1.68025	0.604	0.447	1.68013e-58	6.37645e-54
1	LOC484306	1.75402	0.41	0.212	2.97842e-58	1.13037e-53
1	MCPH1	1.65643	0.388	0.206	1.65278e-48	6.27263e-44
2	LOC119877247	1.51974	0.982	0.774	1.01819e-213	3.86423e-209
2	AKAP13	1.50304	0.92	0.691	2.02146e-190	7.67186e-186
2	CSF3R	1.45718	0.88	0.6	3.14116e-169	1.19213e-164
2	PRKCE	2.45096	0.588	0.234	3.7079e-163	1.40722e-158
2	SORL1	1.42024	0.827	0.501	6.92468e-148	2.62806e-143
2	SYK	1.62282	0.802	0.605	1.60423e-140	6.08836e-136
2	PRKCB	1.47999	0.798	0.577	4.301e-133	1.63231e-128
2	FNDC3B	1.43613	0.75	0.458	2.53187e-123	9.60894e-119
2	BTG2	1.46677	0.79	0.635	4.47347e-98	1.69777e-93
2	EGR1	1.47775	0.732	0.482	2.99207e-94	1.13555e-89
2	RERE	1.65269	0.619	0.388	6.24156e-89	2.3688e-84
2	PPM1H	2.00777	0.433	0.188	1.65484e-83	6.28045e-79
2	MUC4	1.56826	0.501	0.247	1.23051e-76	4.67003e-72
2	KDM6B	1.49845	0.536	0.342	6.80321e-61	2.58195e-56
2	CEP120	1.58151	0.545	0.375	4.31598e-54	1.638e-49
2	RRP12	1.60341	0.423	0.249	1.09538e-45	4.15718e-41
2	FOSB	1.61693	0.394	0.229	1.87592e-41	7.11947e-37
2	LOC119871863	1.57529	0.448	0.278	2.57088e-41	9.75699e-37
2	GLUL	1.52397	0.565	0.492	2.24506e-37	8.52044e-33
2	SIRPA	1.43136	0.36	0.325	2.65765e-12	1.00863e-07
3	CD24	3.3435	0.855	0.136	0	0
3	C9H17orf64	2.42657	0.943	0.371	0	0
3	S100A12	3.09679	0.999	0.458	0	0
3	S100A8	2.72129	1	0.484	0	0
3	SERPINA1	2.03075	0.974	0.546	0	0
3	LOC119867506	3.09104	0.441	0.048	0	0
3	GAPDH	2.22277	0.994	0.71	0	0
3	ISG20	2.08245	0.858	0.295	1.61731e-295	6.13802e-291
3	MSRB1	2.22888	0.821	0.299	8.8386e-279	3.35443e-274
3	AK3	2.17069	0.557	0.124	8.76543e-223	3.32665e-218
3	LIMD2	2.13565	0.709	0.249	4.01537e-219	1.52391e-214
3	GYG1	2.12377	0.676	0.229	3.01341e-203	1.14365e-198
3	LOC483397	3.10949	0.416	0.083	1.08456e-199	4.11611e-195
3	QPCT	2.64339	0.414	0.081	1.54587e-194	5.8669e-190
3	CDA	1.96467	0.703	0.31	1.84615e-175	7.0065e-171
3	CEBPD	1.92018	0.768	0.403	2.60565e-174	9.88894e-170
3	PLAC8B	1.96448	0.43	0.093	7.39356e-168	2.806e-163
3	LOC612471	2.01098	0.533	0.187	2.09493e-140	7.95068e-136
3	NFE2	1.96958	0.566	0.24	6.98181e-127	2.64974e-122
3	SELPLG	2.00562	0.404	0.151	1.0945e-89	4.15384e-85
4	ZEB2	2.52876	0.895	0.414	1.84858e-302	7.01574e-298
4	LRMDA	3.13492	0.709	0.224	2.22493e-270	8.44404e-266
4	AHNAK	2.32077	0.837	0.308	8.14699e-257	3.09195e-252
4	TRPS1	2.94164	0.526	0.147	6.69012e-183	2.53904e-178
4	CCSER1	3.02491	0.448	0.122	2.77584e-154	1.05349e-149
4	TCF7L2	3.28095	0.417	0.111	7.49093e-147	2.84296e-142
4	GAS7	3.01013	0.514	0.183	3.44535e-146	1.30758e-141
4	NLRP1	2.92007	0.479	0.156	1.14539e-141	4.34697e-137
4	TNS1	3.02728	0.467	0.154	8.86329e-136	3.36379e-131
4	AKT3	2.59357	0.482	0.175	1.16049e-120	4.40429e-116
4	ZMIZ1	2.58416	0.471	0.172	3.87054e-115	1.46895e-110
4	SBF2	3.23485	0.366	0.105	4.78475e-115	1.81591e-110
4	JARID2	2.58284	0.406	0.142	1.98447e-97	7.53146e-93
4	BANK1	2.78349	0.384	0.143	4.59048e-87	1.74218e-82
4	CD83	2.64135	0.458	0.202	6.04295e-86	2.29342e-81
4	XYLT1	2.51402	0.377	0.14	3.36537e-80	1.27722e-75
4	EHD4	2.67281	0.405	0.174	1.20553e-78	4.57523e-74
4	LCORL	2.43324	0.369	0.139	1.8837e-76	7.149e-72
4	ARHGAP17	2.56772	0.37	0.148	3.71343e-75	1.40932e-70
4	IRF5	2.24362	0.436	0.215	8.70057e-70	3.30204e-65
5	FN1	2.84618	0.631	0.13	1.23012e-268	4.66855e-264
5	GLRX	1.88963	0.936	0.316	8.56765e-263	3.2516e-258
5	TIMP1	2.0094	0.801	0.218	1.27364e-247	4.83373e-243
5	CRIP1	1.77692	0.99	0.4	8.72289e-247	3.31051e-242
5	CTSS	1.90694	0.789	0.224	7.65971e-225	2.90701e-220
5	BPI	1.95533	0.723	0.185	1.38642e-224	5.26174e-220
5	RETN	2.09134	0.69	0.194	3.02841e-203	1.14934e-198
5	TXNDC17	1.91866	0.716	0.206	8.31837e-198	3.15699e-193
5	CCL23	1.99661	0.64	0.176	7.72337e-182	2.93117e-177
5	MPEG1	2.02485	0.565	0.16	1.38085e-159	5.24059e-155
5	SLAMF9	1.77542	0.616	0.188	4.36067e-150	1.65496e-145
5	LOC111099003	2.3564	0.43	0.101	1.77919e-147	6.75239e-143
5	SERPINB10	1.89169	0.575	0.174	5.39844e-144	2.04882e-139
5	LOC476006	1.83179	0.567	0.182	7.87519e-135	2.98879e-130
5	SEM1	1.93623	0.543	0.175	1.71816e-131	6.52077e-127
5	CD14	1.98301	0.505	0.151	2.75405e-129	1.04522e-124
5	ANPEP	2.25731	0.387	0.104	1.78454e-113	6.77267e-109
5	TESC	1.80014	0.379	0.1	8.82762e-106	3.35026e-101
5	YBX3	1.85739	0.432	0.146	1.25542e-92	4.76457e-88
5	CREG1	1.84476	0.372	0.121	6.44556e-81	2.44622e-76
6	ARHGAP15	1.65419	0.988	0.749	1.1616e-214	4.40849e-210
6	LOC119867504	2.73007	0.512	0.118	1.44972e-181	5.50197e-177
6	STX11	1.51554	0.938	0.773	6.50261e-138	2.46787e-133
6	LOC119874472	1.55123	0.826	0.411	2.12277e-136	8.05634e-132
6	LOC119863983	2.19668	0.552	0.185	2.31565e-128	8.78835e-124
6	SLC7A11	1.68682	0.665	0.322	5.02686e-97	1.9078e-92
6	LOC106558673	1.53829	0.693	0.385	1.49409e-92	5.67037e-88
6	RUBCNL	1.78686	0.586	0.287	3.41904e-88	1.29759e-83
6	PPP1R3B	1.63796	0.616	0.311	1.39779e-82	5.30491e-78
6	MCTP2	1.62348	0.555	0.283	9.11932e-73	3.46096e-68
6	SAG	1.89992	0.392	0.14	3.75651e-71	1.42567e-66
6	LOC111091361	1.58521	0.566	0.296	7.31331e-69	2.77555e-64
6	IL18RAP	1.63702	0.501	0.244	1.11816e-63	4.24366e-59
6	LOC102153988	1.67641	0.431	0.184	1.39736e-61	5.30325e-57
6	TNK2	1.61392	0.374	0.144	2.11689e-58	8.03401e-54
6	MAPK14	1.8967	0.383	0.162	8.35101e-56	3.16937e-51
6	LOC490269	1.5588	0.439	0.201	2.07767e-55	7.88518e-51
6	NEDD9	1.61075	0.512	0.312	3.39433e-48	1.28821e-43
6	UBE2H	1.78949	0.428	0.223	2.7584e-47	1.04687e-42
6	FOSB	1.51289	0.392	0.234	1.21371e-30	4.60628e-26
7	S100A9	1.40488	0.993	0.584	5.62005e-163	2.13292e-158
7	MEGF9	1.65497	0.71	0.286	1.12492e-121	4.26929e-117
7	GPR162	1.85597	0.607	0.215	1.05422e-117	4.00099e-113
7	ARHGAP15	1.23777	0.929	0.755	7.60513e-111	2.8863e-106
7	LOC119879118	2.10129	0.505	0.21	2.46031e-84	9.33737e-80
7	STX11	1.21962	0.905	0.776	2.00606e-82	7.61338e-78
7	SORL1	1.18264	0.812	0.512	1.10534e-80	4.19499e-76
7	LRRK2	1.27961	0.731	0.511	5.99112e-64	2.27375e-59
7	EGR1	1.42503	0.719	0.491	4.38488e-59	1.66415e-54
7	SSH2	1.1779	0.71	0.507	8.14869e-55	3.09259e-50
7	ABTB1	1.1959	0.705	0.478	1.01062e-54	3.83551e-50
7	PTPN1	1.2273	0.668	0.446	5.0818e-52	1.92865e-47
7	IL17RA	1.19334	0.714	0.58	4.34574e-51	1.6493e-46
7	MCTP2	1.30449	0.532	0.286	1.19462e-49	4.53381e-45
7	LOC490269	1.4519	0.441	0.203	2.51805e-47	9.55649e-43
7	PPP1R3B	1.21477	0.549	0.318	2.26744e-43	8.60537e-39
7	CRISPLD2	1.38073	0.376	0.168	2.21624e-40	8.41109e-36
7	APOBR	1.52697	0.422	0.239	3.76965e-35	1.43066e-30
7	GPR137B	1.18278	0.578	0.411	6.94208e-35	2.63466e-30
7	CSF2RA	1.174	0.392	0.257	6.65864e-21	2.52709e-16
8	S100A10	2.57566	0.998	0.217	0	0
8	S100A4	2.85602	1	0.224	0	0
8	S100A6	2.52538	1	0.257	0	0
8	PYCARD	2.68673	0.876	0.134	0	0
8	TNFSF13	2.58217	0.847	0.123	0	0
8	RGS10	2.51623	0.811	0.115	0	0
8	SELENOP	2.52778	0.798	0.114	0	0
8	CD1A8	2.60439	0.672	0.081	0	0
8	MT2A	2.59863	0.667	0.087	0	0
8	SCPEP1	2.73315	0.65	0.082	0	0
8	FCGRT	2.93902	0.632	0.067	0	0
8	LMNA	3.03393	0.622	0.064	0	0
8	HMOX1	2.52279	0.631	0.076	0	0
8	DNASE2	2.56211	0.629	0.076	0	0
8	AHCY	2.69255	0.607	0.075	0	0
8	TCEA3	2.63842	0.537	0.061	0	0
8	TIMM9	2.46302	0.555	0.071	8.59277e-286	3.26113e-281
8	AKR1A1	2.45794	0.571	0.077	3.50421e-282	1.32992e-277
8	MDK	2.42468	0.411	0.048	7.84045e-227	2.97561e-222
8	PEBP1	2.44659	0.368	0.048	8.81529e-183	3.34558e-178
9	CCL23	2.41815	0.948	0.169	0	0
9	LGALS1	2.3634	0.992	0.243	0	0
9	SERPINB10	2.29893	0.893	0.166	0	0
9	TNFSF13	2.43372	0.82	0.13	0	0
9	HNMT	2.50756	0.769	0.119	0	0
9	LYZ	2.57768	1	0.457	1.34241e-280	5.09472e-276
9	LDHB	2.31275	0.7	0.113	1.3783e-273	5.23093e-269
9	MT2A	2.50864	0.603	0.096	6.1608e-238	2.33814e-233
9	AHCY	2.43287	0.558	0.082	2.24906e-234	8.53562e-230
9	LOC100686511	2.26381	0.647	0.111	3.15687e-234	1.1981e-229
9	SMIM4	2.34096	0.614	0.1	8.14361e-234	3.09066e-229
9	MMP19	2.85106	0.368	0.036	3.64099e-216	1.38183e-211
9	ALDH9A1	2.28087	0.519	0.079	3.40035e-206	1.2905e-201
9	SCPEP1	2.27504	0.545	0.093	4.46512e-195	1.6946e-190
9	GSTP1	2.38209	0.471	0.072	1.91727e-185	7.27641e-181
9	CCDC86	2.30698	0.446	0.068	8.5195e-176	3.23332e-171
9	TIMM9	2.32123	0.475	0.079	5.00332e-174	1.89886e-169
9	REX1BD	2.3342	0.426	0.065	1.11754e-166	4.2413e-162
9	NPM3	2.33326	0.426	0.068	6.00938e-160	2.28068e-155
9	TMEM14A	2.2802	0.386	0.06	2.47493e-148	9.39284e-144
10	SLC7A5	3.37814	0.405	0.056	1.47648e-131	5.60354e-127
10	MAFB	2.62661	0.82	0.299	3.08054e-128	1.16913e-123
10	LOC119876650	3.55238	0.382	0.058	1.50282e-115	5.7035e-111
10	LOC119876684	3.95808	0.376	0.06	3.54239e-109	1.34441e-104
10	KLF4	2.80765	0.745	0.295	2.84815e-106	1.08093e-101
10	AHNAK	2.23049	0.784	0.336	4.12851e-93	1.56685e-88
10	LOC119875698	2.76327	0.464	0.105	3.53018e-90	1.33977e-85
10	GADD45B	2.13596	0.663	0.257	1.37578e-76	5.22137e-72
10	NLRP1	2.69558	0.493	0.171	1.26443e-63	4.79875e-59
10	LOC119876641	3.47063	0.373	0.098	4.99516e-62	1.89576e-57
10	ANXA1	2.12917	0.758	0.424	1.57791e-61	5.98847e-57
10	IER5L	2.77878	0.474	0.167	7.71014e-59	2.92615e-54
10	TRPS1	2.44149	0.464	0.168	4.17751e-53	1.58545e-48
10	CD83	2.37543	0.49	0.213	4.92094e-45	1.8676e-40
10	SLC20A1	2.36296	0.448	0.182	1.10383e-42	4.18924e-38
10	AKT3	2.14661	0.454	0.191	7.67859e-41	2.91418e-36
10	AAK1	2.16377	0.379	0.147	4.38465e-35	1.66406e-30
10	CCSER1	2.38025	0.366	0.141	7.79435e-35	2.95811e-30
10	ATF3	2.26363	0.392	0.179	1.143e-30	4.33791e-26
10	IRF5	2.19883	0.435	0.226	7.61479e-30	2.88996e-25
11	LOC119877247	1.40319	0.97	0.787	3.19552e-72	1.21276e-67
11	FNDC3B	1.6018	0.744	0.476	3.28876e-48	1.24815e-43
11	SORL1	1.31631	0.785	0.523	4.52637e-44	1.71785e-39
11	MEGF9	1.46837	0.623	0.303	1.18397e-42	4.49341e-38
11	WDFY4	1.52714	0.636	0.345	2.09116e-40	7.93636e-36
11	FRY	1.38603	0.687	0.433	9.09807e-38	3.4529e-33
11	MCTP1	1.7107	0.626	0.369	2.09791e-37	7.96199e-33
11	GPR162	1.49644	0.498	0.231	3.64477e-33	1.38326e-28
11	LRRK2	1.37345	0.687	0.52	6.23555e-30	2.36651e-25
11	XPO6	1.34108	0.559	0.339	2.65781e-26	1.00869e-21
11	GAB2	1.45607	0.616	0.451	5.24367e-26	1.99008e-21
11	RERE	1.30708	0.539	0.405	1.37383e-16	5.21395e-12
11	CHST11	1.52554	0.391	0.234	9.07712e-16	3.44495e-11
11	CEP120	1.35802	0.519	0.386	2.68948e-15	1.02071e-10
11	CAECAM1	1.3084	0.424	0.298	4.9849e-13	1.89187e-08
11	PPP3CA	1.30289	0.418	0.287	8.61566e-13	3.26982e-08
11	BAZ2B	1.47481	0.367	0.255	1.45241e-10	5.51218e-06
11	PRKCE	1.37402	0.37	0.264	2.45588e-09	9.32057e-05
11	CELF2	1.30895	0.377	0.29	6.65666e-09	0.000252634
11	UBR2	1.30827	0.374	0.29	1.95059e-08	0.000740289
12	CCL3	4.08077	0.613	0.049	0	0
12	CCL4	3.51307	0.63	0.084	7.0753e-212	2.68522e-207
12	S100A4	2.27014	0.99	0.247	1.9226e-193	7.29666e-189
12	CCL23	2.29301	0.889	0.188	1.66041e-187	6.3016e-183
12	S100A10	1.99223	0.98	0.24	2.18953e-173	8.30971e-169
12	S100A6	1.99409	0.987	0.279	7.88321e-163	2.99184e-158
12	TIMP1	2.07833	0.933	0.239	3.31857e-159	1.25946e-154
12	SELENOP	2.33688	0.66	0.139	2.61785e-134	9.93525e-130
12	CRIP1	1.87907	0.993	0.425	2.43953e-130	9.25851e-126
12	TNFSF13	2.06942	0.657	0.15	2.04751e-116	7.77071e-112
12	ATF3	1.88914	0.684	0.169	4.36358e-112	1.65607e-107
12	ANXA5	2.21739	0.586	0.132	3.74801e-108	1.42244e-103
12	LOC608848	2.1724	0.485	0.09	4.90157e-108	1.86024e-103
12	IL1B	2.13142	0.549	0.113	3.43057e-107	1.30197e-102
12	FN1	1.95476	0.636	0.151	4.20872e-104	1.59729e-99
12	LMNA	2.12175	0.431	0.087	4.4424e-85	1.68598e-80
12	TCN2	1.88958	0.481	0.113	2.65156e-79	1.00632e-74
12	PECAM1	1.87188	0.384	0.081	1.4838e-71	5.63131e-67
12	SCPEP1	2.0073	0.411	0.107	3.60904e-60	1.3697e-55
12	DNASE2	1.887	0.367	0.101	1.53043e-48	5.80828e-44
13	NFKBIZ	1.96209	0.675	0.375	5.8386e-33	2.21587e-28
13	JUN	1.61067	0.649	0.359	1.82176e-27	6.91394e-23
13	VCAN	2.24603	0.588	0.342	2.10645e-26	7.99438e-22
13	ODC1	1.0762	0.892	0.793	1.6628e-22	6.31067e-18
13	MAFB	1.69275	0.521	0.312	3.94243e-18	1.49623e-13
13	LOC111091361	1.52784	0.541	0.31	2.37981e-17	9.03185e-13
13	KLF4	1.92698	0.459	0.307	8.67583e-13	3.29265e-08
13	PRKCE	1.08463	0.459	0.263	2.05768e-12	7.8093e-08
13	REL	1.65001	0.459	0.322	2.07535e-11	7.87639e-07
13	ZEB2	1.28357	0.552	0.451	3.98388e-10	1.51196e-05
13	RUNX1	1.51825	0.418	0.284	1.80861e-09	6.86404e-05
13	CCNL1	1.15147	0.479	0.35	8.65073e-09	0.000328313
13	QKI	1.11554	0.438	0.306	9.39283e-08	0.00356477
13	GLS	1.33054	0.402	0.282	1.34519e-07	0.00510525
13	GADD45B	1.44763	0.381	0.268	4.83789e-07	0.0183608
13	LOC119863905	1.29777	0.376	0.272	2.28511e-06	0.0867246
13	NFIL3	1.22536	0.443	0.385	1.30353e-05	0.494714
13	WSB1	1.2112	0.412	0.33	1.43402e-05	0.544239
13	ALAS1	1.18257	0.381	0.32	0.000269599	1
13	PLIN2	1.10872	0.407	0.373	0.00164461	1
14	RPS19	2.30196	0.953	0.348	1.77551e-80	6.73842e-76
14	RPL36	2.29764	0.946	0.39	3.23411e-78	1.22741e-73
14	RPL9	2.14089	0.94	0.34	1.25256e-71	4.75373e-67
14	RPSA	2.34479	0.879	0.319	1.31898e-70	5.00579e-66
14	EEF1A1	2.13276	0.96	0.395	2.07298e-70	7.86739e-66
14	RPL19	2.16769	0.919	0.392	1.92284e-66	7.29755e-62
14	RPS11	2.42187	0.799	0.284	3.8964e-61	1.47876e-56
14	RPS4X	2.20496	0.819	0.295	1.65598e-60	6.28479e-56
14	RPL6	2.09948	0.866	0.335	3.5375e-59	1.34255e-54
14	RPL14	2.23078	0.819	0.348	1.90542e-51	7.23144e-47
14	LOC106558744	2.43898	0.732	0.284	1.17873e-49	4.47353e-45
14	RPL13	2.22299	0.758	0.309	6.26681e-48	2.37838e-43
14	S100A10	2.20243	0.705	0.257	9.36254e-45	3.55327e-40
14	RPL3	2.19701	0.698	0.275	3.74287e-44	1.42049e-39
14	RPL15	2.28683	0.631	0.266	2.20605e-37	8.3724e-33
14	RPL5	2.28942	0.631	0.283	1.725e-34	6.54672e-30
14	RPL10	2.16323	0.638	0.293	4.31861e-31	1.639e-26
14	RPL10A	2.25583	0.611	0.285	2.70368e-30	1.0261e-25
14	RPL7	2.14394	0.49	0.258	6.51278e-19	2.47173e-14
14	LOC612422	2.61326	0.43	0.205	6.71205e-19	2.54736e-14
15	PKIB	9.59785	0.971	0.004	0	0
15	PLD4	5.44803	0.978	0.029	0	0
15	ECM1	4.31804	0.882	0.052	0	0
15	BCAS4	4.92015	0.816	0.028	0	0
15	CD1E	5.77898	0.684	0.018	0	0
15	FLT3	5.06051	0.676	0.018	0	0
15	AFF3	5.66133	0.662	0.008	0	0
15	NAPSA	6.6511	0.654	0.005	0	0
15	DLA-DOA	6.99322	0.654	0.006	0	0
15	MRC1	9.77567	0.632	0.001	0	0
15	FXYD6	6.22953	0.596	0.009	0	0
15	SDC2	4.53709	0.574	0.014	0	0
15	PPM1J	5.45924	0.529	0.009	0	0
15	FCER1A	5.95532	0.507	0.005	0	0
15	TP53I11	4.78187	0.493	0.012	0	0
15	NCAM2	4.91335	0.434	0.005	0	0
15	AK8	5.86118	0.404	0.004	0	0
15	TNFRSF13C	4.82262	0.39	0.009	3.54295e-287	1.34462e-282
15	CD1A8	4.27602	1	0.103	3.1167e-260	1.18285e-255
15	DLA-DQA1	4.30795	1	0.198	2.59402e-167	9.84484e-163
16	IL18	3.33673	0.702	0.108	8.03653e-102	3.05002e-97
16	IL1B	3.49865	0.726	0.119	3.66032e-99	1.38916e-94
16	LOC611536	2.85664	0.5	0.12	4.54371e-41	1.72443e-36
16	PLBD1	1.92425	0.879	0.462	5.26866e-40	1.99956e-35
16	MEFV	2.56323	0.411	0.102	7.04971e-32	2.67551e-27
16	ATP1B3	1.62636	0.742	0.32	1.33016e-30	5.04823e-26
16	SRI	1.60216	0.726	0.336	5.73542e-27	2.17671e-22
16	LOC476816	2.74848	0.419	0.131	2.68388e-25	1.01859e-20
16	PTGS2	1.59058	0.468	0.149	1.03452e-23	3.92619e-19
16	HMGB2	1.72483	0.694	0.353	3.83763e-23	1.45646e-18
16	CD14	2.28577	0.452	0.174	4.63387e-20	1.75865e-15
16	CTSS	1.57325	0.581	0.262	3.17972e-19	1.20677e-14
16	SERPINB1	1.7447	0.532	0.244	1.37939e-18	5.23506e-14
16	ZNF641	1.66826	0.492	0.211	1.12398e-17	4.26574e-13
16	ZFP36L1	2.2496	0.379	0.143	1.76123e-16	6.68422e-12
16	RAB5IF	1.77018	0.452	0.214	3.01754e-14	1.14522e-09
16	GNG10	1.90341	0.403	0.187	2.04948e-13	7.77818e-09
16	DUSP6	1.80151	0.371	0.165	6.69445e-12	2.54068e-07
16	SLAMF9	1.65122	0.411	0.217	3.52691e-10	1.33853e-05
16	IL10RA	1.60766	0.403	0.215	4.53548e-10	1.7213e-05
17	DBI	3.79329	0.817	0.246	7.78486e-75	2.95451e-70
17	CSTB	4.55737	0.93	0.425	4.14872e-68	1.57452e-63
17	LOC102152168	3.48825	0.783	0.239	5.56068e-64	2.11039e-59
17	SH3BGRL3	2.44224	0.939	0.565	3.77543e-48	1.43285e-43
17	SYNE1	3.7047	0.435	0.086	2.57755e-44	9.78234e-40
17	LAMTOR5	3.48895	0.6	0.256	2.06321e-31	7.83029e-27
17	BASP1	2.68626	0.383	0.087	2.18409e-30	8.28907e-26
17	COX17	3.13295	0.626	0.283	7.51494e-30	2.85207e-25
17	LOC102157022	3.00629	0.47	0.145	9.02129e-29	3.42376e-24
17	SERPINB1	2.91957	0.574	0.244	6.97084e-28	2.64557e-23
17	PSMB9	2.90254	0.565	0.249	1.17531e-26	4.46054e-22
17	OST4	2.45454	0.609	0.308	8.86094e-25	3.36291e-20
17	ARL4A	3.57382	0.4	0.131	1.205e-22	4.57322e-18
17	KRTCAP2	2.59832	0.496	0.24	7.51719e-19	2.85292e-14
17	CD63	2.74987	0.513	0.266	3.14625e-18	1.19406e-13
17	MAN1A1	2.78354	0.374	0.133	2.14311e-17	8.13352e-13
17	LOC606860	2.5062	0.496	0.257	4.51212e-17	1.71244e-12
17	SEC11C	3.33623	0.409	0.178	1.8451e-16	7.00252e-12
17	GPX4	2.37598	0.522	0.297	6.75535e-16	2.56379e-11
17	COPS9	2.7189	0.426	0.219	2.18848e-13	8.30573e-09
18	ISG15	5.66291	0.535	0.013	2.31284e-255	8.77771e-251
18	MX1	5.16991	0.451	0.014	5.34637e-178	2.02905e-173
18	CMPK2	4.61683	0.479	0.017	1.12212e-165	4.25868e-161
18	IFI44	4.90161	0.507	0.019	1.32253e-164	5.01925e-160
18	OAS1	3.52654	0.634	0.051	5.06241e-103	1.92129e-98
18	XAF1	3.62926	0.62	0.062	7.62884e-82	2.8953e-77
18	MX2	2.99246	0.676	0.084	4.81194e-70	1.82623e-65
18	OAS2	3.11125	0.592	0.072	6.76562e-63	2.56769e-58
18	RTP4	2.972	0.38	0.034	4.84175e-54	1.83754e-49
18	SAMHD1	2.68206	0.859	0.202	4.61059e-51	1.74981e-46
18	CCL23	2.17775	0.901	0.205	2.22121e-47	8.42994e-43
18	TXNDC17	2.17742	0.958	0.238	2.62213e-47	9.95152e-43
18	RNF213	2.44648	0.479	0.064	2.78126e-44	1.05554e-39
18	TIMP1	2.27965	0.944	0.256	7.90961e-43	3.00186e-38
18	TRIM22	2.3578	0.38	0.058	2.07971e-30	7.89292e-26
18	TRIM14	2.30824	0.38	0.073	2.29236e-23	8.69998e-19
18	LOC106557526	2.17404	0.38	0.072	4.77982e-23	1.81404e-18
18	BATF3	2.1917	0.423	0.089	8.64842e-23	3.28225e-18
18	SLC49A3	2.34788	0.38	0.078	2.37482e-21	9.01291e-17
18	HMOX1	2.13618	0.38	0.107	3.0841e-14	1.17048e-09
19	PROK2	5.21198	0.549	0.014	9.03549e-251	3.42915e-246
19	PGLYRP1	5.92784	0.507	0.013	8.06253e-231	3.05989e-226
19	LOC475113	4.19605	0.704	0.028	9.36445e-223	3.554e-218
19	MMP9	5.06356	0.606	0.024	5.36724e-192	2.03697e-187
19	MMP8	3.73474	0.451	0.02	5.37955e-125	2.04165e-120
19	LOC119864622	3.68424	0.577	0.037	3.66695e-113	1.39168e-108
19	FADS1	4.67548	0.831	0.106	2.6173e-94	9.93319e-90
19	LTF	3.23239	0.958	0.174	2.47938e-78	9.40974e-74
19	CD24	2.97022	0.972	0.196	1.58546e-70	6.01714e-66
19	LOC119867506	2.4166	0.634	0.08	3.19542e-58	1.21272e-53
19	QPCT	2.77339	0.704	0.107	2.94506e-57	1.11771e-52
19	PLAC8B	2.54088	0.732	0.119	1.34861e-53	5.11825e-49
19	S100A12	3.27267	1	0.504	6.97143e-50	2.6458e-45
19	SQOR	2.70558	0.676	0.122	1.29004e-47	4.89596e-43
19	S100A8	2.90035	1	0.528	6.59231e-47	2.50191e-42
19	C9H17orf64	2.34825	1	0.419	5.33937e-45	2.0264e-40
19	LOC481834	2.7404	0.366	0.037	1.05977e-44	4.02205e-40
19	CDKN2D	2.56803	0.592	0.122	4.5538e-35	1.72826e-30
19	LOC483397	3.04121	0.507	0.11	1.1212e-28	4.25517e-24
19	FLOT2	2.36747	0.521	0.115	4.18901e-27	1.58981e-22
20	CAMP	11.1003	0.871	0.001	0	0
20	LOC475113	7.79032	0.871	0.027	0	0
20	MMP8	6.35142	0.839	0.018	0	0
20	LOC102151893	9.75704	0.774	0.008	0	0
20	CD177	8.99206	0.71	0.005	0	0
20	PGLYRP1	7.25673	0.677	0.012	0	0
20	CP	6.80037	0.5	0.004	0	0
20	PTX3	10.7586	0.484	0	0	0
20	LOC119876005	7.80182	0.484	0.004	0	0
20	C3	7.61481	0.435	0.002	0	0
20	CA6	8.4715	0.387	0	0	0
20	PAQR8	5.8394	0.516	0.008	1.41531e-294	5.3714e-290
20	TCN1	5.97303	0.371	0.004	1.00085e-292	3.79841e-288
20	LOC479668	5.18984	0.597	0.012	7.89054e-287	2.99462e-282
20	MMP9	6.41694	0.758	0.023	5.25535e-274	1.99451e-269
20	LOC102156336	5.03967	0.371	0.007	3.74761e-189	1.42229e-184
20	LACRT	6.07141	0.5	0.018	1.83777e-154	6.97469e-150
20	OXCT1	4.82568	0.581	0.034	1.02876e-115	3.90434e-111
20	FADS1	5.38806	0.871	0.106	5.74275e-96	2.17949e-91
20	LTF	6.28683	0.984	0.175	1.24005e-87	4.70625e-83
21	LOC607055	10.4776	1	0.004	0	0
21	NIBAN3	7.02189	0.889	0.002	0	0
21	GPHA2	10.5877	0.796	0.002	0	0
21	LOC608379	8.49188	0.685	0.002	0	0
21	GCSAM	9.05216	0.648	0.002	0	0
21	FCRLA	9.77527	0.63	0	0	0
21	PTPRS	11.7419	0.611	0	0	0
21	SCAMP5	10.3737	0.611	0.001	0	0
21	IFITM5	11.9616	0.574	0	0	0
21	VWA1	7.01769	0.537	0.003	0	0
21	TMEM92	6.85005	0.519	0.004	0	0
21	SPATA6	7.12269	0.5	0.002	0	0
21	LOC119872627	7.73111	0.481	0.001	0	0
21	LOC119877151	8.33467	0.444	0.002	0	0
21	SHE	7.31897	0.444	0.004	0	0
21	PTK2	6.52002	0.444	0.004	0	0
21	MT-III	7.65724	0.426	0.004	0	0
21	CYP2D15	11.6554	0.389	0	0	0
21	CH25H	7.46	0.37	0.003	5.99855e-298	2.27657e-293
21	RBP4	6.93478	0.481	0.015	7.09012e-151	2.69084e-146
22	SERPINB6	7.34648	1	0.012	0	0
22	XCR1	15.0578	0.905	0	0	0
22	CLEC1B	6.31769	0.857	0.009	0	0
22	SLC2A8	6.26379	0.81	0.008	0	0
22	TSPAN15	8.30169	0.762	0.003	0	0
22	RAB30	7.52738	0.762	0.004	0	0
22	CLNK	6.36334	0.667	0.003	0	0
22	CXCR3	6.59059	0.619	0.002	0	0
22	PCP4L1	6.64919	0.619	0.003	0	0
22	GCM1	6.8647	0.476	0.001	0	0
22	LOC119877507	8.04034	0.429	0	0	0
22	CEP170B	7.84201	0.429	0.002	0	0
22	PTK2	6.36481	0.619	0.005	4.55846e-284	1.73003e-279
22	NAPSA	6.59377	0.857	0.013	1.65849e-226	6.2943e-222
22	KIT	7.60985	0.381	0.002	3.57052e-224	1.35509e-219
22	TMEM9	6.95677	0.429	0.003	7.94297e-207	3.01451e-202
22	DCTPP1	6.27046	0.429	0.003	5.30921e-201	2.01495e-196
22	GCSAM	6.44541	0.476	0.005	2.51785e-181	9.55574e-177
22	TLR3	6.77437	0.381	0.003	4.86608e-168	1.84677e-163
22	VWA1	6.29472	0.429	0.005	2.88618e-131	1.09536e-126
