## Supplementary Datasets for "High-resolution single-cell RNA sequencing using canFam4 reveals novel immune subsets and checkpoint programs in healthy dogs": Suppl_Data_7.xlsx

### Sheet: Neutrophils
Supplementary Data 7. GO terms enriched from genes listed in Supplementary Data 6
Enrichment FDR	Fold Enrichment	Pathway	Genes
0.0426943	124.242	GO:0000303 response to superoxide	NFE2L2
0.0256026	109.333	GO:0046633 alpha-beta T cell proliferation	DOCK2 CD274
0.0256026	85.4167	GO:0042149 cellular response to glucose starvation	PLIN2 NFE2L2
0.0256026	85.4167	GO:0050766 positive reg. of phagocytosis	DOCK2 CD47
0.0256026	75.9259	GO:0032613 interleukin-10 production	CD274 CD47
0.0256026	75.9259	GO:0032653 reg. of interleukin-10 production	CD274 CD47
0.0422486	55.7823	GO:0050764 reg. of phagocytosis	DOCK2 CD47
0.0256026	37.2727	GO:0006909 phagocytosis	ELMO1 DOCK2 CD47
0.0256026	15.3991	GO:0006954 inflammatory response	CYLD TREM1 CD47 NFE2L2
0.0256026	11.6809	GO:0034097 response to cytokine	CYLD CD274 CD47 NFE2L2

### Sheet: Monocytes
Enrichment FDR	Fold Enrichment	Pathway	Genes
0.00020078	13.0455	Path:cfa04380 Osteoclast differentiation	IL1A NFKB1 PIK3CB IL1R1 PIK3R1 STAT1 CYLD
0.00211822	12.2024	Path:cfa05235 PD-L1 expression and PD-1 checkpoint pathway in cancer	NFKB1 PIK3CB CD274 PIK3R1 STAT1
0.00211822	11.6477	Path:cfa04620 Toll-like receptor signaling pathway	NFKB1 CCL3 PIK3CB PIK3R1 STAT1
0.00213054	11.2637	Path:cfa04064 NF-kappa B signaling pathway	NFKB1 IL1R1 TNFAIP3 CFLAR CYLD
0.00222425	10.6771	Path:cfa04625 C-type lectin receptor signaling pathway	NFKB1 PIK3CB PIK3R1 STAT1 CYLD
0.00222425	10.4592	Path:cfa04933 AGE-RAGE signaling pathway in diabetic complications	IL1A NFKB1 PIK3CB PIK3R1 STAT1
0.00222425	10.3535	Path:cfa05142 Chagas disease	NFKB1 CCL3 PIK3CB PIK3R1 CFLAR
0.00211822	9.84	Path:cfa05162 Measles	IL1A NFKB1 PIK3CB TNFAIP3 PIK3R1 STAT1
0.00211822	9.68504	Path:cfa05418 Fluid shear stress and atherosclerosis	IL1A NFKB1 PIK3CB NFE2L2 IL1R1 PIK3R1
0.00211822	8.66197	Path:cfa05164 Influenza A	IL1A NFKB1 DNAJB1 PIK3CB PIK3R1 STAT1
