## Supplementary Datasets for "High-resolution single-cell RNA sequencing using canFam4 reveals novel immune subsets and checkpoint programs in healthy dogs": Suppl_Data_8.xlsx

### Sheet: Supplementary Data 6_CD4_Top20
Supplementary Data 8. Top 20 cluster-defining genes for each CD4⁺ T cell subset
Cluster	Gene	p_val	avg_log2FC	pct.1	pct.2	p_val_adj
0	RGS10	0	2.21244	0.797	0.178	0
0	RALGPS2	0	2.9912	0.538	0.065	0
0	FAM241A	1.68e-274	2.06904	0.636	0.191	6.37e-270
0	LEF1	1.57e-273	1.67176	0.822	0.356	5.97e-269
0	CCR7	1.16e-249	1.66935	0.733	0.265	4.42e-245
0	TRAT1	6.25e-227	1.8475	0.661	0.242	2.37e-222
0	SELL	2.38e-217	1.3043	0.858	0.42	9.02e-213
0	CTPS1	1.2e-184	1.91336	0.495	0.149	4.55e-180
0	TXK	1.16e-181	2.02389	0.426	0.111	4.4e-177
0	CSTA	6.38e-160	1.50996	0.571	0.213	2.42e-155
0	BACH2	2.64e-146	1.38083	0.629	0.273	1e-141
0	SATB1	2.54e-142	1.41261	0.614	0.274	9.63e-138
0	TNFSF8	1.82e-141	1.73992	0.451	0.154	6.91e-137
0	FOXP1	1.14e-123	1.26672	0.627	0.308	4.34e-119
0	SCML4	1.23e-123	1.15672	0.705	0.381	4.65e-119
0	ATP10A	6.85e-115	1.72239	0.363	0.117	2.6e-110
0	ITGA1	4.53e-107	1.55139	0.388	0.137	1.72e-102
0	LOC119865018	2.51e-101	1.42629	0.365	0.124	9.54e-97
0	BBX	4.06e-88	1.17675	0.613	0.359	1.54e-83
0	RCAN3	4.2e-62	1.21677	0.374	0.175	1.6e-57
1	RGS10	1.99e-239	1.84607	0.639	0.203	7.54e-235
1	CCR7	3.61e-159	1.50604	0.64	0.279	1.37e-154
1	SELL	1.23e-123	1.11066	0.752	0.436	4.67e-119
1	LEF1	1.48e-110	1.19483	0.661	0.381	5.62e-106
1	LOC106557704	2.04e-73	1.2303	0.515	0.289	7.73e-69
1	LOC119871549	1.91e-65	0.856283	0.711	0.531	7.24e-61
1	TCF7	6.68e-63	0.756802	0.741	0.562	2.54e-58
1	SCML4	6.77e-60	1.00278	0.586	0.399	2.57e-55
1	FAM241A	2.02e-53	1.12846	0.411	0.225	7.66e-49
1	BACH2	1.42e-46	0.913945	0.484	0.296	5.39e-42
1	CSTA	8.16e-46	0.938596	0.424	0.236	3.1e-41
1	FOXP1	7.8e-43	0.897702	0.489	0.329	2.96e-38
1	LOC100688849	1.15e-38	0.772493	0.657	0.547	4.35e-34
1	TRIM22	2.76e-38	0.714715	0.631	0.499	1.05e-33
1	CLEC2D	1.6e-33	0.728458	0.599	0.491	6.08e-29
1	SATB1	4.77e-31	0.792083	0.439	0.3	1.81e-26
1	LOC488248	2.24e-29	0.739198	0.527	0.411	8.51e-25
1	STMN1	6.04e-22	0.714027	0.444	0.336	2.29e-17
1	LNPEP	8.33e-22	0.703521	0.438	0.329	3.16e-17
1	CD52	6.18e-18	0.729439	0.364	0.265	2.35e-13
2	CD74	4.16e-64	0.442233	0.986	0.973	1.58e-59
2	GAPDH	2.26e-55	0.45474	0.969	0.872	8.59e-51
2	MIF	1.29e-47	0.551955	0.884	0.82	4.89e-43
2	PHLDA2	6.7e-44	0.867145	0.668	0.562	2.54e-39
2	CD79A	2.25e-31	0.975525	0.43	0.297	8.53e-27
2	JUNB	6.39e-24	0.481031	0.847	0.824	2.42e-19
2	ZFP36	8.67e-14	0.41531	0.662	0.615	3.29e-09
2	LOC106557516	2.53e-11	0.625912	0.429	0.372	9.61e-07
2	CDADC1	9.51e-11	0.556405	0.467	0.427	3.61e-06
2	CD81	1.48e-08	0.386914	0.593	0.59	0.000562389
2	MYCBP2	1.47e-07	0.368962	0.558	0.553	0.00556204
2	HMGB2	1.11e-06	0.38441	0.57	0.569	0.0422891
2	PSME2	1.39e-06	0.447114	0.465	0.444	0.0528481
2	RGS1	6.54e-06	0.445963	0.482	0.452	0.248241
2	IL17RA	1.29e-05	0.45188	0.377	0.348	0.487967
2	STAT4	0.000493071	0.426474	0.378	0.365	1
2	SOCS1	0.00421466	0.388612	0.385	0.38	1
3	SYTL3	5.29e-87	1.45014	0.413	0.167	2.01e-82
3	ITGA4	5.14e-76	1.16116	0.494	0.231	1.95e-71
3	TNFAIP3	4.33e-59	0.824915	0.774	0.591	1.64e-54
3	BCL2A1	9.27e-59	0.987134	0.495	0.268	3.52e-54
3	EMB	2.08e-50	0.882543	0.533	0.315	7.88e-46
3	CISH	2.78e-48	1.15882	0.371	0.185	1.05e-43
3	LOC611813	1.94e-47	1.0423	0.394	0.204	7.37e-43
3	ANTXR2	7.93e-47	0.95311	0.426	0.232	3.01e-42
3	C3H4orf48	1.8e-42	0.867999	0.43	0.238	6.84e-38
3	IL7R	8.28e-41	0.570304	0.838	0.667	3.14e-36
3	CCND2	1.16e-39	0.81032	0.457	0.267	4.4e-35
3	LOC119866906	3.88e-38	0.855544	0.431	0.252	1.47e-33
3	DOCK3	6.71e-37	0.90542	0.409	0.232	2.55e-32
3	DLA-DQA1	1.57e-25	0.592098	0.502	0.35	5.96e-21
3	GADD45B	5.48e-23	0.663468	0.376	0.237	2.08e-18
3	NR4A2	1.2e-22	0.638911	0.442	0.293	4.55e-18
3	LOC119866377	2.09e-22	0.606287	0.48	0.341	7.94e-18
3	RDX	1.75e-21	0.588081	0.403	0.264	6.66e-17
3	CD28	8.5e-16	0.560083	0.364	0.248	3.22e-11
3	SLC2A3	2.08e-11	0.561557	0.406	0.313	7.91e-07
4	TCF7	1.18e-45	0.64602	0.776	0.563	4.47e-41
4	CCR7	4.91e-27	0.516297	0.503	0.305	1.86e-22
4	CD4	5.17e-25	0.60022	0.458	0.285	1.96e-20
4	LDHB	5.58e-23	0.523105	0.664	0.512	2.12e-18
4	ID3	4.41e-22	0.636968	0.521	0.366	1.67e-17
4	CDC25B	4.52e-17	0.488259	0.506	0.36	1.71e-12
4	ESYT2	7.57e-17	0.653431	0.412	0.291	2.87e-12
4	SELL	1.17e-16	0.473327	0.605	0.462	4.43e-12
4	PRKCB	8.96e-16	0.534532	0.391	0.268	3.4e-11
4	BTG2	3.35e-14	0.399854	0.641	0.52	1.27e-09
4	CD52	4.06e-14	0.516755	0.384	0.266	1.54e-09
4	SAT1	1.23e-13	0.41057	0.546	0.425	4.65e-09
4	GPI	9.74e-13	0.552439	0.38	0.272	3.7e-08
4	SPTAN1	1.79e-11	0.366153	0.512	0.386	6.79e-07
4	SMCHD1	3.76e-11	0.384887	0.445	0.331	1.43e-06
5	C10H12orf75	0	2.79305	0.67	0.111	0
5	LOC100686073	0	1.5605	0.997	0.707	0
5	S100A4	5.09e-257	1.43344	0.988	0.532	1.93e-252
5	S100A6	1.09e-205	1.08379	0.997	0.735	4.14e-201
5	RBP4	4.74e-203	1.83178	0.544	0.134	1.8e-198
5	ITGB1	4.79e-187	1.49208	0.8	0.333	1.82e-182
5	FUT7	8.76e-176	2.31382	0.383	0.078	3.32e-171
5	GSDMA	2.63e-150	1.95773	0.427	0.11	9.98e-146
5	NPDC1	1.77e-136	1.42496	0.69	0.295	6.74e-132
5	UPP1	2.17e-136	1.76689	0.447	0.127	8.25e-132
5	AHNAK	8.83e-126	1.12426	0.826	0.407	3.35e-121
5	CSRP1	9.84e-125	1.52693	0.539	0.195	3.74e-120
5	LMNA	9.05e-117	1.57057	0.449	0.141	3.44e-112
5	FGL2	1.41e-115	1.25747	0.659	0.287	5.33e-111
5	SLC9A9	9.98e-76	1.07524	0.634	0.332	3.79e-71
5	HMGN3	9.3e-75	1.23995	0.57	0.289	3.53e-70
5	SYTL1	2.17e-63	1.29798	0.372	0.149	8.22e-59
5	LOC119866906	8.92e-63	1.07134	0.512	0.247	3.38e-58
5	ATP2B4	5.04e-62	1.25025	0.393	0.165	1.91e-57
5	FAM89B	3.71e-61	1.23969	0.388	0.162	1.41e-56
6	LGALS3	0	2.14522	0.968	0.325	0
6	RBP4	0	2.65632	0.692	0.123	0
6	CCDC3	8.93e-239	2.56722	0.44	0.072	3.39e-234
6	CMA1	2.47e-205	2.35005	0.476	0.102	9.39e-201
6	PDLIM1	5.73e-194	1.87961	0.638	0.193	2.17e-189
6	CD9	8.4e-189	2.28492	0.439	0.092	3.19e-184
6	LGALS1	5.62e-187	1.17718	0.974	0.597	2.13e-182
6	AHNAK	8.28e-175	1.40824	0.862	0.407	3.14e-170
6	ANXA1	9.12e-154	1.28423	0.891	0.497	3.46e-149
6	LMNA	2.12e-141	1.74792	0.488	0.14	8.06e-137
6	FGL2	1.4e-136	1.52436	0.686	0.288	5.33e-132
6	ADIRF	6.44e-136	2.00735	0.55	0.198	2.44e-131
6	KCTD12	4.71e-130	1.5922	0.652	0.274	1.79e-125
6	TCEA3	1.36e-126	1.85589	0.432	0.122	5.15e-122
6	SYTL3	2.2e-97	1.5113	0.469	0.169	8.37e-93
6	CISH	9.85e-93	1.54599	0.473	0.18	3.74e-88
6	GSDMA	6.23e-89	1.6989	0.368	0.119	2.36e-84
6	EMB	2.6e-87	1.16666	0.64	0.31	9.88e-83
6	CAPN2	6.25e-82	1.36142	0.47	0.186	2.37e-77
6	ATP2B4	1.05e-41	1.11864	0.36	0.17	3.98e-37
7	BATF	1.37e-240	2.79001	0.622	0.108	5.21e-236
7	S100A4	4.24e-226	1.95768	0.996	0.553	1.61e-221
7	GNG3	5.07e-213	3.34654	0.36	0.037	1.93e-208
7	LGALS1	5.61e-197	1.8924	0.99	0.611	2.13e-192
7	VIM	2.21e-184	1.56967	0.998	0.858	8.39e-180
7	IKZF2	7.45e-184	2.58021	0.449	0.068	2.83e-179
7	LGALS3	2.04e-161	1.83353	0.872	0.356	7.76e-157
7	ITGB1	1.12e-158	1.91034	0.866	0.351	4.26e-154
7	LMNA	1.43e-156	2.25856	0.596	0.147	5.43e-152
7	ADA	1.53e-151	2.32376	0.524	0.113	5.82e-147
7	ANXA2	6.41e-144	1.66885	0.915	0.498	2.43e-139
7	CTLA4	1.21e-116	1.82236	0.559	0.151	4.59e-112
7	LOC476006	2.14e-103	1.82152	0.5	0.135	8.11e-99
7	C10H12orf75	5.31e-102	1.7251	0.518	0.146	2.01e-97
7	IL2RB	9.02e-98	1.84501	0.463	0.12	3.42e-93
7	ARL4C	1.12e-97	1.72471	0.514	0.148	4.24e-93
7	TPM4	2.57e-89	1.70811	0.453	0.124	9.75e-85
7	IFI30	6.23e-87	1.69679	0.571	0.196	2.36e-82
7	FUT7	1.83e-77	1.69567	0.366	0.094	6.94e-73
7	BST2	2.71e-75	1.7458	0.406	0.116	1.03e-70
8	LGALS3	8.87e-77	1.25292	0.84	0.364	3.37e-72
8	CCDC3	9.76e-77	2.35438	0.386	0.094	3.7e-72
8	TMSB10	9.87e-65	0.687156	0.997	0.995	3.75e-60
8	AHNAK	5.53e-50	1.22342	0.774	0.434	2.1e-45
8	S100A6	2.48e-42	0.716856	0.992	0.751	9.42e-38
8	ADIRF	4.13e-38	1.35583	0.493	0.219	1.57e-33
8	LGALS1	1.64e-30	0.616986	0.89	0.621	6.21e-26
8	S100A10	2.14e-30	0.634669	0.932	0.748	8.14e-26
8	KCTD12	7.31e-23	1.07754	0.509	0.299	2.77e-18
8	RBP4	1e-22	1.2382	0.36	0.167	3.81e-18
8	FGL2	2.49e-18	0.900311	0.504	0.316	9.46e-14
8	ANXA1	3.2e-18	0.717868	0.714	0.525	1.22e-13
8	PDLIM1	2.14e-17	1.12403	0.399	0.227	8.14e-13
8	LOC119878065	1.38e-12	0.620993	0.646	0.497	5.22e-08
8	LRRFIP1	1.25e-11	0.670915	0.648	0.543	4.76e-07
8	FLNA	2.41e-10	0.673846	0.517	0.396	9.15e-06
8	SEC11C	1.92e-09	0.589308	0.619	0.505	7.29e-05
8	GRM7	2.06e-08	0.771582	0.583	0.496	0.000781689
8	CGN	5.04e-08	0.725124	0.48	0.369	0.00191367
8	CLINT1	2.82e-05	0.73247	0.373	0.301	1
9	CD8A	0	4.34688	0.661	0.039	0
9	CD8B	0	4.66606	0.611	0.029	0
9	S100A4	9.47e-51	1.18673	0.964	0.568	3.59e-46
9	S100A6	5.49e-39	0.902481	0.982	0.755	2.08e-34
9	LGALS3	3.18e-38	1.18427	0.783	0.374	1.21e-33
9	RBP4	3.19e-36	1.68751	0.489	0.167	1.21e-31
9	LMNA	2.61e-24	1.41326	0.425	0.166	9.91e-20
9	ITGB1	4.76e-22	0.963015	0.683	0.372	1.81e-17
9	SEC61B	4.38e-17	0.897333	0.738	0.462	1.66e-12
9	FGL2	1.4e-16	0.966497	0.584	0.317	5.32e-12
9	ISG20	2.77e-16	1.02328	0.52	0.275	1.05e-11
9	NPDC1	4.76e-16	0.87732	0.588	0.328	1.8e-11
9	LOC611813	5.82e-16	1.00034	0.462	0.22	2.21e-11
9	CD79A	2e-15	1.04066	0.557	0.308	7.6e-11
9	CAPN2	3.44e-13	0.984975	0.416	0.207	1.31e-08
9	ELOVL5	1.64e-12	1.07986	0.38	0.191	6.22e-08
9	ATP2B4	1.63e-11	0.947663	0.362	0.183	6.2e-07
9	CTSA	2.2e-10	0.945824	0.421	0.233	8.33e-06
9	CD2	6.04e-10	0.919966	0.439	0.256	2.29e-05
9	ADIRF	2.15e-08	1.16585	0.38	0.226	0.000816549
10	CXCL8	0	6.68322	0.547	0.014	0
10	S100A9	0	6.09126	0.498	0.021	0
10	AQP9	0	6.98984	0.463	0.006	0
10	PLEK	0	6.71239	0.448	0.009	0
10	DPYD	0	6.3585	0.443	0.011	0
10	CSF3R	0	6.61693	0.413	0.008	0
10	SYK	0	6.38832	0.398	0.007	0
10	CFD	0	6.15837	0.393	0.012	0
10	S100A8	2.42e-270	6.78276	0.378	0.014	9.2e-266
10	FNDC3B	1.3e-220	5.00807	0.383	0.019	4.92e-216
10	STX11	9.1e-161	4.15605	0.587	0.075	3.45e-156
10	LOC119877247	9e-134	4.47646	0.587	0.093	3.42e-129
10	GADD45A	5.07e-80	3.44102	0.413	0.068	1.92e-75
10	NOTCH2	7.06e-74	3.15517	0.463	0.093	2.68e-69
10	NAMPT	5.94e-67	3.31423	0.502	0.124	2.25e-62
10	DENND5A	9.89e-59	2.78333	0.488	0.127	3.75e-54
10	RGS2	6.62e-31	2.31679	0.468	0.178	2.51e-26
10	SORL1	3.86e-28	2.25083	0.403	0.15	1.47e-23
10	SOD2	1.12e-27	2.22079	0.502	0.231	4.24e-23
10	PREX1	4.16e-23	2.17097	0.383	0.153	1.58e-18
11	RPL8	7.48e-25	0.416809	0.995	0.995	2.84e-20
11	RPS12	3.66e-22	0.462527	1	0.995	1.39e-17
11	RPL14	7.62e-21	0.446177	0.984	0.992	2.89e-16
11	RPL37	3.73e-20	0.439814	0.984	0.996	1.42e-15
11	RPL35	4.1e-18	0.416547	0.989	0.993	1.55e-13
11	RPL13	3.74e-13	0.434902	0.968	0.988	1.42e-08
11	RGS10	5.79e-13	1.16856	0.457	0.255	2.2e-08
11	RPL22	2.03e-12	0.414515	0.947	0.98	7.71e-08
11	RPS4X	1.01e-11	0.451114	0.957	0.975	3.84e-07
11	LOC106558744	4.08e-11	0.496789	0.835	0.915	1.55e-06
11	RPL5	2.48e-10	0.462037	0.915	0.941	9.42e-06
11	JUND	3.6e-09	0.588468	0.92	0.952	0.000136494
11	RPL21	5.39e-08	0.425241	0.899	0.95	0.00204688
11	RPS27A	1.9e-07	0.470105	0.814	0.834	0.00721715
11	LOC119876465	3.76e-05	0.834895	0.495	0.478	1
11	FOS	6.97e-05	0.431885	0.883	0.929	1
11	GRM7	0.000153355	0.917545	0.516	0.499	1
11	TCF7	0.00304462	0.670874	0.553	0.586	1
11	LOC480235	0.0033987	0.776942	0.457	0.471	1
11	PNRC1	0.00804391	0.465425	0.617	0.71	1
12	IDH2	7.47e-48	1.93742	0.557	0.155	2.84e-43
12	IFI30	5.83e-45	1.69088	0.639	0.208	2.21e-40
12	ACTG1	6.87e-38	1.09944	0.995	0.894	2.61e-33
12	ISG20	1.8e-37	1.44075	0.71	0.272	6.83e-33
12	LOC475935	1.86e-27	0.965429	0.995	0.928	7.08e-23
12	VPS28	1.42e-26	1.1092	0.765	0.382	5.4e-22
12	COTL1	2.19e-26	1.03144	0.945	0.708	8.3e-22
12	PTMS	7.36e-26	1.20989	0.678	0.308	2.79e-21
12	ATOX1	1.47e-25	1.36106	0.563	0.225	5.59e-21
12	TKT	6.84e-22	0.967463	0.754	0.414	2.6e-17
12	LOC612644	2.71e-21	0.964397	0.825	0.527	1.03e-16
12	PGLS	1.17e-20	1.13697	0.536	0.228	4.45e-16
12	UNC119	9.29e-18	1.01078	0.65	0.349	3.53e-13
12	PLAAT4	6.23e-16	1.04457	0.617	0.322	2.37e-11
12	IRF3	1.5e-14	1.07923	0.514	0.247	5.7e-10
12	CD48	3.66e-14	1.05549	0.448	0.205	1.39e-09
12	DCPS	6.8e-14	0.973533	0.399	0.17	2.58e-09
12	ARPC5L	8.2e-14	1.10486	0.361	0.148	3.11e-09
12	FAM89B	6.99e-13	1.0188	0.399	0.18	2.65e-08
12	GNLY	2.86e-08	0.984647	0.361	0.186	0.00108543
13	LOC106558744	6.2e-20	0.873715	0.987	0.913	2.35e-15
13	RPL36	1.33e-16	0.518169	1	0.998	5.06e-12
13	RPL37	9.64e-14	0.495301	1	0.995	3.66e-09
13	RGS10	7.6e-13	1.61798	0.579	0.256	2.88e-08
13	RPL6	8.97e-12	0.554164	0.987	0.99	3.41e-07
13	LOC119876202	5.73e-10	1.38584	0.658	0.432	2.18e-05
13	GRM7	8.66e-10	1.45661	0.697	0.498	3.29e-05
13	SELL	6.79e-08	1.02706	0.724	0.474	0.00257757
13	LOC488248	2.95e-07	1.27049	0.605	0.424	0.0111773
13	TRIM22	7e-07	1.0417	0.671	0.515	0.0265757
13	LIMD2	1.3e-06	1.1566	0.684	0.598	0.0494246
13	CCR7	3.71e-06	1.1212	0.526	0.324	0.140849
13	CLEC2D	8.87e-06	1.12123	0.632	0.504	0.336673
13	RPL5	3.16e-05	0.573051	0.895	0.941	1
13	GIMAP6	3.37e-05	1.34517	0.421	0.261	1
13	KLF2	6.92e-05	0.683785	0.868	0.929	1
13	RPL7	9.54e-05	0.50126	0.842	0.87	1
13	NOP53	0.000738258	0.819903	0.658	0.6	1
13	LEF1	0.000889984	0.765611	0.539	0.416	1
13	CCND3	0.00699157	0.738966	0.592	0.539	1
14	ISG15	0	6.29608	0.806	0.025	0
14	MX1	0	7.35393	0.375	0.004	0
14	OAS1	5.02e-127	5.01825	0.556	0.032	1.9e-122
14	MX2	3.39e-74	3.96659	0.569	0.059	1.29e-69
14	IFI44	1.65e-72	4.07504	0.542	0.055	6.25e-68
14	XAF1	8.53e-58	3.7283	0.597	0.083	3.24e-53
14	CMPK2	9.2e-57	3.95152	0.361	0.03	3.49e-52
14	USP18	1.78e-45	3.6777	0.458	0.06	6.77e-41
14	LGALS9	1.83e-45	3.08767	0.708	0.149	6.93e-41
14	OASL	3.88e-44	3.16489	0.514	0.076	1.47e-39
14	OAS3	4.08e-35	3.41089	0.389	0.055	1.55e-30
14	ISG20	2.65e-33	2.68491	0.806	0.277	1.01e-28
14	IFI44L	3.78e-31	3.18687	0.431	0.075	1.44e-26
14	SAMD9L	5.12e-27	2.61729	0.583	0.156	1.94e-22
14	BST2	3.33e-20	2.67526	0.472	0.129	1.26e-15
14	UBE2L6	6.62e-19	2.07058	0.653	0.243	2.51e-14
14	RNF213	1.93e-15	2.23286	0.444	0.139	7.33e-11
14	TRIM25	7.56e-15	2.41581	0.375	0.107	2.87e-10
14	IFGGC1	1.2e-11	1.74443	0.361	0.11	4.56e-07
14	STAT2	2.73e-10	1.96245	0.375	0.133	1.03e-05
15	LOC111090118	8.45e-23	2.20882	1	1	3.21e-18
15	ARHGAP15	2.96e-06	2.00141	0.618	0.564	0.112156
15	MBNL1	3.63e-05	1.56924	0.636	0.672	1
15	LOC102155278	6.44e-05	2.48394	0.418	0.285	1
15	CGN	7.33e-05	2.12212	0.509	0.373	1
15	PITPNC1	0.000645329	2.2155	0.436	0.352	1
15	PDCD4	0.00159344	0.390586	0.164	0.459	1
15	MACF1	0.00556395	2.06857	0.509	0.551	1
15	AKAP13	0.0078667	1.63141	0.455	0.45	1
15	SRSF3	0.00828932	0.390399	0.145	0.378	1
15	GRM7	0.00840043	1.30556	0.527	0.499	1
15	STK38	0.00933337	1.49782	0.473	0.482	1
15	DLA-DQA1	0.00964575	0.560695	0.145	0.369	1
16	C10H12orf75	7.54e-06	1.65251	0.415	0.165	0.286041
16	GSDMA	2.87e-05	1.62679	0.366	0.14	1
16	CSRP1	2.97e-05	1.58903	0.488	0.228	1
16	AKAP13	6.82e-05	1.33726	0.707	0.449	1
16	LOC119878065	9.08e-05	1.0387	0.683	0.503	1
16	H2AX	0.000181707	1.65018	0.366	0.166	1
16	ITGB1	0.000182953	1.07426	0.61	0.378	1
16	KCTD12	0.000229768	1.17323	0.537	0.307	1
16	MYADM	0.000253546	1.07935	0.61	0.357	1
16	IL17RA	0.000298649	1.17235	0.61	0.35	1
16	MYL12B	0.000386653	0.96471	0.683	0.532	1
16	SDHD	0.000700946	1.79246	0.366	0.178	1
16	GRM7	0.0010045	1.04811	0.683	0.499	1
16	ANXA2	0.00111845	0.988667	0.683	0.52	1
16	ABTB1	0.00118732	1.37585	0.415	0.221	1
16	PLAAT4	0.0016925	0.964865	0.512	0.327	1
16	MYO1G	0.00259197	1.15836	0.415	0.235	1
16	ANTXR2	0.00548795	1.06029	0.439	0.254	1
16	NAA38	0.00802477	1.04738	0.366	0.213	1
16	IRF2	0.00858898	1.41438	0.366	0.213	1
17	CCR10	3.55e-50	4.06695	0.542	0.028	1.35e-45
17	CCR4	2.63e-39	3.53897	0.667	0.053	9.97e-35
17	GNG3	1.3e-37	3.03826	0.667	0.053	4.92e-33
17	CCR8	2.98e-33	3.50132	0.5	0.035	1.13e-28
17	CLEC4O	5.45e-32	3.33223	0.542	0.042	2.07e-27
17	FABP3	2.15e-28	2.9506	0.5	0.04	8.15e-24
17	C10H12orf75	3.31e-23	2.53232	0.917	0.164	1.26e-18
17	LMNA	7.2e-20	2.57831	0.875	0.17	2.73e-15
17	BATF	1.7e-19	2.35567	0.792	0.134	6.47e-15
17	ADA	6.16e-18	2.41773	0.75	0.133	2.34e-13
17	CHST12	2.19e-17	2.24655	0.542	0.07	8.3e-13
17	LPXN	5.75e-17	2.48017	0.583	0.084	2.18e-12
17	MMP25	1.15e-16	2.38763	0.458	0.055	4.36e-12
17	SNRNP35	1.55e-16	2.20598	0.417	0.045	5.87e-12
17	GLB1	2.27e-15	2.10035	0.542	0.077	8.63e-11
17	MAP2K3	1.6e-14	2.49105	0.375	0.043	6.06e-10
17	IKZF2	1.68e-14	2.43283	0.542	0.088	6.38e-10
17	ITGB1	2.48e-14	2.17865	0.958	0.378	9.42e-10
17	LRRC46	8.87e-12	2.0936	0.417	0.062	3.36e-07
17	FUT7	2.47e-11	2.11296	0.542	0.107	9.38e-07
