## Supplementary Datasets for "High-resolution single-cell RNA sequencing using canFam4 reveals novel immune subsets and checkpoint programs in healthy dogs": Suppl_Data_9.xlsx

### Sheet: Sheet
Supplementary Data 9. CCR4-specific genes identified in Tregs
Genes	p_val	avg_log2FC	pct.1	pct.2	p_val_adj
CCR4	1.93144e-113	10.409	1	0	7.33019e-109
P4HA2	0.00131125	5.77933	0.027	0	1
FBXO32	0.000322321	5.21507	0.034	0	1
ZNF275	0.00131125	5.1162	0.027	0	1
LOC111097593	0.000322321	4.97717	0.034	0	1
NOC4L	0.00544004	4.85568	0.02	0	1
LOC119865609	0.00544004	4.85307	0.02	0	1
LOC119876901	0.00131125	4.77706	0.027	0	1
ACVR2A	0.00131125	4.70389	0.027	0	1
MCF2L	0.00544004	4.67151	0.02	0	1
FAM200A	0.000322321	4.65935	0.034	0	1
LOC111093576	0.00544004	4.54407	0.02	0	1
LOC100686736	0.0234186	4.52187	0.013	0	1
LOC119866330	0.00544004	4.50775	0.02	0	1
NUDT6	0.00131125	4.50007	0.027	0	1
GLB1L3	0.00544004	4.48387	0.02	0	1
WDR97	0.00131125	4.45783	0.027	0	1
ZNF229	0.00544004	4.45088	0.02	0	1
LOC119871215	0.00544004	4.44988	0.02	0	1
ARMC2	0.00544004	4.4068	0.02	0	1
SLC24A2	0.0234186	4.38465	0.013	0	1
TSPAN4	0.0234186	4.33164	0.013	0	1
LOC111090992	0.0234186	4.30211	0.013	0	1
LOC111094499	0.00544004	4.27373	0.02	0	1
LOC111094048	0.00544004	4.24393	0.02	0	1
EPN2	0.0234186	4.21635	0.013	0	1
ZNF397	0.00544004	4.21034	0.02	0	1
LOC102154136	0.00544004	4.18767	0.02	0	1
CTIF	0.0234186	4.1851	0.013	0	1
ITGB5	0.00544004	4.1589	0.02	0	1
LOC119871805	0.0234186	4.15264	0.013	0	1
LOC106559831	0.0234186	4.14588	0.013	0	1
LOC119871961	0.0234186	4.1398	0.013	0	1
RAB15	0.00131125	4.12264	0.027	0	1
LOC119871235	0.0234186	4.11563	0.013	0	1
LOC119866909	0.0234186	4.10022	0.013	0	1
LOC102153166	0.0234186	4.0953	0.013	0	1
ABCA5	0.00544004	4.09412	0.02	0	1
YES1	0.0234186	4.07933	0.013	0	1
UCK2	0.0234186	4.07739	0.013	0	1
LOC102153171	0.0234186	4.05646	0.013	0	1
LOC119869374	0.00544004	4.05125	0.02	0	1
LOC111091243	0.0234186	4.04399	0.013	0	1
IQGAP3	0.00544004	4.04206	0.02	0	1
LOC481722	0.00544004	4.03255	0.02	0	1
LOC102156637	0.0234186	4.03034	0.013	0	1
LOC111098263	0.0234186	4.0278	0.013	0	1
LOC111097329	0.0234186	4.01489	0.013	0	1
LOC102151386	0.0234186	4.00327	0.013	0	1
KLHL4	0.00544004	3.99612	0.02	0	1
LOC119868254	0.0234186	3.98569	0.013	0	1
SH2D4A	0.00544004	3.98225	0.02	0	1
LOC102154490	0.0234186	3.97992	0.013	0	1
LOC111097709	0.0234186	3.97786	0.013	0	1
FRRS1	0.00544004	3.97427	0.02	0	1
LOC100685891	0.00544004	3.97175	0.02	0	1
LCAT	0.00544004	3.96597	0.02	0	1
LOC119876502	0.00544004	3.96427	0.02	0	1
SDR16C5	0.00544004	3.94451	0.02	0	1
LOC100684414	0.0234186	3.9417	0.013	0	1
LOC102153432	0.0234186	3.93259	0.013	0	1
LOC477562	0.0234186	3.90432	0.013	0	1
LOC119878646	0.0234186	3.89675	0.013	0	1
C5AR2	0.0234186	3.88459	0.013	0	1
THBS3	0.00544004	3.88209	0.02	0	1
LOC106558786	0.0234186	3.88012	0.013	0	1
H2AC8	0.0234186	3.87994	0.013	0	1
LOC111097274	0.0234186	3.8794	0.013	0	1
LOC102151385	0.0234186	3.87397	0.013	0	1
LOC119870209	0.0234186	3.87157	0.013	0	1
TMEM161B	0.000623931	3.86727	0.04	0.003	1
LOC119873621	0.0234186	3.85917	0.013	0	1
BBS1	0.00920131	3.85276	0.027	0.003	1
ANO2	0.0234186	3.84602	0.013	0	1
USP2	0.0234186	3.84582	0.013	0	1
MEF2B	0.00544004	3.84306	0.02	0	1
LOC119876741	0.0234186	3.8333	0.013	0	1
LOC102154163	0.0234186	3.8078	0.013	0	1
LOC111097833	0.0234186	3.80648	0.013	0	1
F2	0.0234186	3.80373	0.013	0	1
CASZ1	0.0234186	3.79367	0.013	0	1
LOC102151246	0.00544004	3.79352	0.02	0	1
LOC606974	0.0234186	3.78285	0.013	0	1
ANKRD13B	0.0234186	3.767	0.013	0	1
LOC111093797	0.0234186	3.75997	0.013	0	1
LOC102155052	0.0234186	3.75742	0.013	0	1
LOC119865219	0.0234186	3.7472	0.013	0	1
POPDC2	0.0234186	3.73236	0.013	0	1
LOC119874038	0.0234186	3.72422	0.013	0	1
NHSL2	0.0234186	3.72129	0.013	0	1
LOC119864862	0.0234186	3.71426	0.013	0	1
LOC111091553	0.0234186	3.7028	0.013	0	1
LOC111091669	0.0234186	3.69367	0.013	0	1
LOC119865685	0.0234186	3.68977	0.013	0	1
LOC111097342	0.0234186	3.68619	0.013	0	1
LOC119871941	0.0234186	3.66307	0.013	0	1
LOC102154052	0.0234186	3.64968	0.013	0	1
LPIN1	0.0234186	3.64263	0.013	0	1
LOC119875965	0.0234186	3.63919	0.013	0	1
LOC102151209	0.0234186	3.63787	0.013	0	1
LOC119873334	0.0234186	3.6269	0.013	0	1
C17H2orf81	0.0234186	3.61394	0.013	0	1
LOC111090345	0.0234186	3.59742	0.013	0	1
THBS1	0.0234186	3.587	0.013	0	1
LOC111095875	0.0234186	3.58021	0.013	0	1
LOC111097452	0.0234186	3.5595	0.013	0	1
CAMK1	0.0234186	3.54737	0.013	0	1
F8A1	0.0234186	3.54456	0.013	0	1
LOC111098233	0.0234186	3.53885	0.013	0	1
CRYBG2	0.0234186	3.53542	0.013	0	1
DNAJC12	0.0234186	3.52589	0.013	0	1
LOC119877327	0.00920131	3.51672	0.027	0.003	1
HAVCR1	0.0234186	3.51361	0.013	0	1
LOC102155343	0.0354521	3.51219	0.02	0.003	1
LOC100686569	0.0234186	3.50548	0.013	0	1
CCDC122	0.0234186	3.50381	0.013	0	1
SULT2B1	0.0234186	3.49361	0.013	0	1
NEXN	0.0354521	3.49355	0.02	0.003	1
LOC119870759	0.0234186	3.48559	0.013	0	1
DERL3	0.000638693	3.47473	0.04	0.003	1
CYP2J2	0.0234186	3.47106	0.013	0	1
TEPSIN	0.000631272	3.46774	0.04	0.003	1
FAM71B	0.0234186	3.46358	0.013	0	1
H2AC9	0.0234186	3.45403	0.013	0	1
RRAGB	0.0234186	3.45107	0.013	0	1
GRAMD1C	0.0234186	3.449	0.013	0	1
ENKD1	0.0234186	3.44611	0.013	0	1
RBM44	0.0234186	3.44052	0.013	0	1
LOC111098147	0.0234186	3.42042	0.013	0	1
RAB3IL1	0.0234186	3.41891	0.013	0	1
LOC119877182	0.0234186	3.41686	0.013	0	1
GXYLT2	0.000631272	3.41595	0.04	0.003	1
LOC111094002	0.0234186	3.41264	0.013	0	1
LOC480492	0.0234186	3.39127	0.013	0	1
LOC111098730	0.0234186	3.36574	0.013	0	1
LOC119879239	0.00930272	3.36443	0.027	0.003	1
LOC119876453	0.00245498	3.34496	0.034	0.003	1
RSPH9	0.0234186	3.32772	0.013	0	1
REC114	0.0234186	3.31132	0.013	0	1
DYNC2I2	0.0234186	3.30596	0.013	0	1
LOC119870186	0.0234186	3.30381	0.013	0	1
LOC119870813	0.0234186	3.29348	0.013	0	1
LOC478702	0.0234186	3.28891	0.013	0	1
CENPH	0.000646195	3.28795	0.04	0.003	1
LOC119868474	0.0234186	3.25744	0.013	0	1
ALDH8A1	0.0234186	3.25136	0.013	0	1
PPRC1	0.00248303	3.22264	0.034	0.003	1
DCK	0.0354521	3.19654	0.02	0.003	1
EVI5	0.0234186	3.19283	0.013	0	1
RDH5	0.00940512	3.18919	0.027	0.003	1
LOC119864746	0.0234186	3.18746	0.013	0	1
TMEM59L	0.0234186	3.18705	0.013	0	1
LOC111093504	0.0234186	3.18053	0.013	0	1
USP54	0.0354521	3.14445	0.02	0.003	1
LOC102156994	0.00248303	3.1294	0.034	0.003	1
ADAM8	4.39602e-05	3.11191	0.054	0.003	1
ARHGAP23	0.0234186	3.10784	0.013	0	1
LOC106559951	0.00287226	3.10671	0.04	0.005	1
LOC111097084	0.0234186	3.09489	0.013	0	1
LOC102153469	0.0234186	3.08871	0.013	0	1
C1H9orf135	0.00930272	3.08718	0.027	0.003	1
RPGRIP1L	0.0234186	3.08061	0.013	0	1
LOC111090596	0.0234186	3.07613	0.013	0	1
FAM199X	0.00994667	3.07403	0.034	0.005	1
LOC111095905	0.00245498	3.07119	0.034	0.003	1
WDR54	0.000819571	3.07093	0.047	0.005	1
MMACHC	0.000646195	3.06924	0.04	0.003	1
LOC106558995	0.0336733	3.06614	0.027	0.005	1
LOC111091917	4.90734e-24	3.06039	0.342	0.026	1.86244e-19
LOC111091920	0.0354521	3.05482	0.02	0.003	1
NQO1	0.0354521	3.04871	0.02	0.003	1
LOC102153371	0.0354521	3.04846	0.02	0.003	1
LOC119867632	0.0234186	3.03748	0.013	0	1
LOC119865003	0.0354521	3.01753	0.02	0.003	1
PDGFB	0.00248303	3.00704	0.034	0.003	1
ZBTB26	0.0234186	3.00018	0.013	0	1
LOC102154768	0.0234186	2.97604	0.013	0	1
CPHXL	0.0234186	2.96462	0.013	0	1
LOC119870809	0.0354521	2.95578	0.02	0.003	1
MVB12B	0.0354521	2.94116	0.02	0.003	1
LOC111090251	0.000819571	2.93303	0.047	0.005	1
DYNC2I1	0.0361923	2.92417	0.02	0.003	1
DOLK	0.0234186	2.91452	0.013	0	1
P2RX1	0.000803104	2.90285	0.047	0.005	1
LOC111090540	0.000253998	2.89414	0.06	0.008	1
CACNA1D	0.0331031	2.8831	0.027	0.005	1
LOC119877364	0.0336733	2.85018	0.027	0.005	1
LIPE	0.0358205	2.84248	0.02	0.003	1
LOC119876877	0.0358205	2.82341	0.02	0.003	1
KLHL23	0.0280945	2.81082	0.034	0.008	1
PVR	0.0342518	2.80945	0.027	0.005	1
LOC100856028	0.000235042	2.80668	0.054	0.005	1
LOC119866896	0.000803104	2.79518	0.047	0.005	1
METAP1D	0.0361923	2.77817	0.02	0.003	1
CDC42BPB	0.00295723	2.76593	0.04	0.005	1
ITGB3	0.000169741	2.76321	0.047	0.003	1
LOC119871823	0.0278819	2.74313	0.034	0.008	1
CEP19	0.0331031	2.74294	0.027	0.005	1
POLQ	0.00940512	2.73432	0.027	0.003	1
LOC119868508	0.0358205	2.7166	0.02	0.003	1
HYKK	0.0348389	2.71114	0.027	0.005	1
GTPBP10	0.00024836	2.70892	0.067	0.01	1
LOC106559300	0.000646195	2.69162	0.04	0.003	1
CFAP45	0.0358205	2.67065	0.02	0.003	1
ECRG4	0.0341478	2.66204	0.047	0.016	1
C5H16orf70	0.000890905	2.65857	0.054	0.008	1
LOC119870447	0.0336733	2.65344	0.027	0.005	1
LYRM9	0.0361923	2.64598	0.02	0.003	1
LOC119877151	0.00292865	2.6326	0.04	0.005	1
SIRT4	0.0339615	2.61155	0.027	0.005	1
ADORA3	0.0361923	2.57556	0.02	0.003	1
MROH2A	0.0342518	2.56525	0.027	0.005	1
LOC111098296	0.0358205	2.56245	0.02	0.003	1
LOC119872639	0.0361923	2.55465	0.02	0.003	1
PORCN	0.00961295	2.54678	0.027	0.003	1
RAB20	0.00298605	2.53369	0.04	0.005	1
SMYD5	0.0103191	2.51532	0.034	0.005	1
KIF3C	0.0361923	2.49485	0.02	0.003	1
CD244	0.00961295	2.4922	0.027	0.003	1
LZTR1	0.00304448	2.49147	0.04	0.005	1
KBTBD6	0.0339615	2.48141	0.027	0.005	1
TMED1	0.0361923	2.47725	0.02	0.003	1
COLEC11	0.00961295	2.46445	0.027	0.003	1
LOC102153399	0.0361923	2.45966	0.02	0.003	1
LOC100687833	0.00295723	2.45577	0.04	0.005	1
C1H19orf47	0.00251137	2.43418	0.034	0.003	1
MIPEP	0.00298605	2.42501	0.04	0.005	1
LOC119869506	0.0365673	2.42486	0.02	0.003	1
LOC119867898	0.000811299	2.42183	0.047	0.005	1
VSNL1	0.0336733	2.41109	0.027	0.005	1
LOC119864942	0.0101314	2.40376	0.034	0.005	1
SH3BP5L	0.000862119	2.40332	0.047	0.005	1
ENOX1	0.000713711	2.40199	0.067	0.013	1
MREG	0.000255036	2.38524	0.067	0.01	1
ZDHHC2	0.0361923	2.37472	0.02	0.003	1
SLC14A1	0.0361923	2.37065	0.02	0.003	1
MAP3K6	0.00961295	2.36141	0.027	0.003	1
PRKAR1B	0.00937282	2.35352	0.04	0.008	1
FADS1	0.0339615	2.34852	0.027	0.005	1
DKK4	0.000602883	2.33467	0.074	0.016	1
LOC106557915	0.0361923	2.33223	0.02	0.003	1
PTGDR2	0.0101314	2.32446	0.034	0.005	1
LOC119864102	0.00763056	2.32159	0.047	0.01	1
GTPBP3	0.0103191	2.32082	0.034	0.005	1
TREML2	0.000836351	2.31901	0.047	0.005	1
LOC119870144	0.0361923	2.31822	0.02	0.003	1
LOC119876513	0.00950853	2.31061	0.027	0.003	1
LOC106559032	6.59274e-05	2.30816	0.06	0.005	1
PACRGL	0.0342518	2.29725	0.027	0.005	1
DNHD1	0.00961295	2.29495	0.027	0.003	1
FAM118B	2.33251e-05	2.29034	0.094	0.016	0.885235
HPS6	0.00298605	2.28453	0.04	0.005	1
SEC24D	0.000862119	2.27691	0.047	0.005	1
LOC119869744	0.00961295	2.27328	0.027	0.003	1
XKR8	0.0103191	2.24767	0.034	0.005	1
CLIP3	0.0102249	2.23871	0.034	0.005	1
LOC102152121	0.00961295	2.23274	0.027	0.003	1
LOC111090541	0.0361923	2.21613	0.02	0.003	1
CCR1	0.0077471	2.21247	0.047	0.01	1
RNF26	0.0225141	2.1891	0.04	0.01	1
GPRASP1	0.0361923	2.18384	0.02	0.003	1
LOC479071	0.0345443	2.17728	0.027	0.005	1
ZSCAN32	0.000862119	2.17136	0.047	0.005	1
LOC119869806	0.0361923	2.1552	0.02	0.003	1
LOC119873704	0.0104141	2.15041	0.034	0.005	1
GRB10	0.0345443	2.14895	0.027	0.005	1
LOC111098298	0.0293996	2.11053	0.034	0.008	1
LOC111097036	0.0365673	2.10694	0.02	0.003	1
CCDC126	0.00298649	2.09535	0.047	0.008	1
LOC611720	0.0365673	2.09174	0.02	0.003	1
RHBDF2	0.0289589	2.0844	0.034	0.008	1
DGKG	0.00630903	2.07622	0.054	0.013	1
BAD	0.0285239	2.05801	0.034	0.008	1
KCNQ4	0.0289589	2.04684	0.034	0.008	1
PPTC7	0.00011668	2.03812	0.101	0.023	1
LOC106557620	0.0365673	2.03331	0.02	0.003	1
ADO	0.00024816	2.02856	0.074	0.013	1
LOC111092000	0.0365673	2.02126	0.02	0.003	1
CDC7	0.00106187	2.0163	0.081	0.021	1
LOC119865455	0.00952746	2.00756	0.04	0.008	1
IL17RB	8.61295e-05	2.00673	0.161	0.055	1
LOC111098093	0.0103191	2.00471	0.034	0.005	1
LOC119872613	0.0184441	2.00019	0.047	0.013	1
MAB21L3	0.0365673	1.99674	0.02	0.003	1
NIPAL2	0.0102984	1.99344	0.074	0.026	1
MOK	0.0105099	1.98231	0.034	0.005	1
LOC111096243	0.0359772	1.95559	0.047	0.016	1
FTSJ3	0.00649119	1.95343	0.054	0.013	1
DAPK3	0.000680467	1.9409	0.074	0.016	1
ZNF331	0.000442521	1.93958	0.087	0.021	1
LOC119871784	0.0365673	1.93801	0.02	0.003	1
OIP5	0.0365673	1.93527	0.02	0.003	1
RMND1	6.71267e-05	1.92977	0.094	0.018	1
LOC111098392	0.00968437	1.9141	0.04	0.008	1
LOC119877535	0.0365673	1.9104	0.02	0.003	1
RAB13	0.00307408	1.91014	0.04	0.005	1
PIGN	0.000797702	1.906	0.067	0.013	1
KATNIP	0.018811	1.88894	0.047	0.013	1
LOC102154740	0.00960563	1.88727	0.04	0.008	1
NF1	0.0365673	1.88658	0.02	0.003	1
LOC119872709	0.0365673	1.86325	0.02	0.003	1
LOC111092851	0.0365673	1.85051	0.02	0.003	1
ITPRIPL1	0.0348389	1.84955	0.027	0.005	1
BANK1	0.0348389	1.84628	0.027	0.005	1
PAIP2B	0.00251137	1.83867	0.034	0.003	1
SLC4A2	0.024895	1.83511	0.054	0.018	1
TMEM63B	0.00961295	1.83268	0.027	0.003	1
SLC4A11	0.0348389	1.81518	0.027	0.005	1
DNAI1	0.0365673	1.79856	0.02	0.003	1
ZSWIM7	0.0465727	1.79736	0.04	0.013	1
ABI2	0.0471368	1.77252	0.04	0.013	1
SLC35A5	0.00309196	1.76746	0.047	0.008	1
ERCC2	0.0348389	1.76733	0.027	0.005	1
WDCP	0.0348389	1.76489	0.027	0.005	1
LOC102154474	0.0345443	1.76092	0.027	0.005	1
LOC100856603	0.00968437	1.75897	0.04	0.008	1
CTU1	0.0234783	1.75158	0.04	0.01	1
MPPE1	0.00682141	1.75091	0.054	0.013	1
LOC119871091	0.000804039	1.74546	0.067	0.013	1
LOC106559013	0.0104141	1.73727	0.034	0.005	1
LOC119876172	0.0471368	1.73455	0.04	0.013	1
TAF4B	0.0182029	1.7334	0.047	0.013	1
NLRP6	0.0298461	1.73193	0.034	0.008	1
FXN	0.00544107	1.72804	0.06	0.016	1
HECW2	0.000882804	1.72731	0.06	0.01	1
LOC119876148	0.000897794	1.72524	0.06	0.01	1
GMPR2	0.001324	1.72521	0.107	0.037	1
LOC119866893	0.0106065	1.72275	0.034	0.005	1
LOC102152333	0.0365673	1.7217	0.02	0.003	1
H2BC8	0.0348389	1.72126	0.027	0.005	1
WDR12	0.0063251	1.70943	0.087	0.031	1
FMC1	0.00591594	1.70784	0.121	0.052	1
SLC25A53	0.0365673	1.70735	0.02	0.003	1
ZNF383	0.0479937	1.70653	0.04	0.013	1
LOC119877588	0.0365673	1.70533	0.02	0.003	1
LOC119869509	0.0354345	1.70118	0.027	0.005	1
LOC119877485	0.0234783	1.70111	0.04	0.01	1
LOC111091184	0.0238076	1.69754	0.04	0.01	1
CDC25A	0.00992405	1.69514	0.04	0.008	1
IFIT5	0.0351541	1.69256	0.047	0.016	1
LOC111093028	0.00976368	1.69173	0.04	0.008	1
UNC79	0.0140259	1.68942	0.054	0.016	1
LOC111093720	0.00243887	1.67441	0.06	0.013	1
TPP1	0.0291785	1.67039	0.034	0.008	1
NOP2	0.0477464	1.66767	0.054	0.021	1
LOC102154781	0.0365673	1.66296	0.02	0.003	1
ZBTB34	0.000240011	1.65524	0.054	0.005	1
CAPS	0.0365673	1.64285	0.02	0.003	1
PLEK	0.00841702	1.6402	0.047	0.01	1
GLYCTK	0.00134179	1.63774	0.081	0.021	1
TMEM199	0.0111168	1.63587	0.06	0.018	1
MELTF	0.000772766	1.62842	0.121	0.042	1
LOC111090730	0.0351356	1.62686	0.027	0.005	1
LOC119877479	0.0482822	1.62378	0.04	0.013	1
ELK1	4.61953e-05	1.61767	0.114	0.026	1
LOC111093644	0.00976368	1.61728	0.04	0.008	1
SLC12A4	0.0195087	1.61131	0.06	0.021	1
MPV17	0.00311885	1.60486	0.047	0.008	1
FBXL2	0.0185657	1.58812	0.047	0.013	1
PHKA2	0.00874142	1.58418	0.081	0.029	1
ZNF213	0.0287407	1.57776	0.034	0.008	1
PGF	0.0105099	1.57696	0.034	0.005	1
LOC102155300	0.00314595	1.57608	0.047	0.008	1
PGM3	0.000628649	1.57215	0.081	0.018	1
CTBP2	0.0365673	1.57053	0.02	0.003	1
LOC100684380	0.0365673	1.56427	0.02	0.003	1
TMEM185A	0.00198428	1.56325	0.087	0.026	1
SLC16A10	0.00421849	1.56047	0.067	0.018	1
BLM	0.00270459	1.557	0.081	0.023	1
CD8B	0.0254295	1.55416	0.067	0.026	1
MDM1	0.00104087	1.55339	0.087	0.023	1
RACGAP1	0.0111168	1.55205	0.06	0.018	1
UPB1	0.00424601	1.5478	0.067	0.018	1
UNC13B	0.0351356	1.54454	0.027	0.005	1
HSPBAP1	0.00362748	1.5424	0.101	0.037	1
RFESD	0.0026881	1.54105	0.081	0.023	1
LOC611067	0.0342518	1.53437	0.027	0.005	1
TRIM65	3.26502e-05	1.53324	0.121	0.029	1
LOC100686571	0.000928486	1.52596	0.06	0.01	1
HDHD3	0.0365673	1.52447	0.02	0.003	1
HYAL2	0.0239738	1.52354	0.04	0.01	1
SLC2A8	0.0485722	1.52291	0.04	0.013	1
ACOX3	0.00464876	1.52013	0.081	0.026	1
STING1	0.00199623	1.51778	0.087	0.026	1
ADAM12	0.0359772	1.51757	0.047	0.016	1
LOC610717	0.0112524	1.5144	0.06	0.018	1
DNAAF5	0.00660585	1.50454	0.074	0.023	1
ZNF518A	0.00204148	1.50116	0.101	0.034	1
LOC111096945	0.0365673	1.49431	0.02	0.003	1
ANAPC10	0.00649265	1.48547	0.074	0.023	1
SLC27A4	0.0272456	1.47313	0.054	0.018	1
PPM1L	0.0191844	1.46541	0.047	0.013	1
NPL	0.0185657	1.46141	0.047	0.013	1
LOC102151670	0.0365673	1.45858	0.02	0.003	1
CDIP1	0.0183615	1.44327	0.087	0.037	1
SLC17A5	0.00167081	1.4371	0.094	0.029	1
STX2	0.0298461	1.42858	0.034	0.008	1
BPNT1	0.00695623	1.42818	0.074	0.023	1
SAMD13	0.0343787	1.42762	0.06	0.023	1
FLT1	0.00486485	1.41509	0.081	0.026	1
SLC35D2	0.0046467	1.41436	0.094	0.034	1
ELP2	0.0007269	1.40892	0.128	0.044	1
ATM	0.00968753	1.40646	0.101	0.042	1
GNL2	0.0035359	1.39897	0.074	0.021	1
ZMYM3	0.0111168	1.39725	0.06	0.018	1
BHLHB9	0.00112442	1.39622	0.087	0.023	1
USP45	0.00338393	1.39581	0.074	0.021	1
VPS35L	0.0053245	1.38415	0.081	0.026	1
HS3ST6	0.00273783	1.38387	0.081	0.023	1
SNAPC5	0.0241409	1.38355	0.04	0.01	1
FFAR4	0.0365673	1.38327	0.02	0.003	1
CEP162	0.0278623	1.38077	0.054	0.018	1
LARP1B	9.3774e-06	1.37884	0.181	0.055	0.355891
LOC119877104	0.000784208	1.3702	0.128	0.044	1
MRPL17	0.000599393	1.36739	0.134	0.047	1
LRRC42	0.0151232	1.36663	0.054	0.016	1
JRKL	0.00652511	1.36215	0.087	0.031	1
AKTIP	0.0110188	1.36209	0.087	0.034	1
DERPC	0.0275524	1.35929	0.054	0.018	1
ELP3	0.0187413	1.35737	0.074	0.029	1
NICN1	0.0117388	1.35701	0.06	0.018	1
GCH1	0.0400302	1.3556	0.06	0.023	1
ATPAF2	0.00171092	1.35299	0.074	0.018	1
SLC35G1	0.024309	1.3507	0.04	0.01	1
STX16	0.00207079	1.34842	0.114	0.042	1
LOC119869553	0.00272116	1.34103	0.081	0.023	1
ARID3B	0.016087	1.33862	0.067	0.023	1
LOC111093560	0.00984357	1.33795	0.04	0.008	1
STX18	0.00229698	1.33718	0.121	0.047	1
PLEKHA5	0.000237886	1.33605	0.181	0.073	1
KLHL6	0.00724018	1.33495	0.074	0.023	1
CENPK	0.00453023	1.33419	0.067	0.018	1
ZNF79	0.00156638	1.33293	0.094	0.029	1
LOC611642	0.000219069	1.33161	0.114	0.031	1
GLT8D1	0.000756926	1.32949	0.114	0.037	1
SEC22A	0.000290301	1.32911	0.161	0.06	1
EEF2KMT	0.00473933	1.32855	0.067	0.018	1
PAQR7	0.00135968	1.32136	0.081	0.021	1
EIF2B1	0.000494352	1.31776	0.161	0.063	1
NFE2L3	0.00235069	1.31766	0.101	0.034	1
EMP1	0.0115281	1.31177	0.06	0.018	1
CCR7	0.0138845	1.31039	0.094	0.039	1
CABLES2	0.0120976	1.30469	0.06	0.018	1
C10H2orf42	0.000533882	1.30401	0.107	0.031	1
TRIM13	0.00916332	1.30104	0.067	0.021	1
LOC403555	0.000735424	1.28746	0.101	0.029	1
LOC111091955	0.0167583	1.28443	0.081	0.031	1
SETD4	0.0238601	1.282	0.081	0.034	1
DDX51	0.0342518	1.27722	0.027	0.005	1
RPP14	0.00307736	1.27714	0.094	0.031	1
ZMYND19	0.00180135	1.27416	0.107	0.037	1
PAXBP1	0.000547461	1.27188	0.148	0.055	1
POLD1	0.0300715	1.26924	0.034	0.008	1
LOC119876459	0.0488636	1.26898	0.04	0.013	1
AP5Z1	0.0484671	1.26751	0.054	0.021	1
STX6	0.0281752	1.26723	0.054	0.018	1
MPZL3	0.00153896	1.26539	0.094	0.029	1
SLC20A2	0.0497468	1.26507	0.04	0.013	1
RORC	0.0146571	1.25748	0.054	0.016	1
CYRIA	0.0476271	1.25715	0.054	0.021	1
GSTZ1	0.0275524	1.25655	0.054	0.018	1
SLCO1A2	0.00984357	1.25349	0.04	0.008	1
ARL16	0.00677333	1.25324	0.054	0.013	1
GPR15	1.32083e-05	1.25034	0.195	0.065	0.501282
LOC102156908	0.00227641	1.24899	0.087	0.026	1
IPPK	0.0117388	1.24759	0.06	0.018	1
CENPF	0.0363007	1.24643	0.06	0.023	1
TTLL3	0.0363949	1.24643	0.047	0.016	1
MAPK7	0.00686979	1.24197	0.054	0.013	1
FOXK2	0.00224953	1.24176	0.087	0.026	1
TGFBI	0.00512941	1.24074	0.148	0.068	1
CLP1	0.00147171	1.23649	0.081	0.021	1
GTPBP6	0.00367107	1.23558	0.074	0.021	1
ITGB3BP	0.0146518	1.23386	0.081	0.031	1
LCLAT1	0.00916332	1.23347	0.067	0.021	1
NSUN3	0.00301085	1.23312	0.094	0.031	1
MRPL44	0.000300495	1.23284	0.161	0.06	1
BRF2	0.00711638	1.22919	0.054	0.013	1
LOC119878082	0.015409	1.22711	0.054	0.016	1
SH2B1	0.0194369	1.22607	0.047	0.013	1
BTBD10	0.00825125	1.22256	0.081	0.029	1
C12H6orf47	0.00209177	1.22192	0.114	0.042	1
LOC102154610	0.000719308	1.22078	0.128	0.044	1
FAM3A	0.00885887	1.21643	0.094	0.037	1
DNA2	0.0086085	1.21319	0.047	0.01	1
TEDC2	0.00170755	1.21295	0.107	0.037	1
CDC23	0.0376728	1.20921	0.047	0.016	1
NTHL1	0.0351356	1.20747	0.027	0.005	1
USP5	0.00071765	1.20343	0.101	0.029	1
ZNF329	0.0374572	1.20303	0.047	0.016	1
GPR55	9.63516e-05	1.20297	0.154	0.05	1
LOC119876507	0.0365673	1.20193	0.02	0.003	1
GALT	0.00906673	1.20055	0.081	0.029	1
LOC478670	0.0100046	1.19843	0.107	0.047	1
AVPI1	0.00737088	1.19726	0.054	0.013	1
APBB2	0.0047699	1.19572	0.067	0.018	1
LOC119876321	0.0272456	1.19548	0.054	0.018	1
GPR18	0.0147493	1.19462	0.054	0.016	1
LOC100686256	0.0368167	1.19132	0.047	0.016	1
PAF1	0.000570743	1.19032	0.174	0.073	1
LOC119876048	0.00139614	1.18444	0.128	0.047	1
RCE1	0.0126657	1.1817	0.074	0.026	1
SLC25A35	0.0057419	1.17948	0.06	0.016	1
LOC608395	0.0273683	1.17594	0.067	0.026	1
BEX4	0.0294571	1.17329	0.054	0.018	1
TRNT1	0.000209809	1.17242	0.121	0.034	1
NAA40	0.0494422	1.1714	0.054	0.021	1
NSDHL	0.0487094	1.17106	0.054	0.021	1
TESK2	0.0292941	1.16995	0.054	0.018	1
CEP41	0.00269925	1.16897	0.141	0.06	1
MAN2C1	0.0489526	1.16886	0.054	0.021	1
ZNF276	0.000615128	1.16718	0.134	0.047	1
POLL	0.0118812	1.16585	0.06	0.018	1
TTC13	0.00544538	1.16124	0.081	0.026	1
GCAT	0.0305267	1.1605	0.034	0.008	1
PIGU	0.0272622	1.1582	0.094	0.044	1
LOC111092328	0.0482259	1.15783	0.054	0.021	1
MANBA	0.0296208	1.157	0.054	0.018	1
MON2	0.00359998	1.1556	0.114	0.044	1
CAPRIN2	0.000187849	1.15471	0.161	0.057	1
MAFG	0.0124025	1.15036	0.074	0.026	1
INTS9	0.00386622	1.14942	0.087	0.029	1
LMLN	0.0272352	1.14807	0.067	0.026	1
USP12	0.000964722	1.14797	0.181	0.081	1
DPY19L4	0.0191073	1.1476	0.094	0.042	1
KHSRP	0.0246484	1.14555	0.04	0.01	1
PRCP	0.0210582	1.14367	0.074	0.029	1
HIRA	0.000444248	1.14201	0.128	0.042	1
SLC25A32	0.000488909	1.14028	0.141	0.05	1
LOC119867636	0.0239738	1.13862	0.04	0.01	1
F2RL3	0.0056946	1.13719	0.081	0.026	1
BANP	7.99095e-05	1.1357	0.128	0.034	1
PRAF2	0.00300119	1.13372	0.128	0.052	1
PNPLA4	0.00984357	1.13237	0.04	0.008	1
LNX2	0.0156996	1.13198	0.054	0.016	1
MTX1	5.1971e-05	1.13183	0.215	0.081	1
ATP10A	0.000280631	1.12791	0.154	0.055	1
HIPK2	0.0147941	1.12762	0.081	0.031	1
CD40LG	1.79373e-05	1.12317	0.188	0.06	0.680756
OCEL1	6.80771e-06	1.12118	0.289	0.12	0.258366
PDCD11	0.0267083	1.12104	0.067	0.026	1
USP20	0.0181053	1.121	0.107	0.05	1
CLEC16A	0.0466596	1.12021	0.074	0.034	1
RTL5	0.0273683	1.11961	0.067	0.026	1
DLAT	0.0135182	1.1168	0.094	0.039	1
VPS8	0.00897065	1.1167	0.121	0.055	1
REC8	0.00559996	1.11617	0.081	0.026	1
VEGFB	0.02627	1.11491	0.087	0.039	1
LOC106558449	0.0365673	1.11483	0.02	0.003	1
OGG1	0.038721	1.11131	0.081	0.037	1
TSR2	0.000948468	1.11008	0.134	0.05	1
NOM1	0.00465906	1.10882	0.107	0.042	1
ZNF197	0.0058175	1.10756	0.094	0.034	1
BRPF1	0.0350673	1.10587	0.06	0.023	1
ATG2B	0.0217655	1.10572	0.06	0.021	1
ZNF322	0.00208832	1.10564	0.128	0.05	1
SLC25A17	0.000607058	1.10202	0.121	0.039	1
PIM3	0.015674	1.10066	0.081	0.031	1
HAVCR2	0.020856	1.09773	0.074	0.029	1
CIPC	0.00984357	1.09624	0.04	0.008	1
DHX8	0.0376769	1.09618	0.121	0.065	1
TCEAL8	0.0366598	1.09594	0.06	0.023	1
SPAG1	0.000434819	1.09579	0.154	0.057	1
PAOX	0.00285655	1.09572	0.134	0.055	1
MEAK7	0.0048627	1.09531	0.067	0.018	1
PPME1	0.00365813	1.09342	0.134	0.057	1
MAD2L2	0.0118964	1.09301	0.087	0.034	1
SPRTN	0.00364604	1.09234	0.101	0.037	1
BAG5	0.0017808	1.09077	0.168	0.076	1
LOC119870980	0.0131382	1.08617	0.074	0.026	1
LOC111093190	0.02116	1.08596	0.074	0.029	1
YIPF2	0.00898608	1.08517	0.094	0.037	1
PAQR6	0.0396432	1.08439	0.06	0.023	1
DET1	0.019821	1.08344	0.047	0.013	1
CEP72	0.0156315	1.07968	0.101	0.044	1
RAD52	0.0237538	1.07878	0.081	0.034	1
TMEM260	0.000224036	1.07635	0.181	0.07	1
ADAM9	0.00144294	1.07543	0.081	0.021	1
TVP23B	0.00233107	1.07537	0.087	0.026	1
SLC35B1	0.000107555	1.07456	0.188	0.07	1
DPP3	0.000602664	1.07454	0.208	0.094	1
SLC35A3	0.0118906	1.07447	0.074	0.026	1
POP1	0.0121705	1.07346	0.06	0.018	1
ENDOG	0.020856	1.07322	0.074	0.029	1
SERPINI1	0.0161309	1.07242	0.081	0.031	1
STRN4	0.020856	1.07153	0.074	0.029	1
TFIP11	0.000943775	1.06771	0.134	0.05	1
ING5	0.018608	1.06666	0.087	0.037	1
N4BP2L2	9.83493e-05	1.06227	0.242	0.104	1
RPGR	0.000897591	1.06187	0.128	0.044	1
UBQLN2	0.00333599	1.05759	0.128	0.052	1
LOC119869732	0.022364	1.05261	0.06	0.021	1
MRPL37	0.00149356	1.0523	0.154	0.063	1
METTL7A	1.69668e-05	1.05164	0.315	0.146	0.643926
TM9SF4	0.0368405	1.05107	0.06	0.023	1
HEG1	0.000243147	1.05063	0.174	0.065	1
ZNF74	0.0289706	1.0495	0.054	0.018	1
BNIP1	0.00228963	1.04896	0.114	0.042	1
ERMARD	0.00243091	1.04873	0.114	0.042	1
TMEM88	0.00517115	1.0476	0.107	0.042	1
NIPAL3	0.0198086	1.04655	0.134	0.07	1
HDAC6	0.0334633	1.0402	0.074	0.031	1
DEAF1	0.0202118	1.03846	0.047	0.013	1
TNFSF11	0.00728159	1.03789	0.074	0.023	1
DYNC2H1	0.000558357	1.03784	0.148	0.055	1
GTPBP2	0.046854	1.03588	0.04	0.013	1
CEBPD	0.00192391	1.03482	0.181	0.084	1
GPN2	0.0325838	1.0343	0.074	0.031	1
UBOX5	0.016442	1.03356	0.081	0.031	1
SLC49A4	0.00388275	1.0278	0.114	0.044	1
ADNP	0.000527704	1.02752	0.195	0.084	1
RNF123	0.00880387	1.02045	0.047	0.01	1
NUP188	0.0439761	1.01702	0.114	0.063	1
PAQR8	0.000155137	1.01595	0.168	0.06	1
BBS9	0.0118061	1.01555	0.107	0.047	1
GTF3C5	0.0165224	1.01377	0.067	0.023	1
KMT5B	0.00574262	1.0112	0.148	0.07	1
TRUB2	0.00139569	1.01107	0.168	0.073	1
FAM162A	0.000210825	1.01069	0.255	0.12	1
LOC102155783	0.0488636	1.0087	0.04	0.013	1
TSPYL2	0.0124168	1.00315	0.087	0.034	1
PMS2	0.0106876	1.00032	0.101	0.042	1
SSNA1	0.0249802	-1.01197	0.174	0.248	1
CGN	0.000709379	-1.01371	0.423	0.54	1
NR4A1	0.0371863	-1.02407	0.161	0.232	1
GLRX2	0.0135006	-1.06429	0.161	0.243	1
SCAMP1	0.0259376	-1.3931	0.074	0.141	1
RASAL2	0.0135783	-1.42471	0.027	0.089	1
TOX2	0.0063014	-1.44332	0.054	0.136	1
TRIM7	0.0175142	-1.44575	0.081	0.154	1
KIZ	0.0193286	-1.51222	0.027	0.084	1
LOC100688940	0.0432536	-1.52752	0.047	0.099	1
CXCR3	0.00572031	-1.53553	0.081	0.17	1
ITGA4	0.0043019	-1.68609	0.06	0.149	1
LOC119879511	0.0222624	-1.81486	0.074	0.144	1
GNB1L	0.0279889	-1.82042	0.054	0.112	1
LOC119874696	0.00089501	-1.82275	0.054	0.162	1
ACAD11	0.0325279	-1.86391	0.04	0.094	1
ADAT2	0.0429025	-1.92012	0.02	0.063	1
GPR162	0.0159456	-1.97353	0.06	0.128	1
TP53I11	0.0351286	-1.9946	0.013	0.055	1
PDCD1	0.00678003	-2.1384	0.047	0.123	1
BARD1	0.027134	-2.21532	0.02	0.068	1
TSPYL1	0.0116795	-2.21992	0.013	0.068	1
WNT16	0.0478421	-2.30691	0.027	0.07	1
ZSCAN12	0.0307945	-2.49424	0.007	0.044	1
MTG2	0.0324391	-2.62335	0.013	0.055	1
SPIRE1	0.0131982	-2.67398	0.02	0.076	1
HEMK1	0.0134907	-2.6926	0.013	0.065	1
MAD2L1BP	0.0407902	-2.73377	0.013	0.052	1
GIMAP8	0.0325838	-2.79479	0.013	0.055	1
SLC4A8	0.0468259	-3.68422	0	0.026	1
CAPS2	0.0291114	-3.92914	0	0.031	1
BAG3	0.0291114	-4.08674	0	0.031	1
LOC111096602	0.0144154	-4.1906	0	0.039	1
LOC119865706	0.00570172	-4.75236	0	0.05	1
