## Supplementary Datasets for "High-resolution single-cell RNA sequencing using canFam4 reveals novel immune subsets and checkpoint programs in healthy dogs": Suppl_Data_10.xlsx

### Sheet: Shiygo_CCR4+Treg_
Supplementary Data 10. GO terms enriched from genes listed in Supplementary Data 9
Enrichment FDR	Fold Enrichment	Pathway	Genes
0.0108551	13.9303	tRNA wobble base modification	ELP3 NSUN3 GTPBP3 ELP2 ADAT2 GTPBP6
