## Supplementary Datasets for "High-resolution single-cell RNA sequencing using canFam4 reveals novel immune subsets and checkpoint programs in healthy dogs": Suppl_Data_11.xlsx

### Sheet: Supplementary Data 9_CD4_PDCD1_
Supplementary Data 11. PDCD1-specific genes in CD4⁺ T cells
Genes	p_val	avg_log2FC	pct.1	pct.2	p_val_adj
PDCD1	0	15.0675	1	0	0
GAPDH	3.51313e-39	0.664577	0.975	0.881	1.3333e-34
RPLP1	1.58782e-37	-0.401269	1	0.998	6.0261e-33
BATF	3.78107e-28	1.29089	0.349	0.129	1.43499e-23
S100A4	7.8977e-36	0.909848	0.872	0.568	2.99734e-31
ISG20	4.13679e-33	1.16441	0.583	0.271	1.56999e-28
RPS7	7.43937e-30	-0.32415	1	0.998	2.82339e-25
S100A6	2.88677e-28	0.661846	0.978	0.755	1.09559e-23
IFI30	1.67471e-18	1.15953	0.414	0.212	6.35587e-14
RAC2	6.74891e-27	0.530394	0.978	0.92	2.56134e-22
CRIP1	9.53035e-27	0.598319	0.984	0.955	3.61696e-22
VIM	2.32805e-26	0.754832	0.935	0.862	8.83541e-22
RPL19	4.21611e-26	-0.332356	1	0.997	1.6001e-21
RPL14	4.5602e-26	-0.37991	0.994	0.993	1.73069e-21
RPL9	4.79356e-26	-0.349403	0.997	0.995	1.81925e-21
ACTG1	7.68691e-26	0.762488	0.975	0.894	2.91733e-21
SH3BGRL3	2.01221e-25	0.501336	0.978	0.906	7.63672e-21
RPS19	3.18055e-25	-0.355753	1	0.998	1.20708e-20
PFN1	5.70594e-23	0.449868	0.997	0.97	2.16552e-18
RPS5	8.37632e-22	-0.353153	0.994	0.994	3.17898e-17
RPL5	1.22949e-21	-0.569511	0.925	0.943	4.66616e-17
CNN2	2.41459e-21	0.625242	0.879	0.704	9.16385e-17
RPS3A	5.72995e-21	-0.349242	0.991	0.992	2.17463e-16
FXYD5	1.35381e-20	0.689863	0.826	0.58	5.13799e-16
GPX1	1.50987e-20	0.55503	0.947	0.838	5.73028e-16
ARPC1B	3.73875e-20	0.528159	0.925	0.809	1.41893e-15
S100A11	4.71841e-20	0.365696	0.997	0.978	1.79073e-15
SRGN	1.12807e-19	0.653338	0.816	0.603	4.28126e-15
RPS24	1.46846e-19	-0.324073	0.994	0.992	5.5731e-15
ANXA2	1.60823e-19	0.641441	0.779	0.515	6.10357e-15
LOC100686073	1.61298e-19	0.567256	0.907	0.732	6.12157e-15
GLIPR2	2.86839e-19	0.784274	0.586	0.331	1.08861e-14
CAPG	3.2581e-19	0.823706	0.707	0.474	1.23651e-14
RPS14	3.85076e-19	-0.268329	0.994	0.995	1.46144e-14
MYL6	4.97832e-19	0.469687	0.963	0.891	1.88937e-14
ITGB1	2.03804e-36	1.12017	0.704	0.371	7.73476e-32
LGALS1	4.43429e-18	0.680616	0.844	0.627	1.6829e-13
RPS13	4.63562e-18	-0.306866	1	0.996	1.75931e-13
ALDOA	5.47741e-18	0.741995	0.636	0.389	2.07879e-13
RPL8	3.23396e-17	-0.247358	1	0.996	1.22735e-12
CD44	4.45033e-17	0.608304	0.801	0.582	1.68899e-12
RPS23	5.28648e-17	-0.253056	1	0.996	2.00632e-12
GMFG	6.80344e-17	0.584915	0.804	0.59	2.58204e-12
RPS15A	6.81735e-17	-0.254009	1	0.996	2.58732e-12
RPL35A	7.22913e-17	-0.241464	0.997	0.997	2.7436e-12
RPSA	9.81293e-17	-0.306046	0.994	0.993	3.7242e-12
COTL1	1.31386e-16	0.629971	0.869	0.707	4.98637e-12
LCP1	1.50206e-16	0.551458	0.847	0.671	5.7006e-12
S100A10	3.07021e-16	0.522995	0.907	0.753	1.1652e-11
LOC475935	3.62016e-16	0.484655	0.988	0.93	1.37392e-11
CD99	6.58382e-16	0.527795	0.779	0.506	2.49869e-11
ATOX1	6.7715e-16	0.851173	0.433	0.227	2.56992e-11
FAM89B	7.09535e-16	0.980404	0.368	0.179	2.69283e-11
ACTB	1.30013e-15	0.432142	0.991	0.983	4.93425e-11
PLAAT4	2.08088e-15	0.919583	0.533	0.323	7.89736e-11
CD74	2.18311e-15	0.328801	0.997	0.975	8.28534e-11
LOC119863891	2.94046e-15	-0.555916	0.816	0.896	1.11596e-10
F12	4.04709e-15	0.91215	0.315	0.143	1.53595e-10
LGALS9	4.85308e-15	0.938414	0.318	0.149	1.84184e-10
LSP1	1.12612e-14	0.501284	0.866	0.742	4.27386e-10
RPL13	1.18833e-14	-0.329819	0.981	0.99	4.50996e-10
RPL35	1.19038e-14	-0.259875	0.997	0.994	4.51774e-10
LTB	1.4765e-14	-0.559872	0.835	0.9	5.60361e-10
RPL18	1.52314e-14	-0.270109	0.994	0.995	5.78062e-10
EEF1A1	1.57109e-14	-0.263141	0.997	0.995	5.96261e-10
HINT1	1.63218e-14	0.451241	0.922	0.811	6.19447e-10
PGLS	1.90146e-14	0.804369	0.424	0.228	7.2164e-10
IDH2	3.06526e-14	1.11428	0.321	0.159	1.16333e-09
RPL23	2.47041e-14	-0.300577	0.991	0.987	9.37569e-10
RPL6	2.50628e-14	-0.294563	0.991	0.991	9.51182e-10
ID3	1.71212e-08	-1.0076	0.255	0.388	0.000649782
HLA-DRB1	7.27612e-14	0.460428	0.953	0.899	2.76143e-09
RPS10	1.2204e-13	-0.242463	0.997	0.994	4.63168e-09
RPLP2	1.2372e-13	-0.253083	1	0.995	4.69541e-09
RPL22	1.55594e-13	-0.329168	0.984	0.981	5.90511e-09
VPS28	1.64873e-13	0.699447	0.598	0.386	6.25726e-09
PTMS	1.89071e-13	0.789313	0.505	0.31	7.17564e-09
RPS4X	2.0433e-13	-0.354997	0.969	0.976	7.75474e-09
CORO1A	3.70795e-13	0.59701	0.769	0.618	1.40724e-08
TKT	4.78822e-13	0.630761	0.62	0.416	1.81722e-08
ITM2C	7.34051e-13	0.640922	0.623	0.422	2.78587e-08
RPL38	9.86138e-13	-0.208823	1	0.997	3.74259e-08
FAU	1.01659e-12	-0.212537	1	0.997	3.85816e-08
SCML4	6.04653e-10	-1.10647	0.305	0.428	2.29478e-05
RPL34	1.34312e-12	-0.2912	0.994	0.987	5.09741e-08
LOC102156069	1.5543e-12	0.860823	0.318	0.16	5.89888e-08
RPS28	1.91374e-12	-0.211112	1	0.998	7.26302e-08
RPS12	2.06579e-12	-0.246149	0.997	0.995	7.84008e-08
TALDO1	2.44663e-12	0.458701	0.769	0.542	9.28543e-08
UBA52	3.11516e-12	-0.202545	1	0.995	1.18226e-07
FOXP1	5.48965e-08	-1.132	0.234	0.354	0.00208343
DBI	4.18545e-12	0.538259	0.617	0.388	1.58846e-07
PPP1R18	5.44037e-12	0.592499	0.586	0.384	2.06473e-07
JUND	5.96365e-12	-0.464367	0.963	0.953	2.26333e-07
LOC106557461	1.01733e-11	0.260505	0.997	0.977	3.86095e-07
FOS	1.07283e-11	-0.538011	0.891	0.929	4.07161e-07
ETHE1	1.09019e-11	0.703034	0.502	0.303	4.13747e-07
MSN	1.17729e-11	0.627376	0.505	0.311	4.46804e-07
TMSB4X	1.22844e-11	0.226447	1	0.996	4.66219e-07
PDE4B	1.29327e-12	-1.28028	0.249	0.416	4.90822e-08
CSRP1	1.28688e-11	0.722369	0.396	0.224	4.88398e-07
PDLIM7	1.6293e-11	0.714992	0.324	0.164	6.18352e-07
RNH1	1.76784e-11	0.553791	0.498	0.294	6.7093e-07
REEP5	1.82763e-11	0.483853	0.766	0.573	6.93621e-07
EIF1	1.91826e-11	-0.288981	0.981	0.983	7.28017e-07
LMNA	2.00647e-11	0.844181	0.318	0.169	7.61495e-07
NACA	2.14516e-11	-0.288437	0.984	0.985	8.1413e-07
WAS	2.19352e-11	0.571558	0.502	0.296	8.32486e-07
CD79A	2.22192e-11	0.661721	0.495	0.311	8.43264e-07
ARPC5	2.31554e-11	0.443546	0.829	0.682	8.78793e-07
CMC2	2.65986e-11	0.559658	0.558	0.35	1.00947e-06
GBGT1	3.38242e-11	0.672359	0.33	0.174	1.2837e-06
ITGB2	4.67424e-11	0.633543	0.364	0.195	1.77397e-06
GALK1	4.88854e-11	0.680299	0.402	0.223	1.8553e-06
PTPN6	4.90179e-11	0.704141	0.371	0.204	1.86033e-06
LY6E	5.8416e-11	0.386421	0.956	0.892	2.217e-06
RPL36	6.6269e-11	-0.19455	1	0.998	2.51504e-06
RHOG	7.3746e-11	0.539187	0.636	0.448	2.79881e-06
HSBP1	1.15028e-10	0.566014	0.47	0.286	4.36553e-06
WDR1	1.15632e-10	0.63895	0.458	0.281	4.38846e-06
ARHGDIB	1.39167e-10	0.453256	0.835	0.715	5.28167e-06
PNP	1.85024e-10	0.464768	0.773	0.589	7.02204e-06
MLLT6	3.13612e-10	0.468791	0.505	0.301	1.19022e-05
SELENOW	3.67415e-10	0.324639	0.931	0.842	1.39441e-05
IL17RA	3.86722e-10	0.492053	0.536	0.343	1.46769e-05
CAP1	4.08498e-10	0.534821	0.654	0.49	1.55033e-05
SATB1	4.57177e-10	-1.29787	0.174	0.323	1.73508e-05
DCPS	5.21918e-10	0.616226	0.321	0.17	1.98078e-05
RPL17	5.61816e-10	-0.252624	0.984	0.986	2.13221e-05
RPL30	5.84502e-10	-0.203203	0.997	0.993	2.2183e-05
BACH2	6.16531e-10	-1.34891	0.171	0.326	2.33986e-05
LEF1	3.68173e-12	-1.38964	0.268	0.422	1.39729e-07
TAPBP	7.44235e-10	0.506196	0.548	0.342	2.82452e-05
CFL1	8.18565e-10	0.325383	0.935	0.878	3.10662e-05
OTUD5	8.34042e-10	0.622498	0.414	0.249	3.16536e-05
RPS25	1.07014e-09	-0.215424	0.991	0.991	4.06138e-05
RPL24	1.32851e-09	-0.174148	1	0.996	5.04198e-05
TMED3	1.34314e-09	0.58678	0.38	0.219	5.09747e-05
NPDC1	1.38375e-09	0.410042	0.53	0.331	5.25161e-05
DUSP2	1.45858e-09	0.795375	0.321	0.182	5.5356e-05
IRF3	1.78373e-09	0.630179	0.411	0.249	6.7696e-05
TOX	1.84116e-09	0.658619	0.327	0.183	6.98759e-05
LOC607937	1.9192e-09	0.588867	0.589	0.393	7.28374e-05
ELMO1	1.97923e-09	0.578834	0.474	0.296	7.51158e-05
RPL32-1	1.99233e-09	-0.166116	1	0.997	7.5613e-05
VAMP8	2.24198e-09	0.471307	0.676	0.496	8.50877e-05
SEC11C	3.42386e-09	0.413725	0.704	0.506	0.000129942
SLC9A9	3.74042e-09	0.482868	0.53	0.36	0.000141956
SLC9A3R1	4.66261e-09	0.493925	0.411	0.241	0.000176955
LOC111090118	4.87671e-09	0.220007	1	1	0.000185081
LTA4H	5.3925e-09	0.639367	0.336	0.194	0.000204656
NDUFA11	6.98348e-09	0.511366	0.502	0.321	0.000265037
UNC119	7.80262e-09	0.543337	0.53	0.352	0.000296125
NUBP2	8.0596e-09	0.500085	0.477	0.291	0.000305878
ARPC4	8.31266e-09	0.46968	0.617	0.435	0.000315482
TLR9	1.03163e-08	0.546024	0.368	0.212	0.000391525
PLSCR3	1.04943e-08	0.673035	0.318	0.179	0.00039828
ATP2B4	1.05957e-08	0.564801	0.324	0.184	0.00040213
ARL4C	1.08628e-08	0.597275	0.302	0.166	0.000412265
PKM	1.18576e-08	0.507222	0.502	0.326	0.000450019
TNFRSF25	1.30467e-08	0.557866	0.43	0.266	0.000495148
CLIC1	1.37256e-08	0.351328	0.819	0.65	0.000520916
CD27	1.4965e-08	0.4342	0.583	0.391	0.00056795
ACP5	1.52645e-08	0.632918	0.449	0.292	0.000579318
CD81	1.53368e-08	0.445855	0.754	0.588	0.000582061
CCR7	1.24609e-11	-1.59422	0.165	0.333	4.72918e-07
PPP4C	2.24005e-08	0.59652	0.399	0.247	0.000850142
TESC	2.75508e-08	0.511875	0.399	0.247	0.00104561
NDUFS6	2.94872e-08	0.496341	0.402	0.24	0.0011191
PSME2	3.14467e-08	0.515896	0.611	0.445	0.00119347
ARPC3	3.61115e-08	0.405261	0.76	0.656	0.0013705
ELOVL5	3.76883e-08	0.669847	0.324	0.192	0.00143035
RDX	4.29595e-08	0.679886	0.427	0.278	0.0016304
TMUB1	4.31338e-08	0.488861	0.364	0.215	0.00163702
RPL27	4.62813e-08	-0.184037	0.991	0.991	0.00175647
AP2S1	4.94486e-08	0.567365	0.352	0.21	0.00187667
TRAT1	1.97407e-14	-1.77108	0.109	0.303	7.492e-10
ABTB1	6.58312e-08	0.472523	0.358	0.213	0.00249842
CHCHD10	6.81722e-08	0.456787	0.411	0.247	0.00258727
MAN1A1	7.47857e-08	0.538038	0.324	0.184	0.00283827
NDUFB1	7.62359e-08	0.462041	0.43	0.268	0.00289331
UBE2V1	7.88258e-08	0.516899	0.333	0.193	0.0029916
LIMS1	8.64657e-08	0.470754	0.421	0.26	0.00328155
LOC119863903	8.96948e-08	0.41216	0.62	0.451	0.0034041
ARPC2	9.03132e-08	0.360585	0.844	0.681	0.00342757
SRA1	9.51507e-08	0.434984	0.343	0.195	0.00361116
PSMB10	9.97796e-08	0.43949	0.486	0.311	0.00378684
KRCC1	1.05596e-07	0.531037	0.315	0.179	0.00400759
LOC612644	1.05695e-07	0.441878	0.67	0.532	0.00401132
GNB2	1.1378e-07	0.407902	0.679	0.501	0.00431818
PSMB8	1.14573e-07	0.382808	0.769	0.613	0.00434828
SPN	1.16677e-07	0.463549	0.324	0.189	0.00442813
MPG	1.17434e-07	0.568223	0.349	0.21	0.00445686
SLA	1.22064e-07	0.380861	0.452	0.283	0.00463258
CALM3	1.29036e-07	0.647612	0.327	0.197	0.00489719
COX5B	1.33223e-07	0.38636	0.751	0.58	0.00505606
FLI1	1.40051e-07	0.456547	0.396	0.246	0.0053152
RABGAP1L	1.5879e-07	0.342782	0.542	0.361	0.00602639
CD28	1.60678e-07	0.449669	0.414	0.256	0.00609806
PFKP	1.69018e-07	0.494518	0.308	0.179	0.00641457
GNAS	1.76115e-07	0.322993	0.822	0.695	0.00668392
PPP1CA	1.77648e-07	0.43234	0.502	0.335	0.00674211
BTG1	1.85072e-07	-0.315357	0.85	0.889	0.00702386
TRAPPC1	1.89988e-07	0.537074	0.327	0.195	0.00721042
EMP3	1.93805e-07	0.284503	0.907	0.788	0.00735529
CD3D	2.10074e-07	0.35352	0.785	0.62	0.00797272
PSMA6	2.58692e-07	0.33436	0.452	0.278	0.00981789
AHNAK	2.84103e-07	0.267666	0.636	0.444	0.0107823
MYO1G	2.88788e-07	0.534504	0.371	0.232	0.0109601
GSTO1	2.90357e-07	0.36334	0.539	0.368	0.0110196
TXN	2.97946e-07	0.321937	0.81	0.637	0.0113077
CLTA	3.07937e-07	0.511503	0.427	0.277	0.0116868
SLC25A5	3.19668e-07	0.480971	0.474	0.312	0.0121321
ZYX	3.34352e-07	0.520546	0.308	0.184	0.0126893
NME2	3.39224e-07	0.306591	0.86	0.755	0.0128742
CIB1	3.57769e-07	0.40713	0.439	0.281	0.0135781
SELL	3.64554e-07	-0.668381	0.358	0.479	0.0138356
GDI2	3.99688e-07	0.396	0.533	0.362	0.0151689
C5H17orf49	4.3744e-07	0.469712	0.452	0.299	0.0166017
CD48	4.41798e-07	0.579456	0.333	0.207	0.0167671
POLR1D	4.46593e-07	0.470998	0.315	0.187	0.0169491
FAM107B	4.65463e-07	0.427417	0.47	0.307	0.0176652
PSMD13	4.68703e-07	0.380976	0.34	0.199	0.0177882
CNPPD1	4.81262e-07	0.391485	0.33	0.197	0.0182648
MRPS31	4.98502e-07	0.485047	0.305	0.178	0.0189191
EVA1B	5.10431e-07	0.456676	0.424	0.272	0.0193719
ACAP1	5.86442e-07	0.535553	0.364	0.227	0.0222567
UCP2	6.31032e-07	0.587074	0.411	0.271	0.0239489
PSMA2	6.85119e-07	0.494084	0.34	0.208	0.0260016
PSMD8	6.99528e-07	0.430412	0.405	0.261	0.0265485
HMGB1	7.471e-07	0.361338	0.763	0.608	0.0283539
ANXA6	7.69848e-07	0.379922	0.704	0.543	0.0292173
RNF19A	7.9218e-07	0.436881	0.417	0.264	0.0300648
YY1	8.56494e-07	0.522439	0.312	0.19	0.0325057
ARHGAP4	8.8757e-07	0.535809	0.318	0.192	0.033685
RALY	9.18809e-07	0.436518	0.502	0.344	0.0348706
HM13	9.67162e-07	0.467887	0.368	0.228	0.0367057
MIF	9.83572e-07	0.287155	0.953	0.828	0.0373285
LAT	1.08645e-06	0.433624	0.614	0.458	0.0412329
PIP4K2A	1.10673e-06	0.460455	0.386	0.243	0.0420024
CAPN2	1.17589e-06	0.419306	0.34	0.211	0.0446275
ENO1	1.25281e-06	0.413199	0.611	0.447	0.0475467
FNBP1	1.25639e-06	0.359983	0.555	0.393	0.0476824
CD3E	1.27006e-06	0.232072	0.935	0.886	0.0482014
ATP5F1B	1.27345e-06	0.369748	0.67	0.485	0.04833
RNF130	1.33907e-06	-0.614034	0.495	0.568	0.0508204
BRD9	1.34981e-06	0.353602	0.371	0.228	0.0512279
ANP32E	1.35687e-06	0.454825	0.371	0.239	0.0514958
MYCBP2	1.42372e-06	0.379219	0.71	0.551	0.0540328
ETFB	1.59421e-06	0.365479	0.305	0.18	0.0605034
COX4I1	1.76236e-06	0.282117	0.769	0.64	0.0668849
GGTA1	1.86024e-06	0.562814	0.318	0.196	0.0705998
SLC25A6	1.99828e-06	0.256769	0.907	0.837	0.0758386
RPL12	2.25247e-06	-0.303044	0.913	0.923	0.0854858
SHARPIN	2.35167e-06	0.39611	0.427	0.283	0.0892506
NDUFA4	2.65108e-06	0.309211	0.798	0.685	0.100614
COX5A	2.90904e-06	0.336624	0.664	0.518	0.110404
LOC100684983	2.99356e-06	0.370789	0.489	0.336	0.113611
ZFP36	3.11064e-06	0.341927	0.776	0.613	0.118055
LCP2	3.19943e-06	0.34241	0.533	0.366	0.121425
RPS11	3.56638e-06	0.193765	0.997	0.989	0.135351
ZNRF1	3.66077e-06	0.387335	0.474	0.316	0.138933
RPL21	3.81286e-06	-0.245056	0.966	0.951	0.144706
CPD	3.8526e-06	0.429107	0.312	0.192	0.146214
DLA88	3.99224e-06	0.268766	0.975	0.943	0.151513
CAPRIN1	4.18778e-06	0.415042	0.302	0.183	0.158935
FYN	4.50864e-06	0.431202	0.445	0.3	0.171112
LOC607207	5.025e-06	0.227433	0.931	0.845	0.190709
MYD88	5.26254e-06	0.377523	0.414	0.269	0.199724
RPL29	5.33565e-06	0.191552	0.981	0.949	0.202499
SYNGR2	6.45531e-06	0.355333	0.492	0.334	0.244992
RAB5C	6.51161e-06	0.370407	0.368	0.234	0.247129
LOC488622	6.54255e-06	0.311748	0.754	0.6	0.248303
CAPZB	6.57169e-06	0.320409	0.695	0.54	0.249409
ZAP70	6.58273e-06	0.380758	0.408	0.27	0.249828
SIRT7	6.7711e-06	0.292573	0.455	0.299	0.256977
EEF2	6.97786e-06	0.243598	0.822	0.658	0.264824
RBM42	7.44127e-06	0.361334	0.346	0.218	0.282411
PSME1	7.76328e-06	0.42814	0.604	0.438	0.294632
ARHGAP25	7.95523e-06	0.320894	0.352	0.223	0.301917
MRPS36	8.3059e-06	0.427918	0.346	0.221	0.315226
CD2	8.3841e-06	0.385388	0.386	0.258	0.318193
NDUFB4	8.54987e-06	0.343746	0.564	0.409	0.324485
NAP1L1	8.73886e-06	0.3983	0.464	0.337	0.331657
RPLP0	9.43255e-06	-0.149448	1	0.991	0.357984
LOC102151754	9.53614e-06	0.403848	0.302	0.187	0.361916
RAP2B	9.53743e-06	0.330184	0.383	0.247	0.361965
LOC100856547	9.75871e-06	0.387545	0.445	0.305	0.370362
MYL12B	9.91498e-06	0.319381	0.701	0.528	0.376293
ACOT9	1.00221e-05	0.377431	0.333	0.214	0.380358
CD6	1.12557e-05	0.414225	0.536	0.386	0.427178
ATP5MJ	1.15992e-05	0.357274	0.517	0.363	0.440211
ICOS	1.19233e-05	0.397939	0.318	0.204	0.452512
TAF10	1.29923e-05	0.280903	0.763	0.611	0.493085
FTL	1.33171e-05	-0.188186	0.969	0.969	0.50541
LOC477508	1.36928e-05	0.210724	0.935	0.841	0.519668
RPL11	1.40864e-05	-0.124512	1	0.998	0.534605
FLII	1.42889e-05	0.51618	0.305	0.195	0.542292
DBNL	1.65279e-05	0.347817	0.318	0.201	0.627268
CSTB	1.76814e-05	0.30483	0.511	0.355	0.671046
SEC61B	1.817e-05	0.307773	0.626	0.467	0.68959
CD4	1.87759e-05	0.462224	0.417	0.295	0.712583
NDUFS2	1.88781e-05	0.365084	0.427	0.293	0.71646
BUD23	1.91162e-05	0.30928	0.57	0.418	0.725496
OPTN	1.93737e-05	0.313935	0.607	0.458	0.735271
RCSD1	2.04616e-05	0.26373	0.645	0.492	0.776557
LOC106557704	2.08842e-05	-0.864723	0.224	0.321	0.792599
HNRNPR	2.21898e-05	0.247663	0.377	0.238	0.842146
CIAO2B	2.40586e-05	0.333406	0.396	0.266	0.913072
GNAI2	2.40914e-05	0.294483	0.707	0.538	0.914317
SEC11A	2.48857e-05	0.28336	0.523	0.357	0.944461
TRAPPC3	2.6136e-05	0.321694	0.343	0.218	0.991915
MAPK1	2.61491e-05	0.374778	0.346	0.228	0.992411
BBX	2.62845e-05	-0.879349	0.321	0.395	0.997551
PRKAR1A	2.74745e-05	0.318453	0.43	0.292	1
TBC1D10C	2.75283e-05	0.425613	0.368	0.247	1
RBM3	2.83674e-05	0.476385	0.439	0.313	1
RILPL2	2.91506e-05	0.340538	0.318	0.203	1
HYPK	2.96446e-05	0.304691	0.445	0.304	1
TNIK	3.26018e-05	0.310771	0.346	0.223	1
RAB1B	3.46534e-05	0.295594	0.336	0.216	1
KCNA3	3.49782e-05	-0.468661	0.498	0.566	1
MRPL28	3.5047e-05	0.416402	0.383	0.263	1
IDH3G	3.75042e-05	0.316421	0.343	0.22	1
UQCRQ	3.7674e-05	0.244557	0.579	0.427	1
NDUFA6	3.79882e-05	0.388035	0.352	0.229	1
CSK	3.87217e-05	0.338469	0.427	0.296	1
PSMC2	3.8997e-05	0.330817	0.302	0.189	1
ATP5MC3	4.00157e-05	0.227112	0.773	0.616	1
CTCF	4.03921e-05	0.376489	0.358	0.242	1
RAB11A	4.24752e-05	0.328471	0.439	0.302	1
CTSB	4.316e-05	0.371625	0.396	0.27	1
FLOT1	4.43716e-05	0.260506	0.598	0.445	1
HNRNPL	4.487e-05	0.349127	0.458	0.318	1
NDUFA7	4.52667e-05	0.365288	0.514	0.381	1
CYBA	4.62783e-05	0.301213	0.523	0.377	1
TMEM50B	4.64656e-05	0.353157	0.368	0.246	1
UBC	4.71466e-05	0.314241	0.713	0.557	1
LIME1	4.73952e-05	0.329503	0.542	0.386	1
RSU1	4.7414e-05	0.271515	0.445	0.308	1
TPM3	4.85893e-05	0.273228	0.826	0.723	1
FLNA	5.07592e-05	0.253504	0.542	0.399	1
RPN1	5.35465e-05	0.361074	0.308	0.197	1
M6PR	5.63784e-05	0.360827	0.34	0.228	1
NDUFB7	5.69285e-05	0.289555	0.548	0.388	1
IK	5.78715e-05	0.260463	0.368	0.244	1
DDT	5.86315e-05	0.290978	0.358	0.234	1
LDHB	5.93481e-05	0.308253	0.667	0.525	1
CDC42SE1	6.13841e-05	0.304464	0.539	0.378	1
RPS17	6.3403e-05	-0.220107	0.975	0.944	1
EIF3F	6.41047e-05	0.263393	0.832	0.724	1
UQCR11	6.57555e-05	0.339869	0.449	0.309	1
SEM1	6.5848e-05	0.323154	0.589	0.443	1
TRMT112	6.83754e-05	-0.531306	0.53	0.559	1
RNF4	6.91829e-05	0.272066	0.642	0.485	1
RIPK3	7.19245e-05	0.384528	0.333	0.222	1
LOC606860	7.27294e-05	0.246491	0.819	0.727	1
ACTN4	7.81052e-05	0.378825	0.312	0.205	1
MOB1A	7.94203e-05	0.273901	0.393	0.261	1
ADGRE5	8.57559e-05	0.344823	0.442	0.321	1
THY1	8.71702e-05	0.366755	0.551	0.425	1
ITGB7	8.79438e-05	0.269518	0.436	0.296	1
RTF2	9.11845e-05	0.257918	0.349	0.226	1
LOC403631	9.2102e-05	0.203248	0.984	0.948	1
NFKBIB	9.56083e-05	0.366505	0.327	0.218	1
ZNF292	9.61363e-05	0.313838	0.402	0.277	1
HDDC3	9.65113e-05	0.352891	0.352	0.239	1
HOPX	0.000100782	-0.316673	0.717	0.767	1
UBB	0.000110221	-0.20508	0.96	0.95	1
MYADM	0.000111651	0.357576	0.483	0.353	1
PSMB6	0.000123895	0.313342	0.508	0.366	1
YWHAB	0.000124035	0.206473	0.882	0.803	1
CDC42	0.000125652	0.176977	0.832	0.727	1
MZT2B	0.000142716	0.322308	0.333	0.216	1
RTRAF	0.000145311	0.274304	0.685	0.547	1
NDUFS8	0.000146814	0.282017	0.349	0.235	1
MBP	0.000148479	0.341695	0.305	0.202	1
WDR83OS	0.000151058	0.21627	0.408	0.273	1
GRM7	0.000159824	-0.693664	0.442	0.501	1
MOB3A	0.000178143	0.302682	0.364	0.245	1
TBCB	0.000196785	0.340241	0.302	0.197	1
PUF60	0.000201207	0.320508	0.343	0.23	1
MRPL14	0.000201393	0.375866	0.312	0.21	1
HMGN3	0.000205373	0.288548	0.436	0.315	1
AKAP13	0.000211717	0.289253	0.573	0.44	1
ADI1	0.000217055	0.279157	0.312	0.206	1
ZFP36L2	0.000217236	0.318865	0.872	0.81	1
CD5	0.000219835	0.313384	0.62	0.479	1
SLBP	0.000224253	0.296195	0.548	0.409	1
ELOB	0.000241147	0.249103	0.822	0.702	1
PDIA3	0.000243207	0.303085	0.561	0.427	1
CAST	0.000243611	0.290287	0.421	0.302	1
ST3GAL6	0.000260726	0.286669	0.449	0.322	1
CNIH1	0.000262839	0.269589	0.427	0.3	1
CMTM6	0.000282807	-0.598256	0.364	0.42	1
LRRFIP1	0.000285984	0.188855	0.704	0.543	1
BBLN	0.000291769	0.263287	0.704	0.555	1
LOC609365	0.00029389	0.287791	0.405	0.288	1
ANXA1	0.00031861	0.11797	0.695	0.529	1
LAPTM5	0.000323159	0.162263	0.975	0.941	1
H1-2	0.00033327	0.328401	0.302	0.207	1
PRDX1	0.000333716	0.299753	0.667	0.542	1
NDUFB2	0.000339021	0.204344	0.673	0.522	1
LOC106558651	0.000346997	0.27986	0.595	0.455	1
ETS1	0.000359696	0.160637	0.953	0.871	1
C6H16orf54	0.000374378	0.19704	0.517	0.374	1
PSMA4	0.000390189	0.334815	0.324	0.22	1
ABI1	0.000390222	0.250136	0.308	0.209	1
RPS26	0.000395926	0.104396	1	0.998	1
STK10	0.00040192	0.259181	0.312	0.214	1
ATP5PO	0.000405768	0.232938	0.741	0.611	1
SSBP4	0.000406875	0.196622	0.498	0.354	1
POLR2F	0.000418634	0.242662	0.312	0.207	1
LOC483396	0.000420153	0.250249	0.872	0.843	1
IL16	0.000425435	0.271293	0.396	0.284	1
LOC119877610	0.000447714	0.340549	0.308	0.212	1
NDUFS7	0.000470644	0.236879	0.424	0.304	1
ABLIM1	0.000473811	0.315272	0.526	0.396	1
ARHGEF1	0.000475934	0.207895	0.396	0.273	1
NDUFC1	0.000484268	0.249362	0.766	0.636	1
LOC119878065	0.000495701	0.223085	0.636	0.503	1
NTAN1	0.000499025	0.186322	0.511	0.371	1
OSTF1	0.000501232	0.221428	0.745	0.617	1
RNF168	0.000507509	0.234073	0.312	0.21	1
MAT2B	0.000518033	0.257323	0.336	0.23	1
RPS19BP1	0.00053805	0.23734	0.436	0.316	1
MIR8858	0.000553084	-0.456972	0.405	0.479	1
NUSAP1	0.000578325	0.214059	0.548	0.412	1
GABARAP	0.00058741	0.206116	0.838	0.721	1
KLF2	0.000601844	-0.279444	0.941	0.929	1
TNFRSF14	0.000607392	0.301605	0.399	0.292	1
PIK3R1	0.000626483	-0.94819	0.252	0.308	1
GARS1	0.000627247	0.312392	0.302	0.207	1
DUSP1	0.000627427	-0.183565	0.922	0.917	1
PRRC2C	0.000627873	0.225985	0.502	0.361	1
MDH1	0.000645095	0.290107	0.455	0.338	1
POLR2J	0.000646287	0.265782	0.364	0.253	1
IRF2	0.000655532	0.22568	0.315	0.211	1
ABRACL	0.000661416	0.24448	0.794	0.702	1
RPL26	0.000673752	-0.122794	0.994	0.986	1
NAA10	0.000685974	0.220165	0.364	0.253	1
MRPS25	0.000707057	0.202341	0.321	0.217	1
KLF6	0.000720961	0.241614	0.882	0.773	1
CDADC1	0.00073499	0.183388	0.564	0.43	1
BCL2A1	0.000753322	0.172673	0.411	0.291	1
LOC611528	0.00076897	0.185155	0.327	0.219	1
MAP2K2	0.000782899	0.365948	0.352	0.253	1
MICOS13	0.000785734	0.245063	0.455	0.327	1
TRIR	0.000794472	0.2623	0.579	0.447	1
MICOS10	0.000806463	0.254704	0.555	0.418	1
RGS19	0.000820822	0.282809	0.483	0.364	1
LOC478720	0.000874736	0.220039	0.449	0.321	1
RNPEPL1	0.000878714	0.292146	0.33	0.23	1
COA5	0.000885272	0.161391	0.411	0.293	1
PDLIM2	0.000893787	0.233103	0.486	0.362	1
RNF167	0.000896394	0.24422	0.411	0.299	1
HIKESHI	0.000914074	0.274003	0.34	0.234	1
SH3KBP1	0.000959887	0.211144	0.421	0.299	1
EIF3L	0.000969109	0.30917	0.433	0.319	1
ANP32A	0.00098237	0.249249	0.352	0.251	1
GSPT2	0.00102252	0.1553	0.321	0.219	1
ANXA11	0.00106845	0.285593	0.449	0.327	1
GNG5	0.00107422	0.212743	0.804	0.693	1
CDC42SE2	0.0010781	0.183093	0.383	0.274	1
EVL	0.00108557	0.233312	0.386	0.273	1
BSCL2	0.00110129	0.34218	0.315	0.224	1
PDLIM1	0.00112104	0.300681	0.321	0.234	1
DAZAP2	0.00115268	0.236975	0.748	0.599	1
SSR2	0.00117118	0.205764	0.688	0.568	1
RPL18A	0.00117774	-0.126843	0.994	0.987	1
EIF4H	0.00118536	0.195135	0.539	0.407	1
CYC1	0.00120667	0.219463	0.315	0.214	1
SREK1IP1	0.00122076	0.245682	0.346	0.245	1
RPS6	0.00123795	-0.170711	0.966	0.965	1
HCLS1	0.00124557	0.200132	0.53	0.398	1
HNRNPUL2	0.00126422	0.218031	0.324	0.227	1
UBAC2	0.00127529	0.355962	0.305	0.217	1
IL7R	0.00128277	-0.307873	0.651	0.689	1
LYSMD2	0.00130865	0.276433	0.312	0.219	1
SNRPD3	0.00133988	0.280473	0.458	0.338	1
LDHA	0.00134161	0.184362	0.667	0.527	1
MTDH	0.00136814	0.26636	0.607	0.463	1
RALBP1	0.001472	0.182076	0.442	0.32	1
DENND1C	0.00150233	0.223351	0.315	0.22	1
TSC22D3	0.00162298	-0.216453	0.838	0.817	1
JTB	0.00163715	0.221267	0.464	0.342	1
RPL13A	0.00164644	0.135445	0.975	0.952	1
VPS36	0.00165459	0.243462	0.312	0.219	1
EXOC6	0.00169851	0.173251	0.312	0.217	1
NDUFV3	0.00173323	0.235979	0.374	0.268	1
PNRC1	0.00177113	-0.343493	0.729	0.71	1
CAPZA1	0.00179246	0.215459	0.52	0.404	1
DEK	0.0018736	0.214865	0.523	0.392	1
NFKBIA	0.00197641	0.359773	0.396	0.307	1
GPI	0.00199012	0.1123	0.396	0.281	1
INPP5D	0.00205513	0.145219	0.349	0.246	1
CACYBP	0.00211776	0.242255	0.414	0.312	1
PSAP	0.00212199	0.2164	0.52	0.412	1
PDCD10	0.00214356	0.220255	0.33	0.234	1
PSMB4	0.002163	0.211032	0.427	0.317	1
CNIH4	0.00218731	0.304458	0.312	0.225	1
CD164	0.002201	0.192009	0.511	0.391	1
SLC2A4RG	0.00220389	0.352605	0.368	0.278	1
AUP1	0.00221167	0.327238	0.318	0.225	1
SELENOF	0.00227206	0.163298	0.57	0.431	1
UQCRC1	0.00239659	0.260754	0.315	0.226	1
LOC119865725	0.00246446	0.211181	0.408	0.302	1
NDUFB9	0.00251782	0.296984	0.389	0.29	1
LOC119866906	0.00256048	0.173473	0.374	0.272	1
PSMB3	0.0025739	0.247368	0.461	0.358	1
MRPL36	0.00259161	0.207394	0.386	0.283	1
SP140	0.00262342	0.183663	0.358	0.263	1
LGALS3	0.00268985	0.263345	0.477	0.383	1
TCF7	0.00272494	-0.271339	0.533	0.588	1
TMEM123	0.00288394	-0.40574	0.458	0.489	1
CCDC59	0.0029158	0.127325	0.312	0.219	1
CSNK1A1	0.00298339	0.109309	0.393	0.279	1
TNFAIP8	0.00299468	0.212722	0.551	0.443	1
MRPS16	0.00301871	0.297371	0.349	0.252	1
SERF2	0.00303577	0.112967	0.994	0.979	1
RPS16	0.00308396	-0.218176	0.854	0.854	1
COX8A	0.00309402	0.192719	0.854	0.766	1
CMTM7	0.00310461	0.137707	0.477	0.352	1
DOCK2	0.00311433	0.145112	0.399	0.288	1
EIF6	0.00319599	0.199679	0.352	0.257	1
SH3GLB1	0.00322602	0.126644	0.318	0.222	1
IKZF3	0.00324276	0.149296	0.318	0.225	1
UQCC2	0.00332054	0.213222	0.48	0.37	1
TXNL1	0.00334482	0.191094	0.458	0.341	1
EIF3I	0.00336743	0.227397	0.458	0.352	1
DDOST	0.00344332	0.136016	0.558	0.415	1
SRSF9	0.00345207	0.127153	0.445	0.325	1
ATP5J2	0.00345494	0.205066	0.589	0.472	1
TSC22D4	0.00345575	0.148948	0.315	0.221	1
PGAM1	0.00350351	0.239023	0.455	0.355	1
SKAP1	0.00352148	0.134063	0.673	0.539	1
EIF3H	0.00360842	0.147962	0.405	0.297	1
PSTPIP1	0.00361295	0.181982	0.436	0.331	1
STAT3	0.00365762	0.227419	0.308	0.223	1
GPR183	0.00366698	0.196818	0.355	0.263	1
TMEM258	0.0036825	0.224663	0.592	0.474	1
TSR3	0.00369557	0.167683	0.377	0.272	1
FKBP1A	0.00381596	0.163673	0.386	0.284	1
IQGAP1	0.0038482	0.189968	0.558	0.438	1
RFK	0.00402766	0.229526	0.336	0.248	1
SIT1	0.00407036	0.240985	0.361	0.273	1
ITM2B	0.00414953	-0.242253	0.769	0.767	1
TAX1BP3	0.00419348	0.238298	0.383	0.284	1
ACTR2	0.00430159	0.210269	0.502	0.391	1
TAP1	0.00431662	0.238861	0.514	0.404	1
DENND2D	0.00431738	0.196317	0.417	0.31	1
MAPRE2	0.00433824	0.178856	0.361	0.264	1
PPP2R1A	0.00454235	0.162931	0.364	0.259	1
TXNDC17	0.00454971	0.174896	0.592	0.464	1
RPL10A	0.00462483	-0.176997	0.963	0.961	1
ATP6AP2	0.00466638	0.126684	0.315	0.221	1
TMEM165	0.00467838	0.146514	0.302	0.22	1
RAP1B	0.00478413	0.175826	0.648	0.544	1
ITGA4	0.0048768	0.333856	0.333	0.258	1
CTSA	0.00489825	0.226921	0.324	0.235	1
ACTR3	0.00489852	0.15543	0.695	0.589	1
PDCD6	0.00489954	0.238001	0.483	0.373	1
GPCPD1	0.00493242	0.115322	0.374	0.268	1
MRPL20	0.00493265	0.156356	0.486	0.367	1
UQCRFS1	0.00502552	0.151489	0.315	0.227	1
HIGD2A	0.00507626	0.1849	0.414	0.311	1
FLT3LG	0.00507932	0.207026	0.43	0.327	1
RAB27A	0.00518826	0.156282	0.312	0.224	1
RASA3	0.00525475	0.163242	0.664	0.532	1
SASH3	0.00529338	0.16493	0.364	0.268	1
LOC480788	0.00534338	0.167623	0.844	0.746	1
NPM3	0.00536308	-0.618644	0.296	0.331	1
DPM3	0.00550791	-0.554633	0.374	0.397	1
VDAC2	0.00557814	0.156104	0.455	0.333	1
ACP1	0.00559626	0.190453	0.315	0.229	1
SELPLG	0.00563292	0.225411	0.474	0.38	1
PSMD6	0.00567025	0.193453	0.389	0.294	1
SRSF11	0.00572414	0.163561	0.346	0.251	1
LOC609990	0.00574727	0.235579	0.467	0.366	1
SSH2	0.00578328	-0.72972	0.308	0.346	1
CALR	0.00585924	0.247782	0.52	0.416	1
RTN3	0.00588851	0.143892	0.411	0.299	1
UBXN4	0.00596261	0.125686	0.467	0.342	1
PSMA5	0.00597005	0.155801	0.355	0.258	1
TSTD1	0.00609802	0.172549	0.361	0.269	1
RPN2	0.00624496	0.166241	0.389	0.294	1
MPC2	0.00629041	0.139585	0.327	0.234	1
DEF6	0.00629652	0.165371	0.361	0.264	1
DTD1	0.00648728	0.133305	0.439	0.331	1
TMED9	0.00655638	0.126555	0.349	0.253	1
NDUFB6	0.00660494	0.179129	0.38	0.282	1
FYB1	0.00672075	0.117935	0.545	0.418	1
RAB4B	0.00681708	0.17152	0.336	0.251	1
DLA-DQB1	0.00702166	0.172262	0.86	0.772	1
SMIM20	0.00704527	0.223837	0.355	0.264	1
HP1BP3	0.00713671	0.16401	0.368	0.273	1
C32H4orf3	0.00717449	0.209132	0.383	0.289	1
RPL31	0.00724768	0.142918	0.436	0.327	1
STK4	0.00725556	0.208279	0.474	0.377	1
DGKZ	0.00742028	0.101097	0.346	0.248	1
PRDX5	0.00743311	0.126765	0.729	0.611	1
GUK1	0.00760314	0.157068	0.483	0.367	1
NAPA	0.00773472	0.179095	0.33	0.243	1
RPS9	0.0077401	-0.114337	0.984	0.988	1
SUN2	0.00784921	0.195856	0.417	0.317	1
GNAI3	0.0078499	0.157091	0.402	0.297	1
GATA3	0.00786742	0.210753	0.321	0.235	1
CRYBG1	0.00790019	0.212267	0.336	0.252	1
GTF2F1	0.00791597	0.191891	0.302	0.221	1
NDUFA5	0.00803151	0.116529	0.352	0.258	1
SDF2L1	0.00810318	0.220446	0.445	0.344	1
TLN1	0.00815199	0.190278	0.589	0.473	1
CSNK2B	0.00819027	0.15262	0.576	0.458	1
ATP5PF	0.00841039	0.126875	0.632	0.513	1
JPT1	0.00849775	0.216279	0.598	0.473	1
TMEM59	0.00867361	0.110402	0.548	0.416	1
SEPTIN9	0.00898966	0.207895	0.657	0.534	1
LSM2	0.00922859	0.126046	0.343	0.247	1
APBB1IP	0.00923169	0.131673	0.726	0.6	1
LOC106558744	0.00938394	-0.163032	0.935	0.914	1
NCOR1	0.00944541	0.150781	0.505	0.398	1
STUB1	0.00962014	0.173599	0.33	0.247	1
SMC6	0.00979794	0.119183	0.449	0.344	1
UBXN1	0.00989533	0.131577	0.368	0.27	1
EIF4A1	0.0104904	0.155548	0.589	0.494	1
PSMA1	0.0105882	0.114832	0.439	0.33	1
RNASEK	0.010771	0.16142	0.62	0.486	1
HSP90AA1	0.0108396	-0.169762	0.903	0.88	1
SNU13	0.0110117	0.186476	0.374	0.281	1
CAPNS1	0.0111457	0.111268	0.508	0.397	1
PTMA	0.0112511	-0.102577	0.988	0.989	1
TMEM167A	0.0113045	0.170982	0.315	0.238	1
S1PR1	0.0116329	0.184266	0.327	0.245	1
METAP2	0.011666	0.150617	0.34	0.252	1
ROMO1	0.01175	0.104758	0.841	0.666	1
UTRN	0.0118025	0.142579	0.402	0.306	1
GON7	0.0118057	0.140537	0.377	0.278	1
TOP1	0.0121965	0.16266	0.477	0.38	1
GLUD1	0.0123549	0.173899	0.629	0.529	1
SP100	0.0125227	0.133795	0.498	0.389	1
SERINC3	0.0125619	-0.499116	0.355	0.389	1
TPR	0.0126789	0.115498	0.355	0.269	1
NDUFB8	0.0127204	0.134158	0.511	0.4	1
GYPC	0.012774	0.177547	0.315	0.241	1
BIN2	0.0128083	0.131631	0.489	0.389	1
RGS1	0.0128941	-0.214203	0.421	0.458	1
NDUFA12	0.0132554	0.125107	0.445	0.339	1
JAK1	0.0133676	-0.234747	0.85	0.796	1
H2AZ2	0.0137574	0.32788	0.399	0.318	1
EDF1	0.0138245	0.134761	0.595	0.478	1
ATP5F1C	0.0143274	0.177948	0.495	0.391	1
PSMB1	0.014473	0.17242	0.551	0.461	1
SUMO2	0.0145954	0.127234	0.81	0.733	1
SAT1	0.0146033	0.175446	0.539	0.428	1
ANKRD12	0.0146496	0.179035	0.567	0.47	1
CD37	0.014899	0.182063	0.555	0.444	1
ABHD14B	0.0149183	0.12252	0.393	0.293	1
LOC480235	0.0153	-0.381781	0.455	0.472	1
SEMA4D	0.0153797	0.138144	0.377	0.288	1
FKBP8	0.0157552	0.204898	0.386	0.303	1
MGST3	0.0162472	0.190727	0.336	0.256	1
SRP19	0.0165828	0.102765	0.636	0.516	1
ACAP2	0.0169314	0.227284	0.318	0.242	1
CD63	0.0170366	0.13503	0.411	0.316	1
TPI1	0.0170444	0.151712	0.53	0.419	1
COPS9	0.0178488	0.127229	0.586	0.479	1
GPSM3	0.0180056	0.14673	0.421	0.326	1
FMNL1	0.018069	0.189207	0.364	0.281	1
ITK	0.0180726	-0.51167	0.374	0.389	1
SERP1	0.0181136	0.136209	0.617	0.502	1
PSMB2	0.0183576	0.173641	0.492	0.391	1
GSDMD	0.0184703	0.217666	0.327	0.25	1
NR4A2	0.0189512	-0.5052	0.268	0.313	1
HMGB2	0.0190336	0.167974	0.657	0.569	1
CHD2	0.0191333	-0.486862	0.396	0.409	1
PPIA	0.019174	0.118242	0.988	0.986	1
HNRNPDL	0.019262	-0.32018	0.551	0.555	1
EID1	0.0201095	0.191911	0.558	0.47	1
RPS27A	0.020226	-0.201115	0.854	0.834	1
TPST2	0.0205424	0.120287	0.53	0.423	1
EIF3G	0.0205991	-0.404626	0.514	0.501	1
RACK1	0.0206802	0.171447	0.701	0.594	1
LOC111092404	0.0212883	0.111053	0.458	0.357	1
PUS1	0.021551	0.152442	0.336	0.26	1
ANAPC11	0.0221186	0.121536	0.726	0.613	1
LOC488248	0.0222551	-0.488171	0.408	0.427	1
RNF181	0.0222655	0.113991	0.336	0.257	1
CDK2AP2	0.0222828	0.107636	0.421	0.328	1
IL2RG	0.0223418	0.163769	0.636	0.536	1
TBC1D5	0.022699	-0.548352	0.349	0.374	1
SPCS1	0.0228598	-0.216554	0.766	0.742	1
PAXX	0.0230885	0.118314	0.492	0.391	1
TGFB1	0.0234223	0.140001	0.551	0.439	1
LOC119872230	0.0237757	0.133238	0.545	0.437	1
GNPTG	0.0245219	0.172001	0.333	0.255	1
ATP5F1D	0.0246968	0.123171	0.492	0.383	1
HNRNPA3	0.025786	0.181674	0.52	0.435	1
LOC119871549	0.0262002	-0.428436	0.558	0.556	1
LOC100685822	0.0267513	0.1348	0.826	0.736	1
MYC	0.0277421	-0.366371	0.33	0.365	1
TRIM22	0.0282171	-0.373724	0.508	0.519	1
MYH9	0.0285786	0.119811	0.745	0.654	1
UBE2L6	0.0287085	0.167303	0.315	0.246	1
RAB5IF	0.0287567	0.133134	0.377	0.288	1
ZFAND5	0.0295408	0.107376	0.33	0.255	1
CGN	0.0302571	-0.431386	0.324	0.373	1
RAN	0.0306446	0.122963	0.502	0.398	1
TLE5	0.0309503	0.137032	0.81	0.723	1
PPIB	0.0315491	0.101823	0.735	0.625	1
NDUFAF3	0.0337908	0.128215	0.371	0.291	1
DLA-79	0.0340772	0.221343	0.421	0.342	1
SMIM11A	0.0350721	0.105677	0.368	0.284	1
PRDX4	0.0361216	-0.392119	0.511	0.507	1
PTBP3	0.0361805	-0.385776	0.498	0.497	1
FAM174C	0.0368777	0.171281	0.517	0.433	1
ARF6	0.0385396	0.114795	0.589	0.472	1
INPP4B	0.0386034	-0.334433	0.505	0.506	1
NDFIP2	0.0413674	0.119641	0.461	0.373	1
XBP1	0.0423995	-0.375422	0.445	0.454	1
EIF2S3	0.0426624	0.109638	0.511	0.413	1
H1-10	0.0446903	0.188681	0.832	0.766	1
DLA-DQA1	0.044769	0.170016	0.449	0.368	1
RPL10	0.0453	-0.145377	0.916	0.908	1
RBX1	0.0468512	0.109936	0.442	0.357	1
JMJD1C	0.0476963	-0.42617	0.424	0.424	1
LOC608703	0.0481823	-0.387485	0.352	0.37	1
SRI	0.0492174	0.165542	0.551	0.464	1
SLAMF6	0.0508839	0.169368	0.312	0.25	1
LOC102157022	0.0508977	-0.261814	0.483	0.51	1
JUNB	0.0520309	0.13037	0.869	0.825	1
EIF1B	0.05361	-0.395834	0.492	0.475	1
RPL7	0.053657	-0.146297	0.903	0.871	1
RPS21	0.0570155	-0.170725	0.791	0.772	1
PLAC8B	0.0577461	-0.102432	0.938	0.944	1
SMIM14	0.0580074	0.150094	0.308	0.249	1
DNAJC19	0.058727	-0.310512	0.452	0.456	1
TMBIM6	0.0629131	-0.22935	0.773	0.719	1
STAT4	0.0691305	0.200007	0.433	0.367	1
NUCKS1	0.0694018	0.127866	0.495	0.413	1
ODC1	0.0742238	0.101349	0.514	0.426	1
NPM1	0.0795126	-0.222498	0.763	0.703	1
RPL4	0.0802468	0.103926	0.629	0.539	1
NCL	0.0868024	-0.181221	0.723	0.683	1
EMC6	0.0872444	0.127723	0.455	0.37	1
U2AF1	0.0902436	0.124161	0.477	0.389	1
PTPRC	0.0930943	-0.166071	0.903	0.854	1
DOCK11	0.0957665	0.113136	0.417	0.346	1
UBALD2	0.0958441	0.121717	0.639	0.535	1
NUCB2	0.0974401	-0.318099	0.551	0.52	1
PCBP1	0.100836	0.114522	0.411	0.337	1
EIF4B	0.101501	-0.167758	0.785	0.762	1
LOC478184	0.110732	-0.471214	0.302	0.309	1
SRRM2	0.113368	-0.297516	0.66	0.609	1
TMED5	0.115276	0.112007	0.324	0.263	1
SERTAD1	0.115878	-0.418106	0.377	0.371	1
CNBP	0.120491	-0.121799	0.866	0.83	1
CAMK4	0.121628	-0.361453	0.458	0.448	1
CD69	0.12232	-0.334552	0.455	0.456	1
HSPD1	0.134226	-0.322031	0.315	0.327	1
TMEM50A	0.138745	0.101607	0.371	0.302	1
TMBIM4	0.143506	-0.251041	0.52	0.51	1
LOC119873904	0.144329	-0.375102	0.408	0.397	1
LOC100682992	0.144826	-0.368323	0.349	0.362	1
UTP3	0.159148	-0.123115	0.34	0.269	1
OCIAD1	0.164075	-0.193142	0.536	0.519	1
EEF1D	0.168723	-0.117236	0.888	0.849	1
HSP90AB1	0.168839	-0.112636	0.829	0.809	1
HSPB1	0.169851	-0.188959	0.315	0.334	1
SNRK	0.16994	-0.400146	0.33	0.338	1
IL27RA	0.170617	-0.184783	0.586	0.571	1
ST13	0.172544	-0.263145	0.399	0.409	1
ATP6V1G1	0.186922	-0.328955	0.355	0.364	1
PHLDA2	0.192062	0.150578	0.645	0.576	1
LNPEP	0.197509	-0.481522	0.355	0.345	1
EEF1B2	0.204311	-0.100609	0.935	0.911	1
CRLF3	0.205288	-0.418143	0.374	0.358	1
HSPE1	0.205663	-0.209416	0.67	0.601	1
SRSF10	0.211177	-0.334204	0.399	0.391	1
BTG2	0.217187	-0.259623	0.564	0.529	1
SET	0.228119	-0.149097	0.657	0.619	1
EEF1G	0.234582	-0.176158	0.692	0.641	1
RBM39	0.236716	0.13378	0.498	0.414	1
CLEC2D	0.24086	-0.314486	0.545	0.506	1
SNRPD1	0.241465	-0.148592	0.343	0.275	1
CLINT1	0.255689	-0.389325	0.308	0.306	1
PCBP2	0.25836	-0.31778	0.315	0.313	1
PGK1	0.265943	-0.142924	0.308	0.252	1
CIRBP	0.266024	-0.18836	0.312	0.319	1
NOP53	0.281245	-0.138831	0.657	0.601	1
TXNIP	0.289838	-0.274342	0.417	0.4	1
STK17B	0.294426	-0.241367	0.545	0.517	1
SP110	0.299016	-0.301734	0.455	0.423	1
LAMTOR2	0.300705	-0.1177	0.411	0.336	1
STMN1	0.314395	-0.324867	0.352	0.352	1
PAIP2	0.317133	-0.128452	0.38	0.308	1
LOC100688849	0.319277	-0.217739	0.592	0.563	1
TERF2IP	0.335025	-0.364056	0.393	0.374	1
TTC39C	0.337622	-0.103081	0.305	0.258	1
FUS	0.350862	-0.2986	0.336	0.329	1
SEC62	0.351569	-0.225301	0.48	0.449	1
TAGAP	0.36129	-0.289321	0.632	0.581	1
SSB	0.373243	-0.251795	0.333	0.327	1
DOCK10	0.376781	-0.294691	0.346	0.338	1
IRF1	0.379609	-0.22696	0.399	0.393	1
SOCS1	0.383105	-0.187905	0.383	0.382	1
RHEB	0.390645	-0.312635	0.364	0.342	1
ATF4	0.398297	-0.250595	0.498	0.469	1
HSPA5	0.413223	-0.206861	0.66	0.593	1
CYTIP	0.41501	-0.224906	0.343	0.34	1
CKS2	0.418046	-0.168347	0.558	0.531	1
HMGN1	0.431014	-0.156854	0.632	0.574	1
LSM6	0.435536	-0.250584	0.474	0.441	1
MRPS24	0.437592	-0.310223	0.368	0.345	1
SLC4A7	0.446004	-0.106012	0.327	0.284	1
CCT2	0.447255	-0.224608	0.399	0.38	1
LOC102154829	0.473826	-0.111442	0.402	0.34	1
LOC119863874	0.477591	-0.162277	0.489	0.408	1
HNRNPD	0.48087	-0.285925	0.411	0.387	1
CCT4	0.481829	-0.290425	0.355	0.33	1
UBE2D2	0.484557	-0.100474	0.377	0.323	1
SSR3	0.488078	-0.193342	0.514	0.469	1
C9H9orf78	0.489322	-0.119706	0.343	0.296	1
B3GNT2	0.49156	-0.17458	0.302	0.261	1
SRSF5	0.497805	-0.271542	0.386	0.364	1
CHIC2	0.499522	-0.272539	0.321	0.31	1
MMD	0.509545	-0.277201	0.355	0.34	1
PHIP	0.511509	-0.213426	0.305	0.26	1
YPEL3	0.521888	-0.149137	0.489	0.451	1
PRELID1	0.522373	-0.125171	0.364	0.309	1
BLOC1S4	0.523687	-0.233141	0.321	0.316	1
ABHD17A	0.531508	-0.130627	0.368	0.316	1
PPP1R2	0.534188	-0.322013	0.349	0.327	1
PTPN18	0.539969	-0.195867	0.555	0.498	1
RAD21	0.54158	-0.122969	0.455	0.38	1
HSD17B10	0.542489	-0.103408	0.327	0.285	1
SPOCK3	0.544476	-0.171632	0.324	0.283	1
TRA2B	0.558421	-0.187516	0.592	0.524	1
HSD17B8	0.564176	-0.167584	0.333	0.287	1
EIF5B	0.567235	-0.11569	0.302	0.264	1
SELENOT	0.574423	-0.148376	0.449	0.391	1
SRSF7	0.57689	-0.186108	0.371	0.322	1
LAPTM4A	0.576912	-0.273126	0.364	0.34	1
SERBP1	0.579119	-0.138179	0.639	0.585	1
TUBB4B	0.583606	-0.124571	0.732	0.666	1
DYNC1H1	0.594223	-0.134218	0.411	0.347	1
RBMX	0.59638	-0.185229	0.361	0.315	1
SF3B1	0.597143	-0.132628	0.62	0.559	1
C21H11orf58	0.598113	-0.204356	0.43	0.359	1
SLC38A2	0.599516	-0.148431	0.542	0.462	1
HNRNPM	0.601635	-0.279248	0.327	0.315	1
TAF7	0.602634	-0.309735	0.361	0.332	1
SNRPB	0.606756	-0.218025	0.467	0.424	1
RPA3	0.62026	-0.141771	0.305	0.267	1
ILF2	0.62046	-0.153458	0.411	0.35	1
BLOC1S1	0.629348	-0.23243	0.455	0.418	1
PTGES3	0.630787	-0.186872	0.358	0.348	1
RBMS1	0.633657	-0.112132	0.47	0.395	1
RESF1	0.677375	-0.173544	0.48	0.444	1
CNPY2	0.681717	-0.142245	0.34	0.32	1
GRAMD2B	0.68492	-0.373153	0.305	0.282	1
SFPQ	0.687239	-0.111098	0.542	0.477	1
PAPOLA	0.689326	-0.229578	0.352	0.3	1
DDX3X	0.69156	-0.169736	0.458	0.393	1
YWHAH	0.694446	-0.170877	0.595	0.537	1
FNBP4	0.700436	-0.317826	0.302	0.284	1
C1QBP	0.708259	-0.188144	0.374	0.349	1
PRPF4B	0.708443	-0.136912	0.312	0.282	1
SMCHD1	0.714362	-0.199128	0.399	0.344	1
DPY30	0.719871	-0.159727	0.324	0.287	1
UBE2B	0.727414	-0.129971	0.421	0.366	1
SELENOK	0.735301	-0.138766	0.558	0.512	1
NTPCR	0.736989	-0.191057	0.371	0.317	1
SRP9	0.740256	-0.137793	0.315	0.281	1
LOC102153619	0.750519	-0.155334	0.424	0.383	1
ATP6V0C	0.752961	-0.127417	0.486	0.419	1
YWHAQ	0.756248	-0.131312	0.651	0.607	1
RBIS	0.758628	-0.211334	0.389	0.335	1
PCNP	0.764393	-0.219711	0.361	0.332	1
MRPL23	0.767795	-0.257817	0.346	0.301	1
RNF187	0.774743	-0.155638	0.52	0.475	1
HNRNPH3	0.776238	-0.142182	0.405	0.376	1
TCP1	0.798063	-0.255585	0.308	0.27	1
CD247	0.800411	-0.105447	0.72	0.629	1
PITPNC1	0.801131	-0.156798	0.393	0.352	1
CCT6A	0.801137	-0.240725	0.374	0.341	1
PTP4A1	0.803333	-0.238043	0.411	0.38	1
PNRC2	0.803353	-0.112511	0.336	0.312	1
UFC1	0.81018	-0.138853	0.607	0.542	1
DHRS7	0.816429	-0.152291	0.492	0.424	1
WRNIP1	0.819673	-0.209838	0.324	0.289	1
FCMR	0.821477	-0.132991	0.417	0.369	1
RNF220	0.826306	-0.241332	0.302	0.266	1
NOP10	0.829728	-0.141089	0.474	0.421	1
HSP90B1	0.83013	-0.151349	0.489	0.433	1
SERPINB1	0.842005	-0.130734	0.445	0.422	1
HSPA9	0.84476	-0.177975	0.327	0.291	1
EMD	0.867899	-0.165244	0.355	0.314	1
TCEA1	0.871673	-0.184553	0.396	0.35	1
BCLAF1	0.878874	-0.258553	0.343	0.314	1
LBH	0.886055	-0.174611	0.433	0.384	1
MARCHF6	0.889537	-0.226909	0.346	0.307	1
RNPS1	0.893831	-0.158242	0.327	0.301	1
TNRC6B	0.896578	-0.190172	0.315	0.291	1
PDCD5	0.908054	-0.126313	0.405	0.373	1
SRP14	0.909774	-0.101033	0.449	0.4	1
SLC20A1	0.915044	-0.16231	0.411	0.375	1
RIPOR2	0.916777	-0.102867	0.614	0.565	1
LOC119876465	0.918093	-0.133926	0.539	0.478	1
SLTM	0.918751	-0.118934	0.358	0.331	1
IER2	0.918807	-0.191318	0.629	0.565	1
UBE2I	0.933786	-0.176529	0.461	0.412	1
LOC119876202	0.945718	-0.178415	0.483	0.432	1
RPL22L1	0.945964	-0.130428	0.601	0.542	1
NUDT3	0.949533	-0.114886	0.346	0.325	1
VTI1B	0.953222	-0.203392	0.371	0.33	1
PRXL2A	0.954838	-0.165703	0.312	0.289	1
SUPT4H1	0.95827	-0.210344	0.349	0.309	1
PSMA3	0.960798	-0.1926	0.396	0.359	1
SHMT1	0.967242	-0.268065	0.312	0.283	1
MRPS26	0.981972	-0.147889	0.368	0.334	1
RASGRP2	0.987346	-0.148542	0.427	0.383	1
ELF2	0.990351	-0.175426	0.305	0.283	1
SLC25A4	0.992972	-0.230343	0.386	0.342	1
SLC44A2	0.995984	-0.23506	0.305	0.278	1
HMGN4	0.996179	-0.136393	0.386	0.352	1
EIF4A2	0.996935	-0.169268	0.389	0.358	1
CSDE1	0.998315	-0.131472	0.433	0.387	1
PIK3CD	0.999196	-0.178104	0.33	0.307	1
