## Supplementary Datasets for "High-resolution single-cell RNA sequencing using canFam4 reveals novel immune subsets and checkpoint programs in healthy dogs": Suppl_Data_14.xlsx

### Sheet: Supplementary Data 11_CD8NKT_To
Supplementary Data 13. Top 20 cluster-defining genes for each CD8⁺ and miscellaneous T cell subset
cluster	gene	p_val	avg_log2FC	pct.1	pct.2	p_val_adj
0	CD9	1.30474e-110	1.41365	0.672	0.258	4.95173e-106
0	CD8A	2.24161e-70	0.817009	0.892	0.558	8.50737e-66
0	SHISA4	3.2376e-69	1.31065	0.527	0.225	1.22874e-64
0	GZMK	6.22129e-69	0.837105	0.724	0.344	2.36111e-64
0	CCL4	9.92451e-66	0.963977	0.879	0.509	3.76655e-61
0	KLRD1	1.46734e-65	0.763098	0.834	0.434	5.56886e-61
0	FGL2	3.20545e-37	1.04836	0.376	0.173	1.21653e-32
0	KLRK1	3.48061e-37	0.844389	0.49	0.252	1.32096e-32
0	C3H4orf48	8.54155e-37	0.821646	0.636	0.394	3.24169e-32
0	LGALS3	1.9426e-31	0.836297	0.361	0.167	7.37254e-27
1	GZMB	1.07582e-78	1.15949	0.865	0.475	4.08294e-74
1	CD8A	2.17221e-56	0.944955	0.852	0.575	8.24398e-52
1	CCL5	7.59744e-55	1.36829	0.538	0.232	2.88338e-50
1	SHISA4	1.056e-44	1.33617	0.495	0.24	4.00775e-40
1	KLRB1	6.27672e-42	0.933486	0.654	0.356	2.38214e-37
1	CD8B	3.07962e-39	0.882712	0.734	0.475	1.16878e-34
1	TBX21	5.83533e-32	1.01037	0.444	0.223	2.21463e-27
1	PRF1	3.74363e-30	1.23174	0.388	0.188	1.42078e-25
1	EFHD2	4.90899e-25	0.88668	0.556	0.366	1.86306e-20
1	CD9	7.20263e-19	0.856214	0.466	0.297	2.73354e-14
2	FCER1G	0	3.20213	0.89	0.112	0
2	LOC100856335	0	5.5158	0.555	0.02	0
2	GZMA	1.73476e-268	2.77039	0.865	0.206	6.58375e-264
2	PSTPIP2	9.91931e-177	3.35795	0.373	0.039	3.76458e-172
2	LOC486692	1.35433e-170	2.52459	0.49	0.075	5.13995e-166
2	TIMP1	3.51355e-127	2.53243	0.555	0.153	1.33346e-122
2	LOC607096	1.43809e-118	2.32538	0.437	0.09	5.45784e-114
2	CD160	4.80195e-76	2.00907	0.456	0.144	1.82243e-71
2	RGS2	7.53263e-62	2.2607	0.409	0.143	2.85878e-57
2	TBCB	4.75833e-61	1.92354	0.504	0.225	1.80588e-56
3	RGS10	0	3.14909	0.865	0.117	0
3	STBD1	0	4.20908	0.52	0.032	0
3	CFB	8.01217e-307	5.17881	0.395	0.013	3.04078e-302
3	CCR7	1.2923e-304	3.04743	0.749	0.097	4.90452e-300
3	LEF1	8.12519e-269	2.80512	0.807	0.14	3.08367e-264
3	FAM241A	2.06566e-181	3.07541	0.502	0.072	7.83959e-177
3	CSTA	4.55414e-168	2.93981	0.469	0.064	1.72839e-163
3	RALGPS2	2.62878e-166	3.32638	0.368	0.036	9.97676e-162
3	LOC119876202	9.5939e-125	2.11162	0.632	0.171	3.64108e-120
3	CTPS1	3.3404e-99	2.46251	0.386	0.075	1.26775e-94
4	GZMA	7.04477e-110	1.75949	0.73	0.231	2.67363e-105
4	GZMB	9.47732e-83	1.21624	0.94	0.479	3.59683e-78
4	NCR3	3.69315e-68	1.19256	0.847	0.417	1.40162e-63
4	KLRB1	3.12234e-49	1.12567	0.711	0.359	1.18499e-44
4	CCL4	2.08408e-47	1.11179	0.888	0.531	7.90949e-43
4	AOAH	7.43559e-39	1.11107	0.573	0.284	2.82195e-34
4	CD160	1.05585e-32	1.39557	0.382	0.157	4.00715e-28
4	TBX21	2.44184e-21	0.933111	0.432	0.229	9.26728e-17
4	PRF1	1.44729e-19	1.06337	0.375	0.194	5.49274e-15
4	GLRX	1.54183e-17	0.977628	0.489	0.319	5.85156e-13
5	RGS10	7.76318e-239	2.71305	0.791	0.131	2.94628e-234
5	CCR7	1.1066e-202	2.74678	0.678	0.11	4.19977e-198
5	LEF1	5.04787e-197	2.60094	0.758	0.152	1.91577e-192
5	TCF7	4.74611e-126	1.91388	0.794	0.249	1.80124e-121
5	LOC119876202	4.6033e-109	2.19452	0.631	0.176	1.74705e-104
5	CSTA	5.16958e-107	2.70141	0.412	0.073	1.96196e-102
5	FAM241A	1.11839e-70	2.40172	0.371	0.087	4.2445e-66
5	NAPEPLD	5.93646e-70	2.07986	0.448	0.129	2.253e-65
5	LOC611813	1.25005e-68	2.3712	0.384	0.097	4.7442e-64
5	PVRIG	3.57817e-66	1.88825	0.497	0.161	1.35799e-61
6	PI3	3.52844e-236	4.18543	0.506	0.043	1.33911e-231
6	FCER1G	1.21449e-168	2.21601	0.753	0.148	4.60923e-164
6	LOC486692	4.86407e-163	2.88181	0.556	0.084	1.84601e-158
6	NCR3	9.63585e-102	1.51644	0.942	0.415	3.657e-97
6	TXK	1.20056e-84	1.84422	0.558	0.155	4.55635e-80
6	PIK3R1	2.72793e-72	1.69587	0.714	0.3	1.0353e-67
6	KLRK1	5.91116e-59	1.42313	0.653	0.258	2.2434e-54
6	SH2D1A	2.70428e-55	1.43566	0.722	0.346	1.02633e-50
6	IER2	3.48302e-47	1.43252	0.847	0.612	1.32187e-42
6	EGR1	9.25997e-23	2.03356	0.389	0.193	3.51434e-18
7	GZMK	9.97654e-77	1.93678	0.812	0.369	3.7863e-72
7	LOC475935	2.39014e-66	1.329	0.969	0.708	9.07107e-62
7	LOC483396	7.31408e-52	1.44541	0.881	0.567	2.77584e-47
7	COTL1	6.26613e-45	1.15529	0.865	0.585	2.37812e-40
7	PTMS	2.35848e-35	1.19866	0.608	0.3	8.95091e-31
7	ISG20	6.20731e-31	1.37398	0.536	0.27	2.3558e-26
7	LAT	6.07908e-26	1.10517	0.643	0.393	2.30713e-21
7	PLAAT4	1.98043e-18	1.07195	0.511	0.317	7.51613e-14
7	FABP3	7.1856e-13	1.07855	0.386	0.224	2.72708e-08
7	CCL5	4.06313e-07	1.37809	0.364	0.257	0.0154204
8	LOC119874696	2.70163e-77	2.40301	0.485	0.104	1.02532e-72
8	S100A4	1.29808e-55	1.13853	0.981	0.663	4.92647e-51
8	RBP4	4.57966e-46	2.52611	0.362	0.095	1.73807e-41
8	S100A10	1.34176e-29	0.914327	0.915	0.755	5.09224e-25
8	SHISA4	1.0485e-23	1.6245	0.477	0.255	3.97926e-19
8	LOC106557704	6.70072e-20	1.50621	0.458	0.25	2.54306e-15
8	LGALS3	2.28918e-18	1.12282	0.396	0.183	8.68788e-14
8	C3H4orf48	1.57761e-11	1.00806	0.546	0.421	5.98733e-07
8	CD79A	8.75137e-09	0.903886	0.546	0.484	0.000332132
8	PTMS	2.40439e-07	0.99616	0.412	0.314	0.00912512
9	PCLAF	0	4.33458	0.855	0.034	0
9	TK1	0	3.83425	0.746	0.033	0
9	BIRC5	0	3.88655	0.734	0.037	0
9	SPC24	0	4.01496	0.672	0.026	0
9	MCM5	0	3.98478	0.648	0.025	0
9	RRM2	0	4.45986	0.602	0.02	0
9	CDCA7	0	4.83801	0.449	0.012	0
9	UHRF1	9.22927e-263	3.82886	0.512	0.027	3.50269e-258
9	E2F1	4.79465e-241	4.3265	0.371	0.012	1.81967e-236
9	MYBL2	5.41513e-236	3.92296	0.445	0.022	2.05515e-231
10	LOC111090118	4.80527e-125	3.00965	1	1	1.8237e-120
10	SLC9A9	2.66415e-39	2.4347	0.639	0.391	1.0111e-34
10	CYTH1	6.20843e-38	2.82072	0.574	0.32	2.35622e-33
10	GRM7	1.14554e-34	2.33853	0.665	0.457	4.34755e-30
10	INPP4B	4.4552e-32	2.61455	0.513	0.267	1.69084e-27
10	LOC119878774	6.42756e-32	2.86078	0.474	0.224	2.43939e-27
10	ARHGAP15	8.10755e-24	2.18655	0.6	0.473	3.07698e-19
10	PPP6R3	7.97554e-22	2.46435	0.443	0.253	3.02688e-17
10	ITFG1-1	1.97232e-20	2.44348	0.383	0.193	7.48535e-16
10	CGN	1.8735e-10	2.31909	0.413	0.314	7.11032e-06
11	KCNQ5	1.30854e-52	3.70047	0.502	0.174	4.96618e-48
11	DOCK5	4.39366e-45	3.47023	0.417	0.13	1.66748e-40
11	TNIK	1.25503e-42	3.17059	0.538	0.246	4.76308e-38
11	UBASH3B	1.36683e-40	3.51416	0.426	0.149	5.18739e-36
11	PARP8	3.31165e-39	3.14877	0.534	0.259	1.25684e-34
11	RAP1GAP2	8.89041e-38	2.99382	0.493	0.216	3.37409e-33
11	ZEB2	2.44662e-36	3.3374	0.471	0.204	9.28541e-32
11	TRPS1	9.50968e-35	3.04036	0.422	0.162	3.60911e-30
11	FAM53B	1.55778e-34	3.01369	0.453	0.192	5.91208e-30
11	IKZF2	2.82326e-29	3.18885	0.368	0.139	1.07148e-24
12	UBE2C	0	6.71618	0.832	0.02	0
12	TOP2A	0	7.0886	0.785	0.011	0
12	ASPM	0	6.56646	0.698	0.011	0
12	KIF23	0	6.80263	0.691	0.012	0
12	PLK1	0	6.38767	0.611	0.011	0
12	GTSE1	0	6.72481	0.584	0.007	0
12	BUB1	0	6.51647	0.477	0.005	0
12	PRC1	0	6.35606	0.477	0.008	0
12	CENPT	0	7.34578	0.443	0.004	0
12	NEK2	4.32806e-286	6.34377	0.389	0.006	1.64258e-281
13	NMB	0	6.58417	0.792	0.024	0
13	ID3	2.3193e-136	4.14016	0.8	0.11	8.80221e-132
13	PLCL1	6.22282e-93	3.731	0.368	0.028	2.36168e-88
13	CTLA4	1.04586e-86	3.49469	0.544	0.071	3.96926e-82
13	TCF7	8.65968e-56	2.26563	0.848	0.275	3.28652e-51
13	RGS10	5.31543e-50	2.31571	0.664	0.167	2.01731e-45
13	PVRIG	4.83048e-45	2.37941	0.632	0.175	1.83326e-40
13	ADIRF	2.82954e-44	2.37547	0.52	0.114	1.07387e-39
13	ATAD3A	4.31356e-41	2.54321	0.496	0.111	1.63708e-36
13	AFF3	1.2242e-28	2.26802	0.36	0.082	4.64608e-24
14	LOC483396	8.0908e-30	1.3665	0.956	0.577	3.07062e-25
14	LTB	1.83306e-24	1.63345	0.86	0.506	6.95684e-20
14	IL7R	4.54707e-23	1.48659	0.702	0.295	1.72571e-18
14	GZMK	2.89977e-16	1.19315	0.746	0.388	1.10052e-11
14	DOCK3	3.54183e-15	1.30438	0.404	0.141	1.3442e-10
14	SOCS1	6.02303e-12	1.27527	0.465	0.202	2.28586e-07
14	MYC	2.88005e-09	1.16489	0.465	0.234	0.000109304
14	PDE4B	2.01801e-07	0.855817	0.614	0.39	0.00765875
14	FGL2	2.54366e-07	1.09058	0.395	0.197	0.0096537
14	CD7	9.54837e-06	0.787099	0.5	0.304	0.36238
15	LOC119864166	0	6.16561	0.551	0.01	0
15	ADIRF	1.57131e-148	4.7535	0.908	0.108	5.96343e-144
15	FUT7	3.97047e-118	3.61931	0.633	0.055	1.50687e-113
15	LGALS3	2.97267e-86	3.22845	0.888	0.18	1.12819e-81
15	LAT2	2.36013e-82	3.05345	0.612	0.072	8.95716e-78
15	LMNA	2.27484e-75	2.96168	0.622	0.084	8.63348e-71
15	KCTD12	2.87212e-70	2.70354	0.704	0.112	1.09003e-65
15	RARRES1	4.77481e-41	3.17962	0.367	0.051	1.81214e-36
15	C9H17orf99	1.11537e-34	2.43201	0.378	0.062	4.23305e-30
15	NINJ1	3.5265e-25	2.20107	0.367	0.077	1.33838e-20
16	CSF3R	8.88027e-185	5.70744	0.408	0.008	3.37024e-180
16	CXCL8	2.29702e-181	6.00098	0.549	0.018	8.71764e-177
16	CFD	6.78086e-111	4.93198	0.394	0.016	2.57347e-106
16	DPYD	3.68589e-108	5.12714	0.423	0.019	1.39887e-103
16	GADD45A	5.07417e-59	4.32108	0.493	0.052	1.92575e-54
16	LOC119877247	1.61798e-44	3.68194	0.592	0.104	6.14057e-40
16	DENND5A	3.72079e-28	2.75884	0.535	0.122	1.41212e-23
16	PLEK	2.40504e-27	3.03755	0.465	0.096	9.12762e-23
16	NAMPT	1.40123e-25	2.79685	0.465	0.101	5.31795e-21
16	STX11	1.1157e-15	2.66078	0.437	0.134	4.23432e-11
17	LOC111094591	0	7.14314	0.902	0.012	0
17	LOC491694	0	8.03471	0.869	0.001	0
17	PERP	0	7.6979	0.738	0.007	0
17	BLK	0	6.36523	0.705	0.013	0
17	LOC111096958	0	7.20805	0.689	0.007	0
17	IL1R1	0	7.55926	0.672	0.006	0
17	IL23R	3.8526e-259	6.38485	0.443	0.005	1.46214e-254
17	RORC	4.55797e-232	7.18939	0.41	0.005	1.72984e-227
17	CCR6	7.43386e-169	5.51058	0.574	0.019	2.8213e-164
17	PRDX2	1.02322e-143	6.08597	0.361	0.008	3.88334e-139
18	RHEX	0	6.61448	0.912	0.017	0
18	LOC611565	0	7.28921	0.684	0.01	0
18	SOX13	3.874e-286	6.4027	0.684	0.013	1.47026e-281
18	LOC111094591	5.7844e-225	5.10521	0.649	0.016	2.1953e-220
18	CRLF2	2.50392e-161	5.84517	0.474	0.012	9.50288e-157
18	LOC119864166	8.16019e-148	5.12795	0.491	0.014	3.09695e-143
18	CABP5	1.94154e-56	4.7986	0.386	0.027	7.36852e-52
18	RALGPS2	6.89549e-45	3.29479	0.509	0.059	2.61698e-40
18	GATA3	1.52403e-42	3.06068	0.737	0.141	5.78399e-38
18	RGS1	4.25885e-35	3.00557	0.825	0.21	1.61632e-30
