## Supplementary Datasets for "High-resolution single-cell RNA sequencing using canFam4 reveals novel immune subsets and checkpoint programs in healthy dogs": Suppl_Data_15.xlsx

### Sheet: CD8NKT_PDCD1_DEG
Supplementary Data 15. PDCD1-specific genes in CD8+ T cells
Genes	p_val	avg_log2FC	pct.1	pct.2	p_val_adj
PDCD1	0	14.5163	1	0	0
FABP3	8.91648e-24	1.09626	0.438	0.217	3.38398e-19
PTMS	3.04342e-24	0.975434	0.537	0.301	1.15504e-19
ISG20	7.86598e-22	0.958563	0.504	0.269	2.9853e-17
CALM3	3.7282e-18	0.883891	0.431	0.23	1.41492e-13
PRF1	8.82757e-19	0.879702	0.39	0.193	3.35024e-14
STMN1	0.000121386	0.829266	0.378	0.305	1
CRIP1	3.03926e-27	0.477169	0.982	0.94	1.15346e-22
COTL1	3.57194e-22	0.794912	0.771	0.588	1.35562e-17
GZMK	7.49771e-17	0.782135	0.594	0.38	2.84553e-12
LOC403581	2.14286e-13	0.774669	0.476	0.301	8.1326e-09
SYTL1	4.15493e-12	0.716902	0.353	0.196	1.57688e-07
PLAAT4	2.45391e-13	0.716223	0.499	0.315	9.31307e-09
CORO1A	1.2322e-28	0.713664	0.859	0.653	4.67645e-24
TMSB4X	2.95294e-21	0.366508	0.982	0.937	1.1207e-16
H2AZ2	2.03091e-13	0.70698	0.499	0.32	7.70772e-09
ETHE1	2.76926e-12	0.693125	0.32	0.17	1.05099e-07
CLIC1	1.85455e-19	0.49455	0.861	0.651	7.03838e-15
VPS28	4.37226e-15	0.689585	0.564	0.366	1.65936e-10
RPS7	5.17302e-19	-0.327167	0.985	0.965	1.96327e-14
RPLP1	7.90341e-19	-0.382289	0.98	0.943	2.9995e-14
CD48	2.94131e-14	0.682145	0.378	0.202	1.11629e-09
ARHGDIB	1.39855e-18	0.486788	0.889	0.706	5.30777e-14
TRAPPC1	6.19127e-12	0.678322	0.358	0.202	2.34971e-07
NKG7	3.41506e-18	0.676651	0.758	0.544	1.29608e-13
ACTG1	1.17522e-37	0.674483	0.965	0.912	4.46019e-33
HLA-DRB1	1.16176e-17	0.445071	0.929	0.853	4.4091e-13
ATOX1	7.87433e-13	0.662489	0.428	0.25	2.98847e-08
LGALS1	5.03051e-23	0.661115	0.829	0.6	1.90918e-18
LOC100686073	1.08356e-16	0.361702	0.96	0.88	4.11234e-12
BATF	9.28169e-13	0.65979	0.317	0.164	3.52259e-08
PKM	2.94514e-13	0.657393	0.494	0.304	1.11774e-08
ANXA2	1.99833e-19	0.650015	0.69	0.465	7.58406e-15
HMGB1	6.9118e-14	0.646983	0.741	0.583	2.62317e-09
TKT	1.30209e-15	0.646694	0.65	0.46	4.94171e-11
S100A11	8.14263e-15	0.332811	0.97	0.91	3.09029e-10
LOC490629	3.30014e-13	0.64327	0.305	0.153	1.25247e-08
SH3BGRL3	2.24639e-14	0.383582	0.919	0.844	8.52549e-10
H2AZ1	1.80258e-05	0.643265	0.438	0.348	0.684116
UCP2	3.06624e-11	0.639739	0.423	0.257	1.1637e-06
PSMB10	1.83728e-12	0.635799	0.461	0.274	6.97283e-08
PSME2	2.50332e-10	0.635572	0.476	0.32	9.50061e-06
RPL9	6.61469e-14	-0.2885	0.97	0.921	2.51041e-09
MTX2	1.27922e-10	0.633989	0.332	0.187	4.85491e-06
ADRM1	3.65727e-08	0.633774	0.317	0.195	0.00138801
LGALS9	6.34461e-14	0.633025	0.408	0.225	2.40791e-09
SDHD	4.46405e-13	0.628833	0.343	0.181	1.6942e-08
RAC2	1.2078e-13	0.337109	0.952	0.882	4.58385e-09
GALK1	3.02587e-11	0.626677	0.378	0.218	1.14838e-06
PSMA2	1.11702e-11	0.625544	0.37	0.208	4.2393e-07
LTA4H	2.13857e-10	0.622764	0.378	0.226	8.1163e-06
SH2D1A	3.85648e-16	0.621832	0.582	0.355	1.46361e-11
AP1S1	9.08703e-10	0.619773	0.305	0.171	3.44871e-05
ARPC1B	3.19141e-26	0.603578	0.887	0.754	1.2112e-21
SEM1	1.01014e-13	0.597451	0.597	0.411	3.83367e-09
SLC25A5	3.6451e-08	0.593469	0.456	0.318	0.00138339
PFN1	6.40352e-33	0.588107	0.967	0.918	2.43026e-28
RPL38	5.25673e-13	-0.281675	0.967	0.954	1.99504e-08
WDR1	1.86767e-11	0.586024	0.461	0.291	7.08819e-07
ARPC3	6.70526e-13	0.409184	0.798	0.65	2.54478e-08
NDUFA10	2.15045e-12	0.585621	0.312	0.162	8.16138e-08
DBI	1.11047e-13	0.581557	0.557	0.349	4.21445e-09
GSTP1	8.024e-11	0.580963	0.338	0.186	3.04527e-06
GPX1	1.31294e-12	0.344821	0.924	0.814	4.98289e-08
LOC119866377	1.3891e-05	0.580011	0.516	0.409	0.527192
RHOG	4.30268e-15	0.576753	0.688	0.476	1.63295e-10
CAP1	5.83313e-18	0.575914	0.766	0.552	2.21379e-13
LCP1	1.57503e-20	0.575285	0.851	0.677	5.97757e-16
CD3D	2.57034e-12	0.496079	0.718	0.528	9.75495e-08
RPS19	2.59325e-12	-0.278614	0.977	0.968	9.84192e-08
DLA-DMA	6.48201e-10	0.574559	0.315	0.178	2.46005e-05
DLA-64	3.79279e-12	0.470307	0.945	0.859	1.43944e-07
AP2S1	4.64178e-11	0.571947	0.383	0.222	1.76165e-06
ATP5F1B	5.3648e-13	0.569931	0.632	0.458	2.03605e-08
PPP1CA	3.17577e-09	0.567999	0.479	0.329	0.000120527
LFNG	7.06824e-10	0.567079	0.378	0.226	2.68254e-05
SLC25A6	1.32139e-11	0.317655	0.922	0.834	5.01493e-07
ARPC2	1.49495e-11	0.377774	0.839	0.7	5.67362e-07
NDUFV1	2.60125e-11	0.5664	0.322	0.174	9.87228e-07
CST7	7.37839e-11	0.565654	0.37	0.212	2.80025e-06
HINT1	2.47584e-11	0.457592	0.824	0.713	9.39631e-07
MYD88	2.564e-11	0.487972	0.438	0.261	9.73088e-07
PSMD8	2.31418e-12	0.564277	0.408	0.234	8.78276e-08
IRF3	1.49914e-09	0.56247	0.383	0.233	5.68953e-05
ACTB	5.90239e-30	0.561301	0.99	0.956	2.24008e-25
MYL6	5.08498e-29	0.560511	0.94	0.842	1.92985e-24
SNF8	1.66517e-11	0.560429	0.33	0.178	6.31965e-07
GLIPR2	1.81805e-14	0.555318	0.685	0.459	6.89987e-10
ACTR2	5.32776e-11	0.433307	0.622	0.432	2.02199e-06
GZMB	8.97394e-09	0.55417	0.63	0.506	0.000340579
LSP1	6.90094e-11	0.3612	0.866	0.734	2.61904e-06
CD2	7.26225e-11	0.416278	0.496	0.306	2.75617e-06
PFKP	5.45907e-14	0.552622	0.353	0.181	2.07183e-09
ACTR3	7.75605e-11	0.421258	0.768	0.589	2.94358e-06
RPL36	7.80041e-11	-0.260549	0.992	0.978	2.96041e-06
MDH1	2.42146e-10	0.549705	0.443	0.282	9.18992e-06
MSN	8.06802e-14	0.546074	0.559	0.347	3.06198e-09
SEC11C	8.25815e-11	0.478585	0.61	0.447	3.13413e-06
GAPDH	1.81483e-27	0.545635	0.957	0.865	6.88764e-23
SLC9A3R1	8.97382e-11	0.495076	0.501	0.319	3.40575e-06
RBM34	9.10703e-11	0.460532	0.315	0.172	3.4563e-06
PPIA	1.03794e-10	0.379909	0.972	0.911	3.93918e-06
TPM3	1.12786e-10	0.334095	0.859	0.736	4.28047e-06
RPL19	1.15511e-10	-0.244533	0.975	0.954	4.38388e-06
IK	1.21454e-10	0.471329	0.401	0.238	4.60941e-06
CAPG	1.2601e-10	0.369079	0.7	0.489	4.78234e-06
TMED3	1.27379e-10	0.438924	0.383	0.222	4.83427e-06
COX5B	2.07607e-13	0.537907	0.68	0.503	7.87912e-09
RPL35A	1.33639e-10	-0.217152	0.97	0.938	5.07188e-06
GNAS	1.46534e-10	0.412353	0.766	0.648	5.56125e-06
NDUFA4	1.4869e-10	0.403469	0.796	0.647	5.64309e-06
LAMP1	1.98691e-10	0.425688	0.451	0.273	7.54071e-06
DOK2	2.07272e-10	0.414653	0.317	0.175	7.86638e-06
GMFG	1.20001e-12	0.534521	0.675	0.501	4.55429e-08
SPN	2.15972e-10	0.421493	0.433	0.262	8.19655e-06
RPL32-1	2.16359e-10	-0.204255	0.967	0.949	8.21126e-06
ALDOA	2.1739e-13	0.530186	0.617	0.409	8.25037e-09
ACP5	2.44368e-10	0.391683	0.496	0.309	9.27424e-06
CNN2	5.88037e-17	0.527839	0.821	0.658	2.23172e-12
CMC2	3.16501e-10	0.388057	0.544	0.353	1.20119e-05
S100A10	3.49892e-10	0.284666	0.907	0.751	1.32791e-05
ARPC4	3.71424e-10	0.459156	0.64	0.467	1.40963e-05
RPS23	3.99352e-10	-0.229988	0.977	0.939	1.51562e-05
ARPC5	4.22568e-10	0.345182	0.804	0.648	1.60373e-05
RPS3A	5.45786e-10	-0.281094	0.965	0.916	2.07137e-05
RPS13	5.59471e-10	-0.296714	0.96	0.929	2.12331e-05
CFL1	7.60471e-20	0.523936	0.935	0.819	2.88614e-15
CCL5	1.37393e-05	0.522387	0.35	0.256	0.521433
SIT1	1.0247e-09	0.521099	0.343	0.2	3.88896e-05
UBA52	8.647e-10	-0.203276	0.972	0.93	3.28171e-05
RPS15A	8.79412e-10	-0.237863	0.977	0.936	3.33755e-05
NDUFA11	1.21983e-11	0.521098	0.504	0.308	4.62952e-07
RPS24	9.81656e-10	-0.277201	0.957	0.924	3.72558e-05
ARL4C	1.00087e-09	0.379879	0.358	0.207	3.79851e-05
ITGB2	3.96328e-14	0.519128	0.486	0.281	1.50414e-09
CSTB	1.22025e-09	0.384806	0.519	0.341	4.63107e-05
COX4I1	1.28177e-09	0.380139	0.723	0.581	4.86456e-05
RPS28	1.3099e-09	-0.223739	0.992	0.976	4.97132e-05
NDUFAB1	1.41707e-09	0.479252	0.343	0.199	5.37805e-05
FAM207A	1.43478e-09	0.412278	0.32	0.182	5.44527e-05
TXNDC17	4.68498e-11	0.517918	0.622	0.427	1.77804e-06
LOC477508	1.63873e-09	0.299804	0.887	0.77	6.21931e-05
CCNI	8.16967e-11	0.517442	0.348	0.195	3.10055e-06
CD6	2.25427e-09	0.370797	0.431	0.269	8.55541e-05
TALDO1	2.76485e-09	0.405067	0.647	0.487	0.000104932
ELOVL5	2.80724e-09	0.329978	0.37	0.22	0.00010654
RPN1	3.01829e-09	0.421913	0.338	0.196	0.00011455
VIM	3.02869e-09	0.402503	0.882	0.8	0.000114945
GZMA	0.000110048	0.511601	0.35	0.264	1
LOC475935	5.75886e-10	0.511309	0.811	0.717	2.1856e-05
TAX1BP3	4.09487e-09	0.481717	0.398	0.244	0.000155409
ABI3	4.12568e-09	0.462446	0.322	0.186	0.000156578
SLX1A	4.14962e-09	0.47145	0.33	0.194	0.000157487
FKBP8	4.22196e-09	0.430414	0.451	0.284	0.000160232
NDUFS6	4.47797e-09	0.489495	0.375	0.227	0.000169948
SELENOW	5.88618e-09	0.367027	0.849	0.751	0.000223392
RAB11A	6.30158e-09	0.479921	0.456	0.289	0.000239158
PDLIM2	6.40464e-09	0.412832	0.461	0.296	0.000243069
MYO1G	6.91118e-09	0.262547	0.375	0.225	0.000262293
PSMD4	7.0788e-09	0.476663	0.335	0.197	0.000268654
UFD1	7.08991e-09	0.456314	0.302	0.172	0.000269076
MOB3A	7.51502e-09	0.413357	0.398	0.245	0.00028521
C5H17orf49	7.80581e-09	0.368754	0.524	0.343	0.000296246
UNC119	1.98904e-12	0.51103	0.642	0.44	7.54881e-08
RPL14	9.08691e-09	-0.218478	0.977	0.933	0.000344867
NEDD8	9.94372e-09	0.350649	0.544	0.365	0.000377384
TLR9	1.10928e-08	0.39144	0.375	0.229	0.000420995
DIABLO	1.16865e-08	0.402827	0.38	0.232	0.000443526
ITGB1	1.34815e-08	0.412014	0.479	0.318	0.000511649
LOC612644	1.37117e-08	0.416602	0.642	0.499	0.000520387
TAGLN2	1.53476e-08	0.24245	0.917	0.813	0.000582471
RPL5	1.53565e-08	-0.416385	0.869	0.842	0.000582811
HCLS1	1.69206e-08	0.439947	0.587	0.416	0.000642172
TXN	2.02053e-08	0.42006	0.685	0.531	0.00076683
RPL6	2.2947e-08	-0.276459	0.96	0.924	0.000870883
NAA10	2.3992e-08	0.463552	0.35	0.217	0.000910544
LAT	2.47235e-08	0.401102	0.567	0.395	0.000938306
PSMB8	2.7044e-08	0.407697	0.647	0.514	0.00102637
RDX	2.71031e-08	0.263207	0.615	0.421	0.00102862
FAU	2.96767e-08	-0.183687	0.97	0.948	0.00112629
HNRNPF	3.31533e-08	0.350314	0.7	0.551	0.00125823
ZAP70	3.36168e-08	0.218313	0.469	0.3	0.00127583
YWHAQ	3.36314e-08	0.309798	0.66	0.495	0.00127638
RNPEPL1	3.38488e-08	0.431974	0.343	0.209	0.00128463
RPL13	3.63244e-08	-0.322885	0.96	0.925	0.00137859
ENO1	3.11803e-09	0.510979	0.504	0.358	0.000118335
PSMA6	7.52419e-08	0.510599	0.378	0.244	0.00285558
TRIR	3.75851e-08	0.404621	0.612	0.435	0.00142643
POLR1D	3.77966e-08	0.453796	0.305	0.181	0.00143446
CD99	4.45752e-08	0.265018	0.73	0.505	0.00169172
CTSD	4.70415e-08	0.337109	0.343	0.208	0.00178532
CTDNEP1	5.00789e-08	0.427492	0.31	0.185	0.0019006
DLA-DQB1	5.24462e-08	0.430409	0.841	0.725	0.00199044
HNRNPUL2	5.25266e-08	0.303221	0.365	0.227	0.00199349
ABRACL	5.3988e-08	0.305274	0.804	0.684	0.00204895
SHARPIN	5.40436e-08	0.427294	0.416	0.268	0.00205106
HSPA8	5.74049e-08	0.272644	0.914	0.854	0.00217863
PCBP1	5.9411e-08	0.435343	0.453	0.301	0.00225477
BCL2A1	6.13311e-08	0.314032	0.756	0.578	0.00232764
RBBP4	6.77122e-08	0.455486	0.39	0.251	0.00256981
LIME1	7.02497e-08	0.363791	0.552	0.385	0.00266612
EFHD2	3.13709e-15	0.509817	0.61	0.367	1.19059e-10
NDUFC1	7.71631e-08	0.379116	0.746	0.583	0.00292849
VCP	7.80018e-08	0.341961	0.443	0.288	0.00296032
PIP4K2A	7.80048e-08	0.184437	0.594	0.4	0.00296044
NDUFB3	8.93208e-08	0.348774	0.34	0.207	0.0033899
CAPZA2	9.08846e-08	0.356645	0.433	0.279	0.00344925
BSG	9.82555e-08	0.354794	0.34	0.209	0.00372899
PRDX1	1.00244e-07	0.396981	0.539	0.39	0.00380447
RPS14	1.07719e-07	-0.179558	0.97	0.944	0.00408813
PSMA5	1.09594e-07	0.452512	0.398	0.263	0.00415932
TNFRSF14	1.16723e-07	0.298728	0.416	0.266	0.00442988
PSMB2	1.18847e-07	0.405223	0.496	0.353	0.0045105
CFAP298	1.2316e-07	0.374956	0.302	0.18	0.00467416
PGLS	1.25669e-07	0.363526	0.38	0.24	0.0047694
CAPZA1	1.27748e-07	0.307117	0.594	0.43	0.00484831
NDUFA2	1.30135e-07	0.474599	0.411	0.267	0.00493888
NDUFB4	1.3534e-07	0.368596	0.539	0.383	0.00513642
RTF2	1.38924e-07	0.398106	0.317	0.192	0.00527245
SELPLG	1.44822e-07	0.383928	0.421	0.279	0.00549629
RPL18	1.54963e-07	-0.249958	0.972	0.938	0.00588117
CHCHD10	1.55429e-07	0.375422	0.338	0.21	0.00589885
TBCB	1.57041e-07	0.238515	0.385	0.242	0.00596001
UBE2L3	1.61001e-07	0.230741	0.307	0.181	0.00611031
ATG101	1.64179e-07	0.334351	0.36	0.224	0.0062309
BUB3	1.65548e-07	0.436625	0.363	0.23	0.00628289
PUF60	1.83133e-07	0.350832	0.378	0.239	0.00695027
H1-2	1.92835e-07	0.330018	0.413	0.277	0.00731847
FDPS	1.98185e-07	0.418738	0.335	0.209	0.00752152
IDH3G	2.07031e-07	0.370797	0.322	0.197	0.00785724
TSC22D4	2.12507e-07	0.435216	0.302	0.184	0.00806505
LOC477325	2.17313e-07	0.471647	0.34	0.217	0.00824747
LOC119878057	2.21694e-07	0.289131	0.31	0.187	0.00841372
DUSP2	2.29341e-07	0.436897	0.557	0.412	0.00870395
SUPT4H1	2.3896e-07	0.393434	0.38	0.248	0.00906899
RPS5	2.40375e-07	-0.212491	0.972	0.934	0.00912273
SPTAN1	2.44375e-07	0.237332	0.469	0.312	0.00927451
MBP	2.47687e-07	0.291572	0.373	0.237	0.0094002
SDF2L1	2.5027e-07	0.32147	0.549	0.394	0.00949826
CAPZB	2.5312e-07	0.283229	0.763	0.6	0.0096064
GSTO1	2.55585e-07	0.381704	0.466	0.316	0.00969995
JPT1	2.66162e-07	0.328038	0.627	0.459	0.0101014
FMNL1	2.74929e-07	0.31365	0.446	0.298	0.0104341
CASP6	2.829e-07	0.319161	0.363	0.228	0.0107366
FAM107B	2.87937e-07	0.315892	0.418	0.273	0.0109278
CD74	3.19887e-07	0.249288	0.932	0.889	0.0121403
ARHGDIA	3.22637e-07	0.438809	0.544	0.404	0.0122447
EMP3	3.25743e-07	0.274285	0.824	0.669	0.0123626
LOC607207	3.33992e-07	0.264702	0.904	0.81	0.0126757
SETDB2	3.38294e-07	0.338591	0.315	0.194	0.0128389
RPL34	3.53672e-07	-0.226805	0.955	0.911	0.0134226
CD27	3.81215e-07	0.437327	0.484	0.341	0.0144679
PDIA3	4.30347e-07	0.279641	0.547	0.381	0.0163325
NDUFB11	4.3649e-07	0.339815	0.461	0.309	0.0165657
MRPS16	4.45647e-07	0.375748	0.383	0.25	0.0169132
RPS12	4.46393e-07	-0.173411	0.98	0.946	0.0169415
NDUFC2	4.87459e-07	0.283786	0.506	0.349	0.0185001
RNF181	4.99982e-07	0.376195	0.373	0.241	0.0189753
DLA-DQA1	5.02926e-07	0.394118	0.499	0.356	0.0190871
RAN	5.46995e-07	0.46908	0.499	0.381	0.0207596
PTGR1	5.53667e-07	0.294588	0.312	0.191	0.0210128
TOMM5	5.60432e-07	0.361606	0.411	0.272	0.0212695
LASP1	5.80106e-07	0.250029	0.315	0.193	0.0220162
GNAI2	5.97565e-07	0.36466	0.627	0.487	0.0226788
CGGBP1	6.14642e-07	0.330511	0.453	0.305	0.0233269
PUS1	6.43205e-07	0.371171	0.345	0.22	0.0244109
EIF1	6.74166e-07	-0.236499	0.975	0.936	0.025586
EIF4H	6.77483e-07	0.38911	0.496	0.353	0.0257119
ITM2C	7.02549e-07	0.269101	0.783	0.628	0.0266631
LOC100687459	7.20894e-07	0.36405	0.607	0.435	0.0273594
CIB1	7.33597e-07	0.386213	0.411	0.274	0.0278415
ATP5MJ	7.36105e-07	0.349946	0.474	0.325	0.0279366
PPP1R18	6.0447e-11	0.507096	0.617	0.43	2.29408e-06
LOC119863903	2.16699e-09	0.506549	0.547	0.398	8.22415e-05
SRSF9	8.74474e-07	0.30348	0.499	0.348	0.033188
MTPN	8.94671e-07	0.363925	0.385	0.253	0.0339545
GRAMD1A	9.18845e-07	0.282297	0.307	0.191	0.034872
EEF1A1	9.49534e-07	-0.173961	0.972	0.939	0.0360367
MOB1A	9.68852e-07	0.286371	0.38	0.244	0.0367699
CSK	1.06673e-06	0.27732	0.423	0.279	0.0404846
CCL4	1.09168e-06	0.327893	0.71	0.547	0.0414316
CAT	1.13685e-06	0.377638	0.411	0.279	0.0431457
SF3B2	1.13909e-06	0.285792	0.481	0.332	0.0432307
CYBA	1.21067e-06	0.28619	0.544	0.386	0.0459472
HMGB2	1.35755e-06	0.402545	0.668	0.552	0.0515219
THY1	1.36925e-06	0.305837	0.657	0.501	0.0519659
CNIH1	1.37133e-06	0.394792	0.363	0.238	0.0520446
YWHAB	1.47754e-06	0.231084	0.839	0.729	0.0560758
RPS27L	1.47889e-06	0.36435	0.554	0.433	0.0561268
RPLP2	1.53953e-06	-0.234108	0.982	0.958	0.0584283
EIF3I	1.55826e-06	0.31725	0.489	0.346	0.0591392
UBE2L6	1.58092e-06	0.313668	0.32	0.201	0.0599989
DCTN2	1.60105e-06	0.257083	0.338	0.212	0.060763
ATP5J2	1.62445e-06	0.339356	0.552	0.41	0.0616511
LOC609990	1.67704e-06	0.332479	0.471	0.327	0.0636469
RPL11	1.68361e-06	-0.159059	0.982	0.954	0.0638965
MYADM	1.68456e-06	0.308918	0.642	0.491	0.0639323
PGAM1	1.6878e-06	0.363018	0.479	0.343	0.0640555
FLOT1	1.68929e-06	0.272012	0.557	0.396	0.0641118
PSMB3	1.78932e-06	0.304459	0.491	0.341	0.0679083
RPL4	1.86609e-06	0.299995	0.612	0.464	0.0708217
MRPS34	1.90346e-06	0.344636	0.32	0.205	0.0722402
DDT	1.97e-06	0.327583	0.375	0.247	0.0747654
ZFP36L2	1.98521e-06	0.323859	0.882	0.772	0.0753427
HNRNPL	2.03651e-06	0.264541	0.421	0.287	0.0772895
ARF6	2.14875e-06	0.289596	0.627	0.456	0.0815493
PREX1	2.34958e-06	0.261636	0.426	0.288	0.0891712
RAB4B	2.45599e-06	0.217824	0.378	0.244	0.0932098
RHOA	2.59799e-06	0.249945	0.849	0.728	0.0985988
ATP2B4	2.88817e-06	0.19075	0.355	0.231	0.109612
NME2	3.07262e-06	0.265774	0.811	0.676	0.116612
EIF5A	3.16678e-06	0.379859	0.433	0.303	0.120186
TPI1	3.72599e-06	0.357047	0.526	0.402	0.141409
NACA	3.73276e-06	-0.258872	0.957	0.901	0.141666
ELOC	3.73464e-06	0.386195	0.307	0.195	0.141737
SRA1	3.80231e-06	0.280294	0.32	0.205	0.144305
SMC6	4.16043e-06	0.352666	0.413	0.282	0.157897
CNIH4	4.16287e-06	0.326327	0.343	0.225	0.157989
VDAC3	4.23576e-06	0.277298	0.312	0.197	0.160756
YBX1	4.24495e-06	0.270554	0.796	0.663	0.161104
LDHA	4.28441e-06	0.304244	0.678	0.541	0.162602
TMSB10	4.31638e-06	0.211651	0.98	0.954	0.163815
TNFRSF25	4.34471e-06	0.161679	0.403	0.265	0.164891
TGFB1	4.35347e-06	0.208759	0.728	0.551	0.165223
DCTN3	4.36182e-06	0.269245	0.408	0.269	0.16554
HYPK	4.38241e-06	0.353925	0.416	0.291	0.166321
CYRIB	4.41532e-06	0.246176	0.542	0.385	0.16757
RAB5C	4.52389e-06	0.283473	0.363	0.237	0.171691
RGS19	4.64211e-06	0.191449	0.486	0.335	0.176177
DBNL	4.69851e-06	0.250815	0.34	0.221	0.178318
TLE5	4.82255e-06	0.244378	0.68	0.542	0.183026
NDUFB6	4.85168e-06	0.405729	0.385	0.262	0.184131
LOC102156332	4.85677e-06	0.259492	0.302	0.193	0.184324
EIF6	4.89576e-06	0.35459	0.345	0.229	0.185804
LSM2	4.90783e-06	0.358141	0.378	0.255	0.186262
CD5	4.96807e-06	0.255851	0.456	0.315	0.188548
PPA2	5.27159e-06	0.285666	0.317	0.203	0.200067
NDUFB8	5.30502e-06	0.311869	0.521	0.378	0.201336
IL2RG	5.47068e-06	0.321712	0.547	0.407	0.207623
NDUFB10	5.6937e-06	0.248541	0.441	0.299	0.216087
GTF3A	5.75372e-06	0.350885	0.398	0.271	0.218365
GNB2	5.92255e-06	0.256499	0.657	0.485	0.224773
PHF5A	5.93837e-06	0.386153	0.302	0.192	0.225373
PSMA1	5.97095e-06	0.265124	0.451	0.31	0.226609
ACP1	6.09127e-06	0.361524	0.32	0.208	0.231176
PSENEN	6.20442e-06	0.328436	0.325	0.212	0.23547
LSM8	6.40777e-06	0.304941	0.479	0.343	0.243188
ATP6V1F	6.43055e-06	0.24394	0.388	0.258	0.244052
RPA3	6.54193e-06	0.429622	0.365	0.251	0.248279
TBC1D10C	6.76273e-06	0.277742	0.388	0.263	0.256659
PTPN6	6.85848e-06	0.273052	0.393	0.264	0.260293
SUMO1	6.94076e-06	0.210985	0.403	0.268	0.263416
CLTA	7.21546e-06	0.309618	0.383	0.268	0.273841
ADGRE5	8.02649e-06	0.191526	0.622	0.465	0.304621
HNRNPA3	8.05605e-06	0.312829	0.557	0.424	0.305743
ARRB2	8.05952e-06	0.302427	0.338	0.224	0.305875
TAF10	8.97177e-06	0.332029	0.642	0.525	0.340497
PDCD2	9.34811e-06	0.187742	0.32	0.203	0.35478
SNX3	9.84407e-06	0.309611	0.549	0.412	0.373602
H3-3A	1.01355e-05	0.254786	0.798	0.702	0.384661
COX8A	1.02896e-05	0.238338	0.819	0.689	0.39051
LOC606860	1.03832e-05	0.229011	0.814	0.69	0.394062
RAB1B	1.05994e-05	0.266657	0.34	0.225	0.402269
NDUFA8	1.08576e-05	0.302591	0.307	0.2	0.412069
TBCA	1.11974e-05	0.327133	0.446	0.319	0.424963
POLR2E	1.25264e-05	0.302601	0.33	0.216	0.475402
LAPTM5	1.26986e-05	0.259021	0.967	0.891	0.481938
AUP1	1.31319e-05	0.322366	0.307	0.202	0.498382
RBM42	8.36665e-11	0.501133	0.378	0.215	3.17531e-06
MGST3	1.38422e-05	0.258597	0.325	0.215	0.52534
ANXA6	1.32932e-13	0.500661	0.662	0.46	5.04503e-09
UBC	1.39624e-05	0.296085	0.597	0.455	0.529901
UFM1	1.4148e-05	0.231978	0.307	0.199	0.536944
ZNRF1	1.46211e-05	0.237375	0.33	0.216	0.554899
TLN1	1.46527e-05	0.235113	0.662	0.516	0.5561
FXYD5	1.5046e-05	0.313875	0.657	0.521	0.571025
HSBP1	1.50632e-05	0.371081	0.406	0.286	0.571679
RPL8	1.50814e-05	-0.161473	0.977	0.954	0.572368
HNRNPAB	1.53524e-05	0.344212	0.446	0.325	0.582655
RAB5IF	1.54683e-05	0.293578	0.39	0.271	0.587051
CALM1	1.54918e-05	0.197995	0.897	0.821	0.587945
S100A6	1.60729e-05	0.268887	0.831	0.767	0.609997
NDUFA7	1.62884e-05	0.364402	0.451	0.328	0.618179
UQCRC1	5.2867e-11	0.500185	0.39	0.226	2.00641e-06
CANX	1.69301e-05	0.3102	0.418	0.299	0.64253
RPL35	1.78346e-05	-0.18699	0.965	0.935	0.67686
ATP5MC3	1.79987e-05	0.305674	0.647	0.543	0.683085
MIR8858	0.007917	-0.554439	0.453	0.486	1
M6PR	1.81224e-05	0.16693	0.315	0.207	0.687782
RSU1	1.88071e-05	0.194321	0.426	0.295	0.713769
RPS19BP1	1.9155e-05	0.255985	0.355	0.24	0.726972
TPST2	1.91778e-05	0.176094	0.537	0.389	0.727838
RBM3	1.9422e-05	0.331464	0.441	0.328	0.737105
ZEB2	1.95892e-05	0.193866	0.31	0.207	0.743448
MRPL52	1.98422e-05	0.273091	0.365	0.247	0.753053
RGS1	2.06138e-05	0.440858	0.307	0.209	0.782334
SNRPD1	2.11139e-05	0.260676	0.39	0.269	0.801316
RAB10	2.17781e-05	0.32993	0.348	0.236	0.826522
TMEM70	2.21828e-05	0.17166	0.305	0.197	0.841882
GLIPR1	2.22721e-05	0.233916	0.436	0.305	0.845272
GABARAP	2.2281e-05	0.214338	0.796	0.656	0.845608
EIF4A1	2.27647e-05	0.236091	0.582	0.453	0.863966
SLBP	2.30481e-05	0.216301	0.516	0.386	0.874722
FKBP1A	2.30701e-05	0.306647	0.38	0.264	0.875557
BIN2	2.41859e-05	0.210789	0.625	0.463	0.917904
PRDX6	2.49982e-05	0.125979	0.388	0.261	0.948733
SRP14	2.64938e-05	0.236743	0.494	0.353	1
GIMAP4	2.82337e-05	0.238751	0.38	0.263	1
NDUFB9	2.89786e-05	0.234226	0.418	0.285	1
MRPL20	2.91843e-05	0.37452	0.443	0.335	1
WDR83OS	3.02819e-05	0.204679	0.378	0.255	1
EXOC6	3.0283e-05	0.215186	0.307	0.205	1
EWSR1	3.1054e-05	0.170355	0.312	0.206	1
ANP32B	3.20774e-05	0.292926	0.443	0.324	1
UBE2M	3.23243e-05	0.222612	0.34	0.226	1
MAPRE2	3.23537e-05	0.236753	0.463	0.329	1
NDUFS4	3.26644e-05	0.206255	0.348	0.232	1
CCND3	3.28612e-05	0.255016	0.756	0.602	1
SIRT7	3.3339e-05	0.260223	0.401	0.277	1
ATP5F1A	3.38652e-05	0.313332	0.469	0.352	1
BZW1	3.38973e-05	0.320683	0.466	0.344	1
SEPTIN9	3.4205e-05	0.177758	0.605	0.453	1
STMP1	3.57073e-05	0.221774	0.436	0.302	1
TMEM258	3.57263e-05	0.345235	0.521	0.416	1
GDI2	3.57548e-05	0.310275	0.411	0.291	1
SRI	3.63947e-05	0.258931	0.552	0.411	1
CHCHD2	3.72812e-05	0.249772	0.725	0.612	1
DLA-DRA	3.81159e-05	0.277174	0.846	0.74	1
JUND	3.84609e-05	-0.250124	0.965	0.949	1
RTRAF	3.98143e-05	0.284791	0.579	0.453	1
PRR13	4.05622e-05	0.186793	0.37	0.25	1
HNRNPR	4.10336e-05	0.203373	0.338	0.23	1
CDK2AP2	4.10729e-05	0.261584	0.484	0.35	1
CD81	4.16315e-05	0.258047	0.64	0.492	1
CCT5	4.19588e-05	0.237922	0.368	0.25	1
LDHB	4.26209e-05	0.298968	0.484	0.36	1
C3H4orf48	1.63118e-05	-0.573132	0.332	0.435	0.619067
RAB27A	4.48824e-05	0.316199	0.363	0.256	1
RPS10	4.53566e-05	-0.155902	0.965	0.929	1
RPL22	4.57645e-05	-0.260953	0.955	0.893	1
LOC106558651	4.62457e-05	0.241872	0.552	0.42	1
PBRM1	4.66754e-05	0.344962	0.3	0.201	1
HNRNPA2B1	4.70966e-05	0.344958	0.758	0.66	1
CMTM7	4.84218e-05	0.209702	0.534	0.394	1
SGK1	5.07333e-05	0.124061	0.31	0.207	1
SNRPD3	5.08543e-05	0.258428	0.453	0.329	1
RPL24	5.21313e-05	-0.139686	0.97	0.937	1
RALBP1	5.22566e-05	0.27917	0.509	0.373	1
DEK	5.57648e-05	0.339252	0.489	0.383	1
ALYREF	5.72244e-05	0.340372	0.521	0.407	1
IQGAP1	5.80878e-05	0.183309	0.625	0.472	1
ACTN4	5.9266e-05	0.202804	0.395	0.275	1
TSR3	6.17486e-05	0.308029	0.388	0.272	1
NOL7	6.19287e-05	0.219574	0.322	0.219	1
NME1	6.21695e-05	0.334684	0.38	0.275	1
NDUFV3	6.26274e-05	0.274354	0.315	0.213	1
OPTN	6.31487e-05	0.20477	0.489	0.345	1
RPL37	6.55026e-05	-0.160259	0.972	0.938	1
NDUFA5	6.63049e-05	0.165022	0.378	0.26	1
HCST	6.71081e-05	0.188353	0.385	0.267	1
SYNGR2	6.86414e-05	0.196905	0.375	0.257	1
OAZ1	6.97658e-05	0.186599	0.904	0.83	1
WIPF1	7.06778e-05	0.199156	0.368	0.256	1
B2M	7.24614e-05	0.13615	0.987	0.961	1
ENSA	7.57627e-05	0.115075	0.317	0.211	1
TUBB	7.5861e-05	0.440244	0.383	0.286	1
ABHD14B	7.89053e-05	0.298641	0.398	0.292	1
C20H19orf53	7.91598e-05	0.256779	0.431	0.312	1
RNPS1	8.09896e-05	0.141598	0.378	0.262	1
DAZAP2	8.26003e-05	0.26575	0.665	0.552	1
ATP5F1C	8.38915e-05	0.277395	0.504	0.373	1
SUMO2	8.43401e-05	0.231392	0.766	0.636	1
EDF1	8.7999e-05	0.273446	0.587	0.46	1
RNH1	8.83756e-05	0.1622	0.33	0.224	1
PAM16	8.9648e-05	0.199499	0.358	0.248	1
STK10	9.04162e-05	0.142278	0.358	0.251	1
BUD23	9.21021e-05	0.159199	0.519	0.383	1
PSMB6	9.4308e-05	0.272102	0.443	0.324	1
ATP5PF	9.5382e-05	0.256768	0.594	0.47	1
REX1BD	9.94016e-05	0.330523	0.317	0.217	1
TMEM50A	0.000101176	0.165995	0.423	0.299	1
MICOS13	0.000101791	0.168237	0.393	0.273	1
COX5A	0.00010631	0.289082	0.531	0.426	1
SKAP1	0.000108172	0.208877	0.597	0.462	1
ADD3	0.000109028	0.365342	0.436	0.313	1
SELL	7.91938e-07	-0.643362	0.418	0.513	0.0300556
LOC609068	0.000110511	0.247023	0.69	0.585	1
CYCS	0.000117151	0.215418	0.358	0.252	1
SHMT1	0.000118929	0.231299	0.416	0.298	1
MZT2B	0.000119022	0.203595	0.31	0.21	1
NCOR1	0.000119227	0.170271	0.474	0.348	1
CDC42	0.000119658	0.23846	0.798	0.673	1
LOC106557516	0.0495864	-0.678903	0.353	0.29	1
PSME1	0.000122941	0.284805	0.486	0.367	1
PNRC1	0.000123909	-0.41688	0.65	0.657	1
PSMB4	0.000123979	0.21115	0.388	0.272	1
TRAM1	0.000124295	0.216399	0.383	0.27	1
GPSM3	0.0001251	0.288151	0.461	0.347	1
DLA88	0.000131123	0.220446	0.972	0.934	1
ICAM2	0.000131949	0.192033	0.315	0.217	1
CTCF	0.000133409	0.216752	0.317	0.215	1
LOC100684983	0.000133479	0.295577	0.443	0.33	1
CTSA	0.000135026	0.19587	0.584	0.438	1
PSMA7	0.000136363	0.213625	0.637	0.501	1
CD53	0.00013895	0.179898	0.463	0.335	1
ANXA11	0.000145452	0.139174	0.39	0.274	1
RBX1	0.000148814	0.27888	0.443	0.325	1
ILF2	0.000152294	0.266943	0.433	0.32	1
PNP	0.000157286	0.234712	0.549	0.423	1
EVL	0.000160498	0.196051	0.343	0.237	1
LRRFIP1	0.000161654	0.158706	0.685	0.536	1
PPP1CC	0.000168427	0.197428	0.461	0.34	1
PPP1R12A	0.000168452	0.129329	0.491	0.362	1
MRPL23	0.000168769	0.245764	0.403	0.29	1
SKP1	0.000173497	0.255762	0.461	0.339	1
UBE2V1	0.00017419	0.216194	0.315	0.216	1
ATP6AP2	0.000174621	0.212217	0.317	0.218	1
TXNL1	0.000175178	0.242346	0.401	0.291	1
PRPF19	0.000176938	0.283556	0.302	0.208	1
ERH	0.000178984	0.237692	0.463	0.347	1
CSNK2B	0.000180019	0.256098	0.516	0.397	1
CD47	0.000181185	0.178921	0.529	0.396	1
SRP9	0.000181638	0.283742	0.368	0.266	1
RPL17	0.000182267	-0.158267	0.96	0.919	1
COPS6	0.00018255	0.120536	0.31	0.209	1
PAPOLA	0.000188174	0.282374	0.401	0.287	1
HSDL2	0.00018936	0.131023	0.335	0.228	1
MPC2	0.000195675	0.153198	0.327	0.225	1
PDCD6	0.000195793	0.272654	0.466	0.357	1
NDUFA6	0.000196138	0.164271	0.305	0.207	1
SIVA1	0.000198396	0.317224	0.332	0.238	1
GTF2A2	0.000199623	0.18184	0.403	0.291	1
GNG5	0.000200923	0.180641	0.743	0.586	1
PDCD10	0.000209117	0.118821	0.317	0.218	1
GNPDA1	0.000220721	0.145077	0.34	0.236	1
SEPTIN1	0.00022395	0.206867	0.552	0.425	1
MIEN1	0.000225786	0.266117	0.315	0.22	1
HIGD2A	0.000226637	0.197633	0.368	0.259	1
ELOB	0.000227144	0.251708	0.693	0.597	1
NDUFB7	0.000231813	0.158915	0.501	0.369	1
SP100	0.000233439	0.243268	0.453	0.338	1
NSA2	0.000234806	0.161587	0.35	0.248	1
C32H4orf3	0.000237779	0.182838	0.406	0.29	1
VAMP8	0.00023988	0.238248	0.574	0.451	1
CCNG1	0.000243394	0.222628	0.317	0.223	1
MIF	0.000245069	0.292342	0.763	0.689	1
LSM14A	0.000245123	0.225179	0.373	0.262	1
ZFP36L1	0.000248316	0.308422	0.458	0.352	1
NUSAP1	0.000251679	0.221905	0.531	0.403	1
MAF1	0.000255925	0.166745	0.312	0.214	1
SPCS3	0.000257701	0.21242	0.411	0.302	1
FLT3LG	0.000261455	0.152876	0.37	0.262	1
UQCRFS1	0.000273644	0.354897	0.315	0.222	1
POLR2J	0.000278069	0.180092	0.365	0.256	1
RPS25	0.000297774	-0.133726	0.967	0.919	1
PRELID1	0.000300375	0.270156	0.355	0.255	1
EIF3A	0.000302566	0.206185	0.315	0.22	1
CAPNS1	0.000310791	0.187528	0.504	0.369	1
DDOST	0.000311867	0.154751	0.542	0.408	1
CYC1	0.000316009	0.270416	0.302	0.214	1
FAM204A	0.000322994	0.157129	0.32	0.224	1
ACAP2	0.000332862	0.125867	0.35	0.246	1
MAGOH	0.000334924	0.181593	0.383	0.271	1
GPI	0.000338981	0.243765	0.332	0.237	1
TMEM109	0.000341079	0.179046	0.312	0.218	1
PDIA6	0.000347711	0.115162	0.315	0.218	1
RPSA	0.000352254	-0.162621	0.975	0.938	1
RILPL2	0.000354769	0.216395	0.302	0.209	1
LCK	0.000358122	0.166508	0.489	0.365	1
COPE	0.000363959	0.158812	0.385	0.282	1
DTYMK	0.000374584	0.238721	0.31	0.22	1
PSMA4	0.000378316	0.170872	0.315	0.218	1
PSMB1	0.000393432	0.236621	0.549	0.444	1
LOC102155278	0.0276278	-0.703785	0.285	0.317	1
PPP4C	0.000409745	0.177694	0.373	0.267	1
SMIM20	0.000424061	0.120557	0.305	0.21	1
LBH	0.000438333	0.128042	0.411	0.301	1
NAP1L1	0.000442252	0.235801	0.388	0.291	1
SRSF7	0.000443349	0.211404	0.406	0.299	1
REEP5	0.000450403	0.224539	0.562	0.437	1
IMP3	0.000455172	0.158278	0.315	0.225	1
CD63	0.000478658	0.168747	0.511	0.376	1
PTP4A2	0.000480721	0.150548	0.531	0.404	1
EMC3	0.000493898	0.102805	0.335	0.235	1
TCP1	0.000514817	0.180145	0.33	0.234	1
TPT1	0.000518568	0.127033	0.967	0.924	1
COX7A2L	0.000523366	0.216068	0.411	0.304	1
KLF2	0.000531853	-0.241371	0.94	0.917	1
TIMM13	0.00053241	0.250494	0.34	0.247	1
CALR	0.000539276	0.202026	0.534	0.427	1
GRAMD2B	0.000540433	0.113813	0.426	0.313	1
NABP2	0.000541696	0.298869	0.418	0.312	1
KRCC1	0.000553046	0.167571	0.302	0.211	1
PAK2	0.000558252	0.167697	0.534	0.407	1
ELAVL1	0.000565181	0.186435	0.31	0.22	1
COMMD6	0.000574514	0.13442	0.307	0.216	1
PDCD5	0.000575463	0.162814	0.433	0.318	1
MYL12B	0.000583862	0.183222	0.622	0.482	1
ROMO1	0.000584461	0.152981	0.703	0.569	1
S100A4	0.000590703	0.195941	0.763	0.672	1
SERBP1	0.000595421	0.192592	0.615	0.506	1
NDUFB2	0.000599214	0.229085	0.589	0.477	1
MTDH	0.000601532	0.157695	0.506	0.382	1
FDX1	0.000613327	0.202373	0.33	0.235	1
GON7	0.00061751	0.121607	0.348	0.246	1
LOC119866751	0.00062619	0.260643	0.426	0.32	1
DDX46	0.000643065	0.114418	0.31	0.217	1
LOC119876868	0.000644366	0.175628	0.945	0.876	1
UQCRQ	0.000646061	0.198308	0.521	0.408	1
TMEM147	0.000651251	0.16627	0.514	0.385	1
CPD	0.000659221	0.228942	0.307	0.215	1
SERF2	0.000677763	0.128452	0.972	0.917	1
NDUFS8	0.000698662	0.181478	0.378	0.274	1
RNASEH2B	0.000705978	0.123729	0.315	0.223	1
NDUFS7	0.00071326	0.2808	0.36	0.267	1
SREK1IP1	0.00071793	0.152541	0.327	0.235	1
CD37	0.000722741	0.148597	0.567	0.434	1
HNRNPU	0.000744298	0.166531	0.458	0.355	1
HSPD1	0.000757782	0.353688	0.355	0.273	1
SELENOF	0.000770008	0.161807	0.547	0.415	1
CENPX	0.000780159	0.197468	0.302	0.214	1
CD8A	0.000791737	0.311706	0.637	0.6	1
TSPO	0.000810039	0.336577	0.403	0.315	1
FOS	0.000815406	-0.275183	0.909	0.918	1
MKKS	0.000829799	0.163709	0.332	0.239	1
ATP5IF1	0.000835053	0.186177	0.599	0.475	1
RPLP0	0.000839101	-0.150168	0.962	0.924	1
SEC61B	0.000840625	0.2076	0.474	0.37	1
POLR2L	0.000843806	0.182873	0.657	0.54	1
EIF4A3	0.000857182	0.155122	0.373	0.269	1
UQCR11	0.000865036	0.264301	0.36	0.265	1
FYB1	0.000873696	0.165384	0.426	0.319	1
NT5C	0.000879688	0.249125	0.491	0.38	1
ITGB7	0.000883945	0.129408	0.484	0.376	1
TMEM59	0.000912107	0.106562	0.501	0.375	1
DRAP1	0.000934569	0.102288	0.302	0.215	1
HNRNPK	0.000940606	0.180418	0.655	0.543	1
DENND2D	0.000942385	0.15741	0.35	0.253	1
ARL6IP1	0.000953857	0.133205	0.338	0.244	1
JTB	0.000982173	0.158889	0.385	0.283	1
NDUFB1	0.000985513	0.21444	0.335	0.244	1
PRKAR1A	0.00100915	0.172053	0.388	0.291	1
HMGN2	0.00101447	0.471206	0.622	0.559	1
TOMM6	0.00103164	0.222242	0.516	0.405	1
RNF4	0.00110004	0.140824	0.592	0.47	1
CCDC59	0.00111319	0.14745	0.3	0.211	1
TMEM50B	0.00112197	0.126524	0.307	0.221	1
RPS2	0.00112883	0.182775	0.929	0.862	1
SAP18	0.00113362	0.138713	0.516	0.389	1
PARK7	0.00116667	0.175473	0.335	0.242	1
CCT7	0.00121955	0.179563	0.32	0.235	1
SLC2A4RG	0.00129229	0.122071	0.312	0.225	1
TPR	0.00129957	0.178782	0.36	0.264	1
ANP32E	0.00130068	0.126456	0.302	0.216	1
G3BP1	0.00130196	0.103699	0.496	0.376	1
COPS9	0.00133075	0.200875	0.559	0.435	1
LOC119872230	0.00140874	0.143864	0.494	0.378	1
LTB	0.00222189	-0.724012	0.519	0.513	1
LY6E	0.00151474	0.186343	0.894	0.798	1
SRSF2	0.0015274	0.112147	0.408	0.303	1
NUCKS1	0.00156456	0.299897	0.443	0.362	1
DNAJA2	0.00157965	0.141322	0.343	0.252	1
HERPUD1	0.00161237	0.150036	0.504	0.396	1
NDUFA1	0.0016644	0.152557	0.501	0.386	1
PSMA3	0.00172979	0.178943	0.433	0.33	1
LAMTOR5	0.00175886	0.186075	0.584	0.465	1
LOC480264	0.00188927	0.114939	0.363	0.271	1
RAP2B	0.00191008	0.165547	0.325	0.239	1
UQCRH	0.00194368	0.111556	0.637	0.514	1
UBE2S	0.00199649	0.16946	0.431	0.327	1
PSMB9	0.00200283	0.123387	0.834	0.727	1
HSD17B10	0.00200981	0.151905	0.315	0.23	1
NDUFA3	0.00203977	0.112352	0.451	0.337	1
MMADHC	0.00204768	0.217207	0.35	0.259	1
PAXX	0.00206957	0.114224	0.413	0.305	1
IL16	0.00217649	0.195188	0.36	0.271	1
RBM8A	0.00219	0.10321	0.368	0.269	1
SCML4	4.29722e-05	-0.733911	0.353	0.427	1
AOAH	0.00222387	0.115313	0.393	0.3	1
SLC25A3	0.00226453	0.119153	0.602	0.489	1
SRGN	0.00226746	0.181623	0.594	0.488	1
ATP5MC1	0.00242144	0.131445	0.312	0.227	1
ATP5PO	0.00246729	0.18574	0.622	0.53	1
SMDT1	0.00248496	0.152478	0.466	0.355	1
NONO	0.00251607	0.10614	0.35	0.26	1
SASH3	0.0026108	0.107511	0.403	0.299	1
UBE2D3	0.0026496	0.148591	0.537	0.415	1
LOC119876815	0.00267046	0.206853	0.307	0.227	1
RPN2	0.00278281	0.112996	0.358	0.264	1
LSM6	0.00279599	0.165748	0.484	0.375	1
RPL21	0.00288639	-0.169125	0.904	0.862	1
ANP32A	0.00288842	0.232463	0.317	0.242	1
UQCC2	0.00297433	0.177669	0.441	0.346	1
BRK1	0.00306658	0.152355	0.594	0.486	1
LOC119863891	0.00311176	-0.200782	0.877	0.849	1
VAPA	0.0032204	0.143055	0.322	0.239	1
CIAO2B	0.0033021	0.170241	0.34	0.254	1
PTPN18	0.00354892	0.147454	0.539	0.425	1
SEC11A	0.00370092	0.123948	0.395	0.298	1
CKS2	0.00386091	0.177403	0.599	0.506	1
SSR2	0.00387701	0.121997	0.66	0.523	1
LOC106557461	0.00390006	0.122778	0.982	0.94	1
YWHAZ	0.00392783	0.104596	0.688	0.552	1
NDUFA12	0.00398798	0.100758	0.401	0.302	1
TMBIM4	0.00403884	0.115556	0.559	0.442	1
TANK	0.0041217	0.102957	0.3	0.223	1
LOC100685822	0.00416158	0.126708	0.851	0.716	1
H1-4	0.00416684	0.230059	0.327	0.25	1
SSR3	0.00417409	0.114483	0.504	0.398	1
MRPL36	0.00419553	0.181235	0.343	0.26	1
ARF1	0.00420275	0.104891	0.567	0.449	1
BBLN	0.00466089	0.143889	0.627	0.514	1
CCT6A	0.00473719	0.126831	0.38	0.293	1
SNRPE	0.00479403	0.113416	0.577	0.483	1
CD3G	0.00527041	0.165555	0.736	0.616	1
TMED5	0.00569882	0.17188	0.32	0.242	1
U2AF1	0.00618615	0.163364	0.426	0.337	1
LOC483396	0.00674833	0.182942	0.675	0.578	1
GUK1	0.00769485	0.110477	0.463	0.366	1
RNF130	0.00141011	-0.774899	0.312	0.351	1
CCDC85B	0.00802561	0.111438	0.398	0.311	1
RACK1	0.00826807	0.181586	0.592	0.514	1
SFT2D1	0.00875252	0.100631	0.395	0.304	1
SNRPB	0.00886091	0.116713	0.466	0.369	1
PPP1R11	0.00962518	0.127989	0.325	0.251	1
SRRM2	0.00968154	-0.395568	0.582	0.578	1
RPL12	0.0109507	-0.195383	0.844	0.808	1
PTGES3	0.0116305	0.143193	0.363	0.276	1
RPL37A	0.0117376	-0.121976	0.955	0.935	1
MYH9	0.0119492	0.122382	0.748	0.637	1
CD8B	0.0121465	-0.277196	0.446	0.506	1
RSRC2	0.0122564	-0.125008	0.302	0.227	1
COA5	0.0124779	0.107945	0.355	0.277	1
KRTCAP2	0.0133655	0.109089	0.698	0.581	1
UBL5	0.0134743	0.115651	0.71	0.596	1
RPS4X	0.0136634	-0.155392	0.957	0.885	1
EZR	0.0143209	0.128291	0.95	0.89	1
CYREN	0.0147086	-0.109318	0.312	0.233	1
EIF2S3	0.0155006	0.11251	0.496	0.395	1
RPL26	0.0155976	-0.111156	0.95	0.912	1
PRDX5	0.0166228	0.10151	0.68	0.577	1
SRSF11	0.0177386	-0.136251	0.307	0.233	1
RPL23	0.0185371	-0.136013	0.957	0.903	1
PTMA	0.0198589	0.131046	0.972	0.96	1
POLE4	0.0207275	-0.100068	0.33	0.251	1
EIF3F	0.0209276	0.126707	0.763	0.666	1
TSC22D3	0.0230085	-0.259903	0.791	0.743	1
LOC119866906	0.0241452	-0.234036	0.305	0.234	1
SEC61G	0.0248737	0.101417	0.665	0.576	1
LOC612422	0.0248935	0.103109	0.839	0.771	1
GRM7	0.000400947	-0.934035	0.428	0.469	1
PPIB	0.0288835	0.123126	0.637	0.561	1
TMBIM6	0.0300594	0.100524	0.685	0.592	1
CD3E	0.03052	0.107855	0.894	0.792	1
SEPTIN6	0.0321862	0.104773	0.599	0.508	1
SMCHD1	0.0330726	-0.16486	0.332	0.257	1
LOC111090118	0.0347885	-0.337032	1	1	1
EMC6	0.0372674	-0.128009	0.39	0.299	1
RPS21	0.0396124	-0.266283	0.703	0.671	1
HSP90AB1	0.0410808	0.113491	0.736	0.68	1
CDC42SE2	0.0416109	-0.148599	0.3	0.236	1
ESYT2	0.0448345	-0.107213	0.365	0.293	1
FLI1	0.0471073	-0.190988	0.32	0.249	1
CAMK2D	0.0489171	-0.121638	0.317	0.253	1
IL7R	7.41307e-07	-1.11389	0.212	0.311	0.0281341
NEK7	0.0514894	-0.129519	0.322	0.255	1
SLC9A9	0.0516932	-0.186578	0.489	0.395	1
SSH2	0.0523149	-0.534421	0.33	0.35	1
LOC488248	0.0524824	-0.40447	0.285	0.31	1
DTD1	0.0537836	-0.126241	0.355	0.277	1
H1-10	0.0547495	0.172387	0.718	0.682	1
CD7	0.0549973	-0.580554	0.29	0.31	1
CTSW	0.0614473	0.148575	0.317	0.263	1
SNRNP200	0.0616724	-0.127817	0.302	0.238	1
CIRBP	0.0621187	-0.580298	0.287	0.306	1
PLCL2	0.0621469	-0.587872	0.32	0.335	1
MACF1	0.0621642	-0.432378	0.428	0.435	1
SNURF	0.0652149	-0.102418	0.317	0.252	1
TMEM123	0.0684902	-0.517464	0.33	0.344	1
FAM13B	0.0758043	-0.175281	0.315	0.253	1
RPL10A	0.0821113	-0.113878	0.917	0.844	1
DUSP1	0.0821362	-0.136454	0.887	0.852	1
DIAPH1	0.0866769	-0.226615	0.3	0.243	1
ARID4B	0.087505	-0.203102	0.363	0.295	1
ATRX	0.0883052	-0.113553	0.37	0.301	1
GADD45B	0.0884785	-0.161124	0.3	0.245	1
SCAND1	0.0899391	-0.102223	0.431	0.347	1
PDE4B	0.0908006	-0.435669	0.395	0.395	1
ACAP1	0.0940871	-0.138081	0.307	0.249	1
USP15	0.0983692	-0.25012	0.32	0.256	1
LOC111092404	0.0992678	-0.130412	0.423	0.342	1
JMJD1C	0.100461	-0.58876	0.378	0.372	1
PABPN1	0.103027	-0.108633	0.398	0.328	1
PRKCB	0.108429	-0.200724	0.348	0.288	1
ANKRD12	0.110781	-0.136004	0.514	0.421	1
JAK1	0.120122	-0.250968	0.698	0.649	1
CD69	0.120682	-0.359364	0.622	0.581	1
LOC106558744	0.127989	-0.149411	0.912	0.814	1
SNRPD2	0.145721	-0.13775	0.725	0.696	1
RPS17	0.151706	-0.122161	0.897	0.848	1
ARL4A	0.153698	-0.142463	0.365	0.3	1
PRPF8	0.157254	-0.210719	0.31	0.251	1
EEF1D	0.16194	-0.133629	0.804	0.775	1
MTCH1	0.165763	-0.175338	0.3	0.245	1
TNIK	0.178898	-0.203158	0.305	0.254	1
PFDN5	0.179285	-0.170378	0.806	0.732	1
PIK3R1	0.179952	-0.429228	0.32	0.328	1
TXNIP	0.184329	-0.264807	0.37	0.384	1
HLTF	0.188239	-0.213034	0.37	0.307	1
C1QBP	0.193421	-0.109028	0.348	0.288	1
SF3B6	0.19392	-0.110217	0.38	0.314	1
STAT1	0.194007	-0.12747	0.416	0.344	1
PSMG4	0.195585	-0.127839	0.345	0.284	1
GTF2B	0.198024	-0.109832	0.39	0.323	1
BBX	0.204552	-0.19635	0.358	0.303	1
MAP1LC3B	0.205287	-0.111104	0.395	0.33	1
MYCBP2	0.206211	-0.19623	0.597	0.513	1
CAST	0.208508	-0.154948	0.34	0.288	1
UBE2B	0.208554	-0.11293	0.36	0.301	1
ANXA3	0.211521	-0.155746	0.332	0.275	1
KMT2E	0.214409	-0.1166	0.486	0.407	1
TNFAIP8	0.215003	-0.420979	0.35	0.352	1
NR4A2	0.216344	-0.10085	0.438	0.374	1
TRAT1	0.218264	-0.34825	0.297	0.308	1
PTP4A1	0.220456	-0.131773	0.491	0.417	1
DDX3X	0.227436	-0.191908	0.431	0.362	1
DOCK2	0.233961	-0.286158	0.448	0.371	1
ATP6V0E1	0.234556	-0.222026	0.559	0.54	1
PTBP3	0.234996	-0.286842	0.486	0.475	1
LOC100684741	0.236865	-0.173178	0.705	0.659	1
LOC480235	0.237404	-0.384813	0.353	0.35	1
PITPNC1	0.243086	-0.112421	0.395	0.336	1
IKZF1	0.245974	-0.215662	0.589	0.49	1
TNFAIP3	0.247255	-0.184501	0.683	0.645	1
ACIN1	0.248506	-0.13444	0.33	0.283	1
DDX5	0.254896	-0.141268	0.793	0.749	1
FAM172A	0.259433	-0.188192	0.31	0.264	1
RUNX3	0.259756	-0.147306	0.38	0.327	1
LOC119873904	0.260115	-0.443636	0.332	0.328	1
CD9	0.26469	-0.188252	0.295	0.315	1
SHISA4	0.287332	-0.132497	0.305	0.263	1
BRD2	0.289164	-0.246004	0.375	0.315	1
PHLDA2	0.303769	-0.140357	0.506	0.435	1
BCLAF1	0.305246	-0.229647	0.343	0.29	1
SLC20A1	0.31219	-0.18708	0.436	0.379	1
DOCK11	0.313113	-0.261051	0.338	0.285	1
SLTM	0.313123	-0.176001	0.327	0.276	1
CELF2	0.314824	-0.453258	0.511	0.474	1
CGN	0.321378	-0.348033	0.305	0.32	1
GNPTG	0.33201	-0.242184	0.332	0.282	1
SAT1	0.336739	-0.344082	0.365	0.311	1
CNBP	0.341748	-0.101706	0.793	0.718	1
SLC38A2	0.349023	-0.392548	0.451	0.431	1
CYTH1	0.353225	-0.472617	0.34	0.33	1
COQ10B	0.364493	-0.196235	0.302	0.263	1
TESC	0.3648	-0.118583	0.443	0.386	1
KCNA3	0.367296	-0.327078	0.34	0.337	1
TAGAP	0.368423	-0.204031	0.564	0.545	1
RABGAP1L	0.369171	-0.263997	0.388	0.333	1
CLEC2D	0.375145	-0.184141	0.504	0.429	1
RNF187	0.37754	-0.360024	0.431	0.407	1
SELENOK	0.383891	-0.275291	0.509	0.474	1
TERF2IP	0.388891	-0.410168	0.302	0.295	1
AKAP13	0.397412	-0.236218	0.486	0.424	1
RASGRP2	0.404208	-0.131245	0.383	0.338	1
SRSF10	0.412144	-0.203515	0.426	0.369	1
C9H9orf78	0.428234	-0.104915	0.315	0.277	1
EPB41	0.44368	-0.329647	0.403	0.379	1
SLC2A3	0.452981	-0.252437	0.393	0.34	1
MATR3	0.4616	-0.193055	0.476	0.415	1
PAIP2	0.462389	-0.223422	0.343	0.295	1
MARCHF6	0.466063	-0.334837	0.353	0.303	1
ST13	0.478945	-0.184957	0.368	0.316	1
RPS27A	0.485368	-0.134151	0.733	0.699	1
BTG2	0.486854	-0.364305	0.448	0.427	1
SERINC3	0.48757	-0.23795	0.378	0.378	1
EIF4B	0.507689	-0.154985	0.73	0.653	1
TRA2A	0.509769	-0.218477	0.398	0.344	1
SLC25A4	0.514771	-0.220916	0.343	0.293	1
DHX36	0.519577	-0.597766	0.307	0.289	1
LOC100682992	0.522543	-0.206375	0.395	0.351	1
UTRN	0.523732	-0.407705	0.348	0.303	1
MBNL1	0.538823	-0.125445	0.741	0.646	1
AHI1	0.544063	-0.539635	0.3	0.289	1
MED15	0.544155	-0.154369	0.325	0.289	1
PCBP2	0.544373	-0.459153	0.312	0.293	1
RBM39	0.548182	-0.159429	0.458	0.401	1
UBE2D2	0.551947	-0.14041	0.335	0.295	1
HSD17B8	0.553463	-0.336194	0.32	0.273	1
SRSF5	0.555099	-0.220543	0.34	0.299	1
PARP8	0.557406	-0.454328	0.302	0.268	1
C21H11orf58	0.562812	-0.19101	0.39	0.334	1
RBIS	0.563302	-0.245142	0.343	0.296	1
SMIM7	0.574677	-0.205168	0.307	0.269	1
TRA2B	0.576046	-0.154247	0.544	0.507	1
HSPA5	0.584751	-0.162064	0.645	0.566	1
NR4A1	0.590487	-0.404174	0.345	0.329	1
SLC4A7	0.590548	-0.300231	0.3	0.265	1
ODC1	0.604829	-0.289104	0.615	0.522	1
ANTXR2	0.611042	-0.238701	0.413	0.364	1
NOP53	0.611305	-0.158456	0.602	0.543	1
EIF4A2	0.613426	-0.37929	0.33	0.317	1
RPS3	0.613816	-0.130218	0.798	0.739	1
IER2	0.626419	-0.288785	0.73	0.619	1
RESF1	0.634263	-0.138618	0.466	0.416	1
GLG1	0.669487	-0.294965	0.31	0.279	1
ARF4	0.675252	-0.137351	0.574	0.51	1
SSB	0.676835	-0.188867	0.327	0.29	1
EIF5	0.681588	-0.252538	0.406	0.358	1
LIMD2	0.686279	-0.137165	0.531	0.462	1
SERTAD1	0.689431	-0.130074	0.428	0.386	1
EEF1G	0.705389	-0.19392	0.562	0.513	1
CAMK4	0.71152	-0.405004	0.32	0.3	1
ARHGAP15	0.727198	-0.438949	0.519	0.475	1
SUN2	0.73035	-0.380874	0.325	0.305	1
DOCK10	0.763181	-0.374974	0.416	0.363	1
CD79A	0.774403	-0.100123	0.516	0.485	1
DYNC1H1	0.788611	-0.193216	0.363	0.329	1
CITED2	0.790455	-0.244066	0.413	0.37	1
TRIM22	0.795022	-0.440941	0.33	0.289	1
SF3B1	0.795788	-0.200397	0.587	0.506	1
CDADC1	0.798559	-0.192843	0.511	0.468	1
TMED10	0.801853	-0.296175	0.375	0.332	1
JUNB	0.825903	-0.148824	0.834	0.786	1
IL27RA	0.829844	-0.123358	0.554	0.502	1
RIPOR2	0.834326	-0.244953	0.673	0.592	1
NUDT3	0.842868	-0.441546	0.327	0.295	1
SPCS1	0.851539	-0.106498	0.723	0.656	1
PRPF4B	0.853069	-0.323078	0.33	0.303	1
UBALD2	0.853919	-0.158952	0.476	0.427	1
SPOCK3	0.85739	-0.39265	0.3	0.278	1
PCNP	0.858685	-0.331207	0.363	0.317	1
PAFAH1B1	0.867342	-0.333268	0.345	0.309	1
CNPY2	0.870718	-0.215155	0.305	0.279	1
CD247	0.879151	-0.132867	0.655	0.579	1
ANAPC11	0.885391	-0.125467	0.662	0.569	1
CHD2	0.898062	-0.289735	0.406	0.365	1
EIF1B	0.906552	-0.248885	0.413	0.373	1
TRMT112	0.912794	-0.116541	0.564	0.517	1
EIF3G	0.913982	-0.228367	0.443	0.405	1
ITK	0.920068	-0.238883	0.32	0.298	1
IL12RB2	0.928003	-0.23903	0.312	0.3	1
STK38	0.933231	-0.258321	0.469	0.41	1
ITGA4	0.948472	-0.196091	0.433	0.399	1
ZNF706	0.956225	-0.263386	0.421	0.364	1
PLAC8B	0.962528	-0.142741	0.834	0.755	1
MAPK1IP1L	0.964792	-0.146898	0.549	0.489	1
SP110	0.97178	-0.327357	0.348	0.32	1
PRDX4	0.989215	-0.216566	0.433	0.385	1
STAT4	0.994149	-0.317126	0.486	0.436	1
