## Supplementary Datasets for "High-resolution single-cell RNA sequencing using canFam4 reveals novel immune subsets and checkpoint programs in healthy dogs": Suppl_Data_16.xlsx

### Sheet: CD8_PDCD1_DEG_Shinygo
Supplementary Data 16. GO terms enriched from genes listed in Supplementary Data 15
Enrichment FDR	Fold Enrichment	Pathway	Genes
0.00252014	23.3538	GO:0001909 leukocyte mediated cytotoxicity	IL7R PRF1 GZMB SH2D1A CORO1A
0.00254658	18.4885	GO:0001906 cell killing	IL7R PRF1 GZMB SH2D1A CORO1A
0.00392206	11.41	GO:0002449 lymphocyte mediated immunity	IL7R PRF1 GZMB BATF SH2D1A CORO1A
0.00254658	10.0737	GO:0002443 leukocyte mediated immunity	IL7R WDR1 PRF1 GZMB BATF SH2D1A CORO1A
0.00252014	7.32753	GO:0002252 immune effector proc.	IL7R WDR1 PRF1 LCP1 GZMB BATF HMGB1 SH2D1A CORO1A
0.00704192	5.26616	GO:0030036 actin cytoskeleton organization	CORO1A WDR1 ARPC1B GMFG LCP1 CAP1 RHOG CNN2 CFL1
0.00704192	5.25461	GO:0098542 defense response to other organism	IL7R ISG20 PRF1 NKG7 GZMB BATF HMGB1 SH2D1A CORO1A
0.00553247	4.53339	GO:0051707 response to other organism	IL7R AP1S1 ISG20 PRF1 NKG7 GZMB BATF PSMA2 HMGB1 SH2D1A CORO1A
0.00553247	4.52639	GO:0043207 response to external biotic stimulus	IL7R AP1S1 ISG20 PRF1 NKG7 GZMB BATF PSMA2 HMGB1 SH2D1A CORO1A
